# Large-scale pooled selection enables mapping of modifiers of RNAi gene knockdown effects in *C. elegans*

**DOI:** 10.64898/2026.10.08.757717

**Authors:** Stefan Zdraljevic, Alex Lee, Laura Walter-McNeill, Heriberto Marquez, Amy K. Webster, Rojin Chitrakar, Jameson Blount, L. Ryan Baugh, Joshua S. Bloom, Leonid Kruglyak

**Author notes:** Corresponding author: Stefan Zdraljevic, Joshua S. Bloom Leonid Kruglyak. Alex Lee: [ ], Laura Walter-McNeill: [ ], Heriberto Marquez: [ ], Amy K. Webster - [ ], Rojin Chitrakar: [ ], Jameson Blount - [ ], L. Ryan Baugh - [ ], Leonid Kruglyak: [ ].

## Abstract

Genetic interactions contribute to phenotypic variation, yet most studies characterize them in a small number of reference backgrounds rather than across natural populations. Studying genetic interactions in *Caenorhabditis elegans* is facilitated by RNAi by feeding, which enables gene-specific knockdowns across many genetic backgrounds without the need to construct individual mutant lines. However, individually screening hundreds of isolates across many RNAi conditions is laborious. Here, we developed a pooled platform that uses whole-genome sequencing to quantify the fitness of hundreds of genetically distinct *C. elegans* strains competing in a single flask. We leveraged this platform to evaluate RNAi responses in a pooled population of RNAi-sensitive *C. elegans* strains and identified two classes of QTL that influence RNAi responses. The first class influences responses to knockdowns of specific genes and is exemplified by a QTL that is specific to knockdown of *mig-6*. The second class influences general RNAi-response across multiple knockdowns. One QTL in this class localized to the right arm of chromosome III and was detected by both GWA and xQTL mapping, which suggests that a common large-effect variant underlies this QTL. We identified a T96K missense change in the dsRNA receptor SID-2 as the underlying causal variant. The 96K allele resides in the extracellular domain of SID-2 and confers increased RNAi sensitivity relative to the 96T allele. We hypothesize that the 96K allele enables greater uptake of ingested lumenal dsRNA through higher-affinity binding to the dsRNA phosphate backbone. The platform we developed enables systematic mapping of genetic interactions across natural populations at a previously impractical scale.
