## Supplementary material for "Large-scale pooled selection enables mapping of modifiers of RNAi gene knockdown effects in *C. elegans*": TABLE_INDEX.csv

table	kind	file	size_MB	description	manuscript_anchor	source_in_repo
Table S1	table	Table_S01_pos1_pilot_strain_phenotypes.csv.gz	0.01	Per-strain pos-1 RNAi response for the 231-isotype pilot pool. Columns: delta_ctrl_pos-1_T2 (RNAi minus control change in pool frequency), vst_ctrl_pos-1_T2 (variance-stabilised, the trait the association scan was run on), log2fc_ctrl_pos-1_T2 (the log2 ratio), and two negative-control columns, growth on HT115 against t0 and log10 control abundance.	231 pooled wild isolates	supplemental_data/phenotypes/pos1_2023_association_traits.csv.gz
Table S2	table	Table_S02_simulation_recovery_by_depth_a.tsv; Table_S02_simulation_recovery_by_depth_b.tsv	0.05	Deconvolution recovery in simulation. r-squared of estimated against known input frequency for each of seven fitness traits at eight sequencing depths, over ten seeded replicates, plus the seven trait vectors used as fitness and the strains carrying each.	NNLS recovered strain frequencies	supplemental_data/deconvolution/simulation_seeded_r2.tsv; supplemental_data/deconvolution/simulation_fitness_traits.tsv
Table S3	table	Table_S03_known_mixture_design_and_recovery_a.tsv; Table_S03_known_mixture_design_and_recovery_b.tsv; Table_S03_known_mixture_design_and_recovery_c.tsv.gz	0.03	The designed DNA mixture, in three parts: (a) the titration design, giving each sample's set B and set C volumes, water, total DNA mass and nominal set fractions; (b) which of the four sets each strain belongs to, with its isotype; (c) the recovered per-strain frequency in every library.	root mean squared error	supplemental_data/deconvolution/dilution_design.tsv; supplemental_data/deconvolution/dilution_strain_sets.tsv; supplemental_data/deconvolution/dilution_predictions_poolref.tsv.gz
Table S4	table	Table_S04_nnls_vs_mipseq_frequencies_a.tsv.gz; Table_S04_nnls_vs_mipseq_frequencies_b.txt.gz	0.08	Per-strain, per-sample frequencies from this platform (NNLS on whole-genome sequence) beside the published MIP-seq frequencies for the same 23 samples of the L1 starvation time course. The basis for the platform comparison.	highly correlated with those derived from MIP-seq	supplemental_data/deconvolution/baugh_nnls_dep103_with_mipseq.tsv.gz; supplemental_data/deconvolution/mipseq_frequencies.txt.gz
Table S5	table	Table_S05_downsampling_recovery.tsv	0.00	Recovery of the two published traits at each subsampled depth (0.5, 1, 2, 6, 10 and 20x): Spearman correlation against the published PC1 and Slope, and against Slope computed on the difference-based definition used here.	as we downsampled reads	supplemental_data/deconvolution/baugh_downsample_trait_recovery.tsv
Table S6	table	Table_S06_pos1_pilot_replicate_frequencies.csv.gz	0.15	Sample-level strain frequencies for the pilot pool: four pos-1 replicate pools and two control pools at three read-depth cutoffs. Supports the replicate-agreement comparison and the per-isolate responsiveness counts.	across all six pairwise replicate comparisons	supplemental_data/phenotypes/pos1_2023_sample_frequencies.csv.gz
Table S7	dataset	Table_S07_pos1_pilot_gwas.csv.gz	7.14	Genome-wide association results for the pilot pos-1 response, 464,045 markers over 231 strains, GEMMA with leave-one-chromosome-out kinship.	genome-wide association scan on the pos-1 responses	supplemental_data/mapping/pos1_2023_gemma_loco.csv.gz
Table S8	table	Table_S08_gwas_significance_thresholds.tsv	0.00	Effective number of independent tests by the Li and Ji (2005) eigenvalue method, per panel and per chromosome, with the marker counts, the imputed fraction, the trace check, and the resulting Bonferroni and eigenvalue thresholds drawn on every association panel.	passed the Bonferroni significance threshold	supplemental_data/mapping/eigen_independent_tests.tsv
Table S9	table	Table_S09_manual_plate_scores.tsv	0.00	Manual pos-1 RNAi score per wild isolate, on a six-level ordinal scale where 0 is a complete RNAi response and 5 is none. Two columns, strain and score; which strains were carried into the 93-strain pool is not recorded here.	191 wild strains	supplemental_data/phenotypes/plate_scores_pos1.tsv
Table S10	table	Table_S10_paaby2015_comparison.txt.gz	0.58	Well-level embryo and larva counts from Paaby et al. 2015, restricted to the pos-1 clone, as used for the independent comparison against the manual plate scores.	previously published evaluation of wild isolate RNAi responses	supplemental_data/phenotypes/paaby2015_embryonic_lethality.txt.gz
Table S11	table	Table_S11_pooled_ten_target_phenotypes.csv.gz	0.03	Per-strain responses for the 93-strain pool across all ten RNAi targets against the HT115 empty-vector control, one column per target in each of the three parameterisations (delta_ctrl, log2fc, vst). The vst columns are what the association scans were run on.	each of ten target genes	supplemental_data/phenotypes/pooled_vst_traits.csv.gz
Table S12	dataset	Table_S12_pooled_gwas_and_cross_scans.rds	9.64	The thinned mapping bundle behind Figure 2: pooled association scans for all ten targets and the cross contrast scans, one marker per bin retained on maximum LOD so every peak survives. Peak positions and heights are identical to the full data; interval widths may be 0-9 kb narrower.	exceeded the Bonferroni threshold for pos-1 and mig-6	supplemental_data/mapping/pooled_cross_bundle_thinned.rds
Table S13	dataset	Table_S13_cross_allele_frequencies_a.tsv.gz; Table_S13_cross_allele_frequencies_b.tsv.gz; Table_S13_cross_allele_frequencies_c.tsv	11.71	Genome-wide parental allele frequencies for both advanced-intercross crosses, per sample, with the sample sheet naming the condition and timepoint of each.	allele frequency deviations between conditions	supplemental_data/mapping/cross_af_JU1793xJU2466.tsv.gz; supplemental_data/mapping/cross_af_N2xXZ1516.tsv.gz; supplemental_data/mapping/cross_af_samples.tsv
Table S14	table	Table_S14_cross_qtl_summary.tsv	0.13	THE TABLE THE TEXT ALREADY CITES AS "Supplemental table X". Every cross QTL peak above the genome-wide threshold in every contrast (495 rows): position, peak LOD, support interval, parental frequencies either side, rank on its chromosome, whether the trough separates it from a taller peak, and whether the other cross calls it by interval overlap or by position.	Supplemental table X	plots/TABLE_cross_qtl_full.tsv
Table S15	table	Table_S15_cross_locus_classification_a.tsv; Table_S15_cross_locus_classification_b.tsv	0.09	General against target-specific classification of each cross locus: how many RNAi targets respond at it and in which direction, with the per-condition frequency differences the call is made on, swept over four response cutoffs.	QTL that are shared between conditions	plots/TABLE_cross_qtl_locus_classification.tsv; plots/TABLE_cross_qtl_condition_dfreq.tsv
Table S16	table	Table_S16_nil_introgression_ranges.bed	0.00	Introgression boundaries for the NIL series as BED: chromosome, start, end, strain and donor parent, with the two parents carried as whole-chromosome rows. These are the sequence-confirmed lines, and the difference between the wSZ191 and wSZ196 rows is the 37 kb interval. Which boundaries are sequence-confirmed as against marker-bounded is in Table S25, not here.	37 kb interval	supplemental_data/hatching_assays/nil_introgression_ranges.bed
Table S17	table	Table_S17_nil_hatching_counts.tsv	0.00	Embryo hatching for every NIL and both parents on pos-1 RNAi and on control food. Columns: strain, condition, embryos plated, number unhatched, and hatched fraction. One plate per strain per condition, so the binomial intervals quoted in the text are computed from these counts rather than stored here.	distinct pos-1 RNAi phenotypes	supplemental_data/hatching_assays/nil_series_hatching.tsv
Table S18	table	Table_S18_nil_interval_content_a.tsv; Table_S18_nil_interval_content_b.tsv; Table_S18_nil_interval_content_c.tsv	0.01	What the 37 kb interval contains: every gene, every difference between the cross parents with its annotated consequence and impact class, and the exon models. The basis for the two protein-altering differences in sid-2.	27 parental differences across twelve genes	supplemental_data/mapping/nil_interval_genes.tsv; supplemental_data/mapping/nil_interval_parent_variants.tsv; supplemental_data/mapping/nil_interval_exons.tsv
Table S19	table	Table_S19_sid2_allele_swap_hatching_ju.csv	0.00	Embryo hatching for the JU1793 and JU2466 sid-2 allele swaps and their parents on pos-1 and control food. Columns: experiment, strain, genotype, glycosylation motif, condition, embryos plated, number unhatched, hatched fraction. The motif column is what distinguishes the residue-94 and residue-96 states (NxT, NxK, AxT, AxK) and records that JU2466 appears as two isolates, A and B, with the 96T ed…	reciprocal allele-swap strains	supplemental_data/hatching_assays/ju_allele_swaps_hatching.csv
Table S20	table	Table_S20_sid2_allele_swap_hatching_n2.tsv	0.00	Embryo hatching for N2 and the two N2 sid-2 96K lines (wSZ203, wSZ204) across the 0, 25, 50, 75 and 100% pos-1 food dose series. One row per strain per dose; the pooled 96K figure quoted in the text is computed from the two lines' counts rather than stored as a row.	lowered the N2 hatching rate	supplemental_data/hatching_assays/n2_allele_swaps_hatching.tsv
Table S21	table	Table_S21_sid2_ortholog_conservation_a.tsv; Table_S21_sid2_ortholog_conservation_b.tsv; Table_S21_sid2_ortholog_conservation_c.tsv; Table_S21_sid2_ortholog_conservation_d.tsv	0.02	Conservation of the N94-C95-T96 sequon across the Caenorhabditis species surveyed, with the ortholog search results, the alignable-window survey bounding how far SID-2 can be compared, and the species name map.	Elegans supergroup	supplemental_data/structure/sid2_ortholog_conservation.tsv; supplemental_data/structure/sid2_ortholog_search.tsv; supplemental_data/structure/sid2_ortholog_window_survey.tsv; supplemental_data/structure/sid2_species_name_map.tsv
Table S22	table	Table_S22_sid2_environmental_competence.tsv	0.00	Published environmental-RNAi competence per Caenorhabditis species, curated from the literature: the species, the strain tested for RNAi response, the strain whose genome was sequenced, whether those are the same isolate, the reported response, the kind of evidence, and the source. Layered onto the conservation figure.	sensitive to ingested double stranded RNA	supplemental_data/structure/sid2_env_rnai_sensitivity.tsv
Table S23	table	Table_S23_sid2_local_charge_a.tsv; Table_S23_sid2_local_charge_b.tsv	0.03	Local net charge in 12 A windows across the SID-2 ectodomain, per residue, at two pH values (4.4 and 7.4), with the number of residues inside each window, the model pLDDT and the residue coordinates. The second file carries the per-residue model quantities behind it: pLDDT, assigned secondary structure, topology region and coordinates.	local net charge in 12	supplemental_data/structure/sid2_local_charge.tsv; supplemental_data/structure/sid2_per_residue.tsv
Table S24	table	Table_S24_sid2_population_variants_a.csv; Table_S24_sid2_population_variants_b.tsv; Table_S24_sid2_population_variants_c.tsv; Table_S24_sid2_population_variants_d.tsv	0.04	sid-2 variation across the wild population from CaeNDR. (a) The CaeNDR 20250625 variant export for sid-2, verbatim: every variant in the gene, its consequence, and the isotypes carrying it, the source of Figure 4D and Figure S12 (frequencies are carriers over the release's 684 isotypes). (b-d) The earlier annotation: protein-altering variants segregating among the cross parents with 20210121 freq…	high-frequency variant in the dsRNA transporter SID-2	supplemental_data/structure/sid2_cendr20250625_variants.csv; supplemental_data/structure/sid2_variants_cendr.tsv; supplemental_data/structure/sid2_population_missense.tsv; supplemental_data/structure/sid2_parental_variants.tsv
Table S25	table	Table_S25_strains.csv	0.01	Every strain constructed for this work: QX designation, lab identifier, introgression or allele designation, genotype, background, construction route, guide and repair template used, and verification status.	Methods: NIL Construction	supplemental_data/Table_S25_strains.csv
Table S26	table	Table_S26_oligonucleotides.csv	0.00	Every oligonucleotide: genotyping primers with their pairings and expected products, restriction assays, the four sid-2 repair templates and the four guide RNAs.	CRISPR Design to edit sid-2	supplemental_data/Table_S26_oligonucleotides.csv
