## Supplementary material for "Large-scale pooled selection enables mapping of modifiers of RNAi gene knockdown effects in *C. elegans*": Table_S02_simulation_recovery_by_depth_a.tsv

replicate	trait	depth	r2
1	Albendazole_q75.TOF	1	0.5393056873798394
1	Albendazole_q75.TOF	3	0.7584944199372984
1	Albendazole_q75.TOF	5	0.8457626733963893
1	Albendazole_q75.TOF	10	0.9225651086014396
1	Albendazole_q75.TOF	30	0.9701490391186254
1	Albendazole_q75.TOF	50	0.9864125780178309
1	Albendazole_q75.TOF	100	0.9924494066986334
1	Albendazole_q75.TOF	500	0.9982030609703818
1	PC1	1	0.9321882935127082
1	PC1	3	0.962336809302873
1	PC1	5	0.9850387549623212
1	PC1	10	0.9917653573437011
1	PC1	30	0.9975621054203058
1	PC1	50	0.9988203790506291
1	PC1	100	0.9992703928842575
1	PC1	500	0.99979486084369
1	amsacrine_f.L1	1	0.8400991846638538
1	amsacrine_f.L1	3	0.9251491245528676
1	amsacrine_f.L1	5	0.9543015697855984
1	amsacrine_f.L1	10	0.9812038386957037
1	amsacrine_f.L1	30	0.9922283949256292
1	amsacrine_f.L1	50	0.9956828158253053
1	amsacrine_f.L1	100	0.9976351234139332
1	amsacrine_f.L1	500	0.9995089220840674
1	assay_norm	1	0.7559547058241943
1	assay_norm	3	0.8946208740165165
1	assay_norm	5	0.9431399257490692
1	assay_norm	10	0.9743107264494185
1	assay_norm	30	0.9887329597114288
1	assay_norm	50	0.9935365999941848
1	assay_norm	100	0.9975763138503441
1	assay_norm	500	0.9993941795805515
1	etoposide_median.TOF	1	0.7345906061647336
1	etoposide_median.TOF	3	0.8870041807775536
1	etoposide_median.TOF	5	0.9394507578648978
1	etoposide_median.TOF	10	0.9677148461458994
1	etoposide_median.TOF	30	0.992640046591989
1	etoposide_median.TOF	50	0.994069100383195
1	etoposide_median.TOF	100	0.9976299489068612
1	etoposide_median.TOF	500	0.9991098093036409
1	mtDNA_ratio	1	0.5146863164824086
1	mtDNA_ratio	3	0.6746721178210595
1	mtDNA_ratio	5	0.7324366161913158
1	mtDNA_ratio	10	0.8373769186466699
1	mtDNA_ratio	30	0.9487172757666315
1	mtDNA_ratio	50	0.9641379988220439
1	mtDNA_ratio	100	0.9840368496460538
1	mtDNA_ratio	500	0.9972049639383835
1	value	1	0.8520674098797091
1	value	3	0.9609294100036068
1	value	5	0.9807150674359313
1	value	10	0.9833186466846299
1	value	30	0.9958285758143923
1	value	50	0.9971893966440245
1	value	100	0.998478915671099
1	value	500	0.9997249325662476
2	Albendazole_q75.TOF	1	0.5622329821040232
2	Albendazole_q75.TOF	3	0.7758070076862661
2	Albendazole_q75.TOF	5	0.8749352804853812
2	Albendazole_q75.TOF	10	0.9315101586376491
2	Albendazole_q75.TOF	30	0.9725288635319413
2	Albendazole_q75.TOF	50	0.9802501921822487
2	Albendazole_q75.TOF	100	0.9926892015291422
2	Albendazole_q75.TOF	500	0.9981570406917597
2	PC1	1	0.9158046111791323
2	PC1	3	0.9746857317485895
2	PC1	5	0.9793590220060534
2	PC1	10	0.9930910065179572
2	PC1	30	0.9961903412850386
2	PC1	50	0.9983817111830491
2	PC1	100	0.9987041857302926
2	PC1	500	0.9998825475753806
2	amsacrine_f.L1	1	0.8531286373688441
2	amsacrine_f.L1	3	0.9333311618305492
2	amsacrine_f.L1	5	0.9483158735005294
2	amsacrine_f.L1	10	0.9765001686434605
2	amsacrine_f.L1	30	0.9928790095387178
2	amsacrine_f.L1	50	0.9946737872391631
2	amsacrine_f.L1	100	0.9979389927573181
2	amsacrine_f.L1	500	0.9995933035639649
2	assay_norm	1	0.8124947223770843
2	assay_norm	3	0.879837018488563
2	assay_norm	5	0.9346431310110568
2	assay_norm	10	0.9660778396659907
2	assay_norm	30	0.9903494985583053
2	assay_norm	50	0.9942956707298495
2	assay_norm	100	0.9970531910344766
2	assay_norm	500	0.9994154547983967
2	etoposide_median.TOF	1	0.78803364487401
2	etoposide_median.TOF	3	0.9264992063488481
2	etoposide_median.TOF	5	0.9513049848218567
2	etoposide_median.TOF	10	0.96880033971604
2	etoposide_median.TOF	30	0.9910020440384955
2	etoposide_median.TOF	50	0.9950346986401736
2	etoposide_median.TOF	100	0.9966784278283287
2	etoposide_median.TOF	500	0.999256942862987
2	mtDNA_ratio	1	0.49136106171488925
2	mtDNA_ratio	3	0.7282846411266687
2	mtDNA_ratio	5	0.7732967442421673
2	mtDNA_ratio	10	0.8764418664217029
2	mtDNA_ratio	30	0.9491952317577658
2	mtDNA_ratio	50	0.968217041629204
2	mtDNA_ratio	100	0.9823045328651573
2	mtDNA_ratio	500	0.9966672112153964
2	value	1	0.8830387541989371
2	value	3	0.9635612938642278
2	value	5	0.9635162147695868
2	value	10	0.9857086590019872
2	value	30	0.9959575282999428
2	value	50	0.9977431365424323
2	value	100	0.9984815183812754
2	value	500	0.9997307208419627
3	Albendazole_q75.TOF	1	0.5592834288738815
3	Albendazole_q75.TOF	3	0.7664014222228254
3	Albendazole_q75.TOF	5	0.848154828008222
3	Albendazole_q75.TOF	10	0.910254689445222
3	Albendazole_q75.TOF	30	0.975017060782863
3	Albendazole_q75.TOF	50	0.9794751273114456
3	Albendazole_q75.TOF	100	0.9906910079511844
3	Albendazole_q75.TOF	500	0.998270909098295
3	PC1	1	0.9052065203646961
3	PC1	3	0.9677548054947867
3	PC1	5	0.9862760437205429
3	PC1	10	0.9945628866517914
3	PC1	30	0.9965973764835435
3	PC1	50	0.9982273642412874
3	PC1	100	0.999119008096821
3	PC1	500	0.99984921685104855
3	amsacrine_f.L1	1	0.8223670785518411
3	amsacrine_f.L1	3	0.9321109082356752
3	amsacrine_f.L1	5	0.9563889872956216
3	amsacrine_f.L1	10	0.977728681936862
3	amsacrine_f.L1	30	0.9905900595149085
3	amsacrine_f.L1	50	0.995239922218626
3	amsacrine_f.L1	100	0.9980001427755784
3	amsacrine_f.L1	500	0.9995372262149199
3	assay_norm	1	0.7599688706092693
3	assay_norm	3	0.8849626656741222
3	assay_norm	5	0.9413944368109014
3	assay_norm	10	0.9783533415419717
3	assay_norm	30	0.991246867121534
3	assay_norm	50	0.9942997584698962
3	assay_norm	100	0.9973483605572581
3	assay_norm	500	0.9994500152953409
3	etoposide_median.TOF	1	0.7727773700705148
3	etoposide_median.TOF	3	0.9105786008395751
3	etoposide_median.TOF	5	0.9343238932635554
3	etoposide_median.TOF	10	0.9701351999797697
3	etoposide_median.TOF	30	0.98959863920422
3	etoposide_median.TOF	50	0.9932466531869678
3	etoposide_median.TOF	100	0.9975796371668855
3	etoposide_median.TOF	500	0.9994888428664409
3	mtDNA_ratio	1	0.4575361630082192
3	mtDNA_ratio	3	0.7505658527218695
3	mtDNA_ratio	5	0.8148371523823191
3	mtDNA_ratio	10	0.8794596109036898
3	mtDNA_ratio	30	0.9507832611156095
3	mtDNA_ratio	50	0.9667382653675514
3	mtDNA_ratio	100	0.981773196202813
3	mtDNA_ratio	500	0.9966360191000547
3	value	1	0.8681220019469426
3	value	3	0.9488723066562715
3	value	5	0.9619332980263863
3	value	10	0.9840269940829593
3	value	30	0.9966494595714518
3	value	50	0.9970905469390422
3	value	100	0.998659179978573
3	value	500	0.9996516775735133
4	Albendazole_q75.TOF	1	0.5767977656680386
4	Albendazole_q75.TOF	3	0.7939799310035033
4	Albendazole_q75.TOF	5	0.8537125435254092
4	Albendazole_q75.TOF	10	0.9154957678094722
4	Albendazole_q75.TOF	30	0.977319923586188
4	Albendazole_q75.TOF	50	0.9841280815480946
4	Albendazole_q75.TOF	100	0.9924833323583014
4	Albendazole_q75.TOF	500	0.997922852057428
4	PC1	1	0.8803505279457363
4	PC1	3	0.9688072578816861
4	PC1	5	0.9807341080095389
4	PC1	10	0.9904651582339761
4	PC1	30	0.997696572967773
4	PC1	50	0.9987028847814702
4	PC1	100	0.9988287893945984
4	PC1	500	0.999808803383969
4	amsacrine_f.L1	1	0.8118371624829118
4	amsacrine_f.L1	3	0.9268672242238213
4	amsacrine_f.L1	5	0.9536696242831183
4	amsacrine_f.L1	10	0.9731416795231209
4	amsacrine_f.L1	30	0.9924933886856984
4	amsacrine_f.L1	50	0.995927671248112
4	amsacrine_f.L1	100	0.9977024397187069
4	amsacrine_f.L1	500	0.9994640263602246
4	assay_norm	1	0.7641472517023132
4	assay_norm	3	0.9003127015272743
4	assay_norm	5	0.9215174753928007
4	assay_norm	10	0.9648096739334183
4	assay_norm	30	0.9906381602380014
4	assay_norm	50	0.9940498174808354
4	assay_norm	100	0.9965164709306735
4	assay_norm	500	0.9993406635081792
4	etoposide_median.TOF	1	0.7563312475134167
4	etoposide_median.TOF	3	0.9094256423236041
4	etoposide_median.TOF	5	0.9486581228286216
4	etoposide_median.TOF	10	0.9682689762340914
4	etoposide_median.TOF	30	0.9901105092404924
4	etoposide_median.TOF	50	0.9939564974719021
4	etoposide_median.TOF	100	0.9971660517163203
4	etoposide_median.TOF	500	0.9994044249177823
4	mtDNA_ratio	1	0.5319228064912019
4	mtDNA_ratio	3	0.7613739057718824
4	mtDNA_ratio	5	0.7491246658780097
4	mtDNA_ratio	10	0.8761824231852952
4	mtDNA_ratio	30	0.9540422055448224
4	mtDNA_ratio	50	0.9644424243783368
4	mtDNA_ratio	100	0.9820697589520818
4	mtDNA_ratio	500	0.9966717304144799
4	value	1	0.9045405772207121
4	value	3	0.9550813817446716
4	value	5	0.9694928439743212
4	value	10	0.9902926164775784
4	value	30	0.9961659712174782
4	value	50	0.9969073495523726
4	value	100	0.9985413805127943
4	value	500	0.9997175310745294
5	Albendazole_q75.TOF	1	0.5945221742397021
5	Albendazole_q75.TOF	3	0.8270247191356673
5	Albendazole_q75.TOF	5	0.829946680715808
5	Albendazole_q75.TOF	10	0.9284660821142363
5	Albendazole_q75.TOF	30	0.9690917752655994
5	Albendazole_q75.TOF	50	0.978841638674487
5	Albendazole_q75.TOF	100	0.99040257331152
5	Albendazole_q75.TOF	500	0.9982121874336694
5	PC1	1	0.9181530377707762
5	PC1	3	0.9536434868709771
5	PC1	5	0.9811614700070238
5	PC1	10	0.9938433765650757
5	PC1	30	0.997871066714435
5	PC1	50	0.9972946851907842
5	PC1	100	0.9990334047606841
5	PC1	500	0.9998387196955397
5	amsacrine_f.L1	1	0.8037592013859873
5	amsacrine_f.L1	3	0.9313445184335654
5	amsacrine_f.L1	5	0.9515178281513159
5	amsacrine_f.L1	10	0.9752733414444092
5	amsacrine_f.L1	30	0.9922438844597589
5	amsacrine_f.L1	50	0.9956110460080007
5	amsacrine_f.L1	100	0.9981198762425901
5	amsacrine_f.L1	500	0.9996189184063211
5	assay_norm	1	0.7881358748987517
5	assay_norm	3	0.9041030435519463
5	assay_norm	5	0.9393710794358914
5	assay_norm	10	0.9592995462783108
5	assay_norm	30	0.9880304434650782
5	assay_norm	50	0.9940092402915198
5	assay_norm	100	0.9958321462758555
5	assay_norm	500	0.999088403606887
5	etoposide_median.TOF	1	0.7739781707879732
5	etoposide_median.TOF	3	0.9175210945914288
5	etoposide_median.TOF	5	0.9326579403358942
5	etoposide_median.TOF	10	0.9753200582137588
5	etoposide_median.TOF	30	0.9899541360440302
5	etoposide_median.TOF	50	0.9955097833641136
5	etoposide_median.TOF	100	0.9973403740725386
5	etoposide_median.TOF	500	0.9995496529809084
5	mtDNA_ratio	1	0.5464907719256337
5	mtDNA_ratio	3	0.7484889096176265
5	mtDNA_ratio	5	0.7760250657799458
5	mtDNA_ratio	10	0.8515517299684701
5	mtDNA_ratio	30	0.9443439132585921
5	mtDNA_ratio	50	0.9638792190235128
5	mtDNA_ratio	100	0.9845064329560138
5	mtDNA_ratio	500	0.9965521803643009
5	value	1	0.8948391716026046
5	value	3	0.9502512563498091
5	value	5	0.9733964261421064
5	value	10	0.9847066311886894
5	value	30	0.9953547853277415
5	value	50	0.9976352491948313
5	value	100	0.9983137823409672
5	value	500	0.9997656607076097
6	Albendazole_q75.TOF	1	0.532964287162381
6	Albendazole_q75.TOF	3	0.7968024102524525
6	Albendazole_q75.TOF	5	0.8376571585483666
6	Albendazole_q75.TOF	10	0.9045157822711198
6	Albendazole_q75.TOF	30	0.963136734577598
6	Albendazole_q75.TOF	50	0.9837710624398307
6	Albendazole_q75.TOF	100	0.99104132527759
6	Albendazole_q75.TOF	500	0.9983223361126087
6	PC1	1	0.9278486598835112
6	PC1	3	0.9785737279062107
6	PC1	5	0.979861045097411
6	PC1	10	0.9880714666209715
6	PC1	30	0.9970824274328565
6	PC1	50	0.9978212028762188
6	PC1	100	0.9993668376551719
6	PC1	500	0.9997428399291304
6	amsacrine_f.L1	1	0.7988812533169296
6	amsacrine_f.L1	3	0.9354305976883405
6	amsacrine_f.L1	5	0.9494735803786621
6	amsacrine_f.L1	10	0.9707215289764889
6	amsacrine_f.L1	30	0.9924836917103945
6	amsacrine_f.L1	50	0.9957179651188158
6	amsacrine_f.L1	100	0.9969814599539188
6	amsacrine_f.L1	500	0.9995308889569284
6	assay_norm	1	0.6638441009565678
6	assay_norm	3	0.8819726363008017
6	assay_norm	5	0.9394368421938746
6	assay_norm	10	0.9579341410607859
6	assay_norm	30	0.9899922809915576
6	assay_norm	50	0.9935518666889024
6	assay_norm	100	0.9964705690241522
6	assay_norm	500	0.9993623155642537
6	etoposide_median.TOF	1	0.7669014269235175
6	etoposide_median.TOF	3	0.8672989811551318
6	etoposide_median.TOF	5	0.9330555745652145
6	etoposide_median.TOF	10	0.9583908748741842
6	etoposide_median.TOF	30	0.9908115731661158
6	etoposide_median.TOF	50	0.9939509243750893
6	etoposide_median.TOF	100	0.9976183339751332
6	etoposide_median.TOF	500	0.9995113023089228
6	mtDNA_ratio	1	0.4908719111748849
6	mtDNA_ratio	3	0.7134763599316662
6	mtDNA_ratio	5	0.764154140902474
6	mtDNA_ratio	10	0.8407533607814802
6	mtDNA_ratio	30	0.9502856722383238
6	mtDNA_ratio	50	0.9726107986333787
6	mtDNA_ratio	100	0.983323396307755
6	mtDNA_ratio	500	0.9970206018115104
6	value	1	0.8517992066406096
6	value	3	0.961631714715181
6	value	5	0.9636457117482533
6	value	10	0.9860470360665566
6	value	30	0.9947059697534495
6	value	50	0.9973694118334253
6	value	100	0.9984820661396796
6	value	500	0.9997240455601295
7	Albendazole_q75.TOF	1	0.5833943712365274
7	Albendazole_q75.TOF	3	0.7172803255608453
7	Albendazole_q75.TOF	5	0.862140014135318
7	Albendazole_q75.TOF	10	0.9306818597315321
7	Albendazole_q75.TOF	30	0.9739536200356717
7	Albendazole_q75.TOF	50	0.9861299056401251
7	Albendazole_q75.TOF	100	0.9908975689943575
7	Albendazole_q75.TOF	500	0.9985767162050576
7	PC1	1	0.9318073201915148
7	PC1	3	0.96696812312076
7	PC1	5	0.976598395288724
7	PC1	10	0.9909090310992632
7	PC1	30	0.9978802695403339
7	PC1	50	0.9988015002092352
7	PC1	100	0.9992916568333637
7	PC1	500	0.9998250252291271
7	amsacrine_f.L1	1	0.8091179206977797
7	amsacrine_f.L1	3	0.9205278336670993
7	amsacrine_f.L1	5	0.9530623999998843
7	amsacrine_f.L1	10	0.979782554278077
7	amsacrine_f.L1	30	0.9917353229843793
7	amsacrine_f.L1	50	0.9953471788203958
7	amsacrine_f.L1	100	0.9966465055141309
7	amsacrine_f.L1	500	0.9995542185953347
7	assay_norm	1	0.769912017756378
7	assay_norm	3	0.9171151548648581
7	assay_norm	5	0.934482894643126
7	assay_norm	10	0.9521457691480197
7	assay_norm	30	0.9872375866022506
7	assay_norm	50	0.9934527273066099
7	assay_norm	100	0.9965986462266686
7	assay_norm	500	0.9994320714846406
7	etoposide_median.TOF	1	0.748660420094338
7	etoposide_median.TOF	3	0.893436569943762
7	etoposide_median.TOF	5	0.9179464292053813
7	etoposide_median.TOF	10	0.9614654880466226
7	etoposide_median.TOF	30	0.9884155216988826
7	etoposide_median.TOF	50	0.9939309652718034
7	etoposide_median.TOF	100	0.9966548919459987
7	etoposide_median.TOF	500	0.9993917539874734
7	mtDNA_ratio	1	0.49828253690285534
7	mtDNA_ratio	3	0.6943101326673021
7	mtDNA_ratio	5	0.7349344255826463
7	mtDNA_ratio	10	0.8611613577333199
7	mtDNA_ratio	30	0.949999947597066
7	mtDNA_ratio	50	0.9642919354038676
7	mtDNA_ratio	100	0.9805694858265439
7	mtDNA_ratio	500	0.9969122043715111
7	value	1	0.9053588878609
7	value	3	0.9541056101924603
7	value	5	0.9727036659981054
7	value	10	0.9859626808613083
7	value	30	0.995073055672959
7	value	50	0.9969319600766403
7	value	100	0.9989507875601178
7	value	500	0.9997717973415698
8	Albendazole_q75.TOF	1	0.5310403775056207
8	Albendazole_q75.TOF	3	0.7450922312815722
8	Albendazole_q75.TOF	5	0.851598489593292
8	Albendazole_q75.TOF	10	0.9151682714816285
8	Albendazole_q75.TOF	30	0.9701263365837716
8	Albendazole_q75.TOF	50	0.9836409176963484
8	Albendazole_q75.TOF	100	0.990016088882986
8	Albendazole_q75.TOF	500	0.9986823387051664
8	PC1	1	0.9205925516473511
8	PC1	3	0.9688857850292317
8	PC1	5	0.9733375878251659
8	PC1	10	0.9879830158695948
8	PC1	30	0.9975641925102201
8	PC1	50	0.9984690357732166
8	PC1	100	0.9990185927294896
8	PC1	500	0.9998418770111724
8	amsacrine_f.L1	1	0.7796368285871434
8	amsacrine_f.L1	3	0.9294535091257166
8	amsacrine_f.L1	5	0.9536831488728972
8	amsacrine_f.L1	10	0.9731537812649229
8	amsacrine_f.L1	30	0.9933605950476415
8	amsacrine_f.L1	50	0.9952843477033533
8	amsacrine_f.L1	100	0.9972550449011869
8	amsacrine_f.L1	500	0.9996133445905754
8	assay_norm	1	0.7976400898099246
8	assay_norm	3	0.8992952772583088
8	assay_norm	5	0.9362723636654531
8	assay_norm	10	0.9654966278592167
8	assay_norm	30	0.9901665678576449
8	assay_norm	50	0.9934657561990395
8	assay_norm	100	0.9964532349660868
8	assay_norm	500	0.9994373694249237
8	etoposide_median.TOF	1	0.7467061283649832
8	etoposide_median.TOF	3	0.875453691551793
8	etoposide_median.TOF	5	0.9344431521520375
8	etoposide_median.TOF	10	0.9597766756641561
8	etoposide_median.TOF	30	0.9919506021018447
8	etoposide_median.TOF	50	0.9947048670802909
8	etoposide_median.TOF	100	0.9970870758378024
8	etoposide_median.TOF	500	0.9993354037543961
8	mtDNA_ratio	1	0.5165664846231266
8	mtDNA_ratio	3	0.7004020995944122
8	mtDNA_ratio	5	0.8115483617229523
8	mtDNA_ratio	10	0.8958554658207367
8	mtDNA_ratio	30	0.9474233024488491
8	mtDNA_ratio	50	0.9662488916435487
8	mtDNA_ratio	100	0.9851112973203107
8	mtDNA_ratio	500	0.9961819151480992
8	value	1	0.9040524274341815
8	value	3	0.9555796643936156
8	value	5	0.9770744091755101
8	value	10	0.9825921571996558
8	value	30	0.9954362602641167
8	value	50	0.9966847911757102
8	value	100	0.9981847124442341
8	value	500	0.999727025691616
9	Albendazole_q75.TOF	1	0.576593946276164
9	Albendazole_q75.TOF	3	0.7786938502182299
9	Albendazole_q75.TOF	5	0.8353837655549536
9	Albendazole_q75.TOF	10	0.9113093849019798
9	Albendazole_q75.TOF	30	0.970004263026586
9	Albendazole_q75.TOF	50	0.9865632856315552
9	Albendazole_q75.TOF	100	0.991408492989496
9	Albendazole_q75.TOF	500	0.9984387527597298
9	PC1	1	0.8828458811222141
9	PC1	3	0.9645537863687229
9	PC1	5	0.982284868748457
9	PC1	10	0.9922560244347124
9	PC1	30	0.9974499928970546
9	PC1	50	0.9987742678065907
9	PC1	100	0.9993167450795984
9	PC1	500	0.9998526366282163
9	amsacrine_f.L1	1	0.777715341311769
9	amsacrine_f.L1	3	0.9487254342105309
9	amsacrine_f.L1	5	0.9538130009651721
9	amsacrine_f.L1	10	0.9710554900672083
9	amsacrine_f.L1	30	0.9925759788385174
9	amsacrine_f.L1	50	0.994782056011351
9	amsacrine_f.L1	100	0.9983970009041573
9	amsacrine_f.L1	500	0.9995005351236484
9	assay_norm	1	0.7248220643501794
9	assay_norm	3	0.8790127490697374
9	assay_norm	5	0.9343180819953496
9	assay_norm	10	0.961449969391597
9	assay_norm	30	0.9889528020292263
9	assay_norm	50	0.9926287780815317
9	assay_norm	100	0.9967059343552457
9	assay_norm	500	0.9993926965672046
9	etoposide_median.TOF	1	0.7223008904040746
9	etoposide_median.TOF	3	0.9088978151139409
9	etoposide_median.TOF	5	0.9450153996189976
9	etoposide_median.TOF	10	0.9748183440195752
9	etoposide_median.TOF	30	0.9878393256418749
9	etoposide_median.TOF	50	0.9939812104604193
9	etoposide_median.TOF	100	0.9948765970899516
9	etoposide_median.TOF	500	0.9993366485236265
9	mtDNA_ratio	1	0.5371085343091301
9	mtDNA_ratio	3	0.7159089223999028
9	mtDNA_ratio	5	0.8108256542935874
9	mtDNA_ratio	10	0.9034826701453004
9	mtDNA_ratio	30	0.9484432357178595
9	mtDNA_ratio	50	0.9722859194235386
9	mtDNA_ratio	100	0.9798988676746679
9	mtDNA_ratio	500	0.9961029815747479
9	value	1	0.910181710624505
9	value	3	0.9520993047090563
9	value	5	0.9773169155698298
9	value	10	0.9885885833466624
9	value	30	0.995803302508713
9	value	50	0.9969755497882694
9	value	100	0.9985812454429898
9	value	500	0.9997234015254558
10	Albendazole_q75.TOF	1	0.5037682554992862
10	Albendazole_q75.TOF	3	0.7729846559322757
10	Albendazole_q75.TOF	5	0.8289438281717112
10	Albendazole_q75.TOF	10	0.919766395907152
10	Albendazole_q75.TOF	30	0.9684082924129973
10	Albendazole_q75.TOF	50	0.9808682971486549
10	Albendazole_q75.TOF	100	0.9896694817508657
10	Albendazole_q75.TOF	500	0.9985934978052408
10	PC1	1	0.9021958425070075
10	PC1	3	0.9708570962310609
10	PC1	5	0.9826773961037604
10	PC1	10	0.9889791550490342
10	PC1	30	0.9973290568528064
10	PC1	50	0.9986345943098105
10	PC1	100	0.9988765739235692
10	PC1	500	0.9997791294829543
10	amsacrine_f.L1	1	0.8171490483303064
10	amsacrine_f.L1	3	0.9134019612091908
10	amsacrine_f.L1	5	0.9496576209359792
10	amsacrine_f.L1	10	0.9764339296937614
10	amsacrine_f.L1	30	0.9930648685028016
10	amsacrine_f.L1	50	0.9950816665640264
10	amsacrine_f.L1	100	0.9972261103349077
10	amsacrine_f.L1	500	0.9996155713079685
10	assay_norm	1	0.7399747987968912
10	assay_norm	3	0.9024775971200371
10	assay_norm	5	0.94139835328716
10	assay_norm	10	0.9590594249747404
10	assay_norm	30	0.9920852088096941
10	assay_norm	50	0.99354075810626
10	assay_norm	100	0.9960454990672489
10	assay_norm	500	0.999308331251644
10	etoposide_median.TOF	1	0.7225243947631501
10	etoposide_median.TOF	3	0.9283571211206473
10	etoposide_median.TOF	5	0.9363249738541095
10	etoposide_median.TOF	10	0.9725227400691541
10	etoposide_median.TOF	30	0.9930550410456157
10	etoposide_median.TOF	50	0.9926166881564333
10	etoposide_median.TOF	100	0.9964379194708965
10	etoposide_median.TOF	500	0.9992887415370932
10	mtDNA_ratio	1	0.5193370640623709
10	mtDNA_ratio	3	0.7040524097846472
10	mtDNA_ratio	5	0.7357926371081267
10	mtDNA_ratio	10	0.850541538499799
10	mtDNA_ratio	30	0.9609987494757426
10	mtDNA_ratio	50	0.9703768427584306
10	mtDNA_ratio	100	0.9811685487982815
10	mtDNA_ratio	500	0.9963513980124864
10	value	1	0.8713763934214824
10	value	3	0.955684018338212
10	value	5	0.974769333072373
10	value	10	0.9859905073843283
10	value	30	0.9950632614930353
10	value	50	0.9969351214138433
10	value	100	0.9986448634154642
10	value	500	0.9995369941347028
