## Supplementary material for "Large-scale pooled selection enables mapping of modifiers of RNAi gene knockdown effects in *C. elegans*": Table_S02_simulation_recovery_by_depth_b.tsv

strain	Albendazole_q75.TOF	PC1	assay_norm	mtDNA_ratio	value	amsacrine_f.L1	etoposide_median.TOF
AB1	21.2473608236901	-1.43486459884392	-0.106032927929693	10.6300879311	-1.32852663574762	NA	13.9348781451542
AB4	NA	NA	NA	NA	NA	0.0328637069220515	2.85772904576406
BRC20067	5.76558924459948	NA	NA	20.068639594	-0.414886761266272	0.0404361864913772	3.44925836368901
BRC20263	-41.2861532362734	NA	0.234006810431797	14.3951500357	NA	NA	NA
CB4851	NA	NA	NA	24.2112425609	-3.56700574994128	NA	NA
CB4852	3.74431183903694	-6.20745794658563	0.0426575504887594	14.5040881613	-3.17549724571009	-0.0412354366627608	-4.91122648152942
CB4853	NA	NA	NA	35.8511998763	1.62777170598373	-0.0313154963201554	-6.29415269171699
CB4854	NA	-1.95756269943127	NA	16.6686076047	-2.40301894264782	0.0479029697775984	-29.0639690166243
CB4855	NA	NA	NA	39.7681289963	-2.61012673709902	-0.00579816094107656	33.7772388943228
CB4856	-32.7898483030857	9.89411090364372	NA	13.2623350069	0.040813220752379	-0.0863110504643282	-65.7109234443128
CB4857	NA	-6.48351641229042	NA	15.718325729	-2.57300014933503	0.226892110929354	-20.0398007041331
CB4858	NA	3.78968572480034	NA	25.5346319745	-5.17868365423738	-0.122213338938568	22.3689429555034
CB4932	-2.85468211666069	-5.70703860788266	-0.12955575950142	25.9206107405	-3.55592551394604	-0.00896317758344324	20.061513089008
CX11254	NA	NA	NA	16.3133226904	-0.125919856330954	0.0359061176751966	-9.52496202196276
CX11262	-26.1309656559332	-8.12019874609842	-0.0797525103812315	13.0798795778	-3.17549724571009	-0.0444593284869841	10.0689626795829
CX11264	-20.6122650175747	2.45072178103283	-0.185729749511241	20.8737727972	-0.83746163472897	NA	-42.2777440469788
CX11271	90.9057592077307	5.38011475776138	-0.115726089568203	26.5918081168	-0.0678638410996057	-0.0357822166855364	23.2762913259283
CX11276	-33.175997463967	5.66163735903653	NA	29.2641567826	1.50834525625238	0.015745824755064	22.0451912150503
CX11285	2.4367935030432	-8.09236361012601	-0.441783925867457	29.6975369712	-1.1873030269883	-0.0239921089711286	11.9575417621802
CX11292	4.51160304273542	-1.37753052073133	0.37674973700391	29.4822671876	2.66774278633571	-0.0291700316095847	15.6095690210902
CX11307	-58.3938548760639	-3.77121431004053	0.0384594896187683	13.09315371	-4.13927545025532	-0.111237896711871	-12.2804650963067
CX11314	31.8955201558006	-7.17345972683619	-0.255477481766099	12.0406081487	NA	-0.0170685305817706	13.5843828841456
CX11315	13.9256570789949	-10.0100829372147	NA	12.9654497687	-4.6831519353393	0.0394754353860309	-12.7665128256548
DL200	-16.7295650941266	0.755855831339838	NA	22.8634240258	-0.408023604425796	-0.0259108630440859	NA
DL226	-21.813337477242	7.30520506328924	0.287321703928945	9.95468898953	-3.36973617505734	-0.0355607674062066	11.7824755598713
DL238	-16.1163970145741	-13.9396176539481	0.46986244376513	32.7226470643	32.6968075302388	0.00566173567208022	-18.1645864101973
ECA189	-17.2225041999064	NA	NA	15.5690757771	NA	NA	NA
ECA191	NA	NA	NA	12.5362129807	NA	NA	NA
ECA250	2.46157557009761	NA	-0.054826443714565	NA	NA	NA	NA
ECA251	-32.3319640610325	NA	-0.234604940867457	NA	NA	NA	NA
ECA252	-103.407169613505	NA	0.0959254678787879	13.3844840307	-2.61012673709902	NA	NA
ECA259	-26.1411657164223	NA	-0.152108425147849	NA	NA	NA	NA
ECA347	NA	NA	NA	10.4398800557	NA	NA	NA
ECA348	114.034284017073	NA	NA	20.7928565776	NA	NA	NA
ECA349	17.0012373149698	NA	NA	14.4972417817	NA	NA	NA
ECA36	-17.0562065434328	NA	NA	36.8478014906	-3.17549724571009	0.0380046064805666	43.2817327845951
ECA363	NA	NA	NA	11.32996637	NA	NA	NA
ECA369	NA	NA	NA	16.434045437	NA	NA	NA
ECA372	-61.806493342561	NA	NA	9.28351222184	NA	NA	NA
ECA396	-57.2546534845554	NA	-0.041285886969697	13.0295022843	NA	NA	NA
ECA592	NA	NA	NA	16.9330710544	NA	NA	NA
ECA593	NA	NA	NA	29.4879603569	NA	NA	NA
ECA594	NA	NA	NA	18.0903552044	NA	NA	NA
ECA640	NA	NA	NA	27.8296216302	NA	NA	NA
ECA701	NA	NA	NA	23.7291153531	NA	NA	NA
ECA703	NA	NA	NA	22.4213141	NA	NA	NA
ECA705	NA	NA	NA	24.3304601042	NA	NA	NA
ECA706	NA	NA	NA	32.7402328305	NA	NA	NA
ECA710	NA	NA	NA	26.7498968172	NA	NA	NA
ECA712	NA	NA	NA	27.9071237045	NA	NA	NA
ECA722	NA	NA	NA	25.0677510844	NA	NA	NA
ECA723	NA	NA	NA	23.201603016300002	NA	NA	NA
ECA724	NA	NA	NA	18.6615039178	NA	NA	NA
ECA730	NA	NA	NA	20.2208896173	NA	NA	NA
ECA732	NA	NA	NA	25.8863009431	NA	NA	NA
ECA733	NA	NA	NA	11.5187079065	NA	NA	NA
ECA738	NA	NA	NA	28.7261985512	NA	NA	NA
ECA740	NA	NA	NA	19.0238537603	NA	NA	NA
ECA741	NA	NA	NA	17.8392835486	NA	NA	NA
ECA742	NA	NA	NA	14.6798873394	NA	NA	NA
ECA743	NA	NA	NA	18.1714508282	NA	NA	NA
ECA744	NA	NA	NA	22.358340181	NA	NA	NA
ECA745	NA	NA	NA	18.7274955154	NA	NA	NA
ECA746	NA	NA	NA	12.6431407909	NA	NA	NA
ECA760	NA	NA	NA	16.6009550857	NA	NA	NA
ECA768	NA	NA	NA	17.2998772154	NA	NA	NA
ECA777	NA	NA	NA	19.2176243303	NA	NA	NA
ECA778	NA	NA	NA	14.5638510318	NA	NA	NA
ECA807	NA	NA	NA	26.9185699983	NA	NA	NA
ECA812	NA	NA	NA	10.125721151	NA	NA	NA
ECA923	NA	NA	NA	18.0737114666	NA	NA	NA
ECA928	NA	NA	NA	20.7722686214	NA	NA	NA
ECA930	NA	NA	NA	14.9554361805	NA	NA	NA
ED3005	NA	20.5232054729539	-0.0273776563012168	9.59520530182	-3.17549724571003	-0.0186020032239443	-19.6062535418698
ED3011	146.284528355655	16.9412866809202	-0.434538746071055	38.532735695	3.31876016548373	0.0235301935114383	-43.3988580136433
ED3012	104.441848976518	3.53111014559154	-0.115243127047898	25.0240759865	-3.17549724571003	NA	NA
ED3017	41.8259421534138	NA	NA	30.4182357954	NA	0.00272722878744409	-33.2214593061122
ED3040	-20.4799735361653	4.35243696242985	0.28926854376513	22.3821919293	7.81383502427569	0.107175385666948	4.95716044039404
ED3046	12.210987108499	7.30978221049133	-0.179033105683933	26.4066594651	51.4194231464427	-0.0152066298216987	34.6934673589641
ED3048	-9.36782477106104	7.79098659053564	-0.454470511766099	12.1094851217	9.19815741368968	0.0182577287938645	-17.4138588927975
ED3049	-13.0075629828821	6.01293245855914	-0.475476256766099	22.5603155928	21.1581255188897	-0.0702842509940209	-50.8622027194422
ED3052	-16.9959871775043	-3.26821895944369	0.378899659132543	19.2350075832	-2.87962288194633	NA	-38.445784987855
ED3073	-22.0325687091457	0.946265183260437	0.0275711770984631	33.060413133	-3.17549724571003	0.0221958169246371	10.4193936799459
ED3077	NA	-3.5740954599527	NA	19.9203564359	-3.03014840852253	0.0147049918901413	-20.6331842814889
EG4347	-21.190803601642	-7.91706814405583	0.0502931678787879	16.2920814003	-1.83561659353681	0.0134202811204115	2.97815587532376
EG4349	-97.5957753916346	-0.47091116742777	-0.498286851071055	13.9505219215	0.700262858428967	0.0182757535190234	-89.44950687693
EG4724	63.3463379114068	10.0872552048258	-0.148719663870968	18.2087987759	-3.11148378669604	NA	NA
EG4725	48.4927499401545	-0.619748333702973	NA	16.3714915995	25.2899816179887	-0.0145020055997862	18.8126882775584
EG4946	68.3260050378388	4.7614781650798	-0.0950260770478984	20.8909803466	-2.72894057427253	-0.0198111107264187	31.2070479219835
GXW1	-9.12079627228441	NA	-0.130686660381232	28.282117055	-3.17549724571009	-0.0354331233413944	25.1185928181849
JT11398	-25.2442617727397	-1.44705490681582	NA	23.1749951855	-2.0447562284883	-0.0372973757926461	3.38091590786792
JU1088	53.3602036582499	NA	-0.381545210867457	14.3925995638	NA	0.133148344132605	-43.6144855667448
JU1172	-16.754887311771	0.622015146456292	NA	14.6541715681	-10.6143747562918	0.0356999054637579	13.9567007346906
JU1200	-18.0660919606562	1.08403829371405	NA	26.8535175113	-4.02631971302125	-0.00682693876523769	13.2641441927841
JU1212	NA	-2.09622667712369	0.151463004852151	40.1840277348	-8.49098145033375	0.00738632653913218	-18.2113048296245
JU1213	6.23783478822679	-6.68784040534086	NA	11.8231578281	-9.15690518084744	0.0328007034368561	-7.36756480251259
JU1242	28.3058992246475	5.53020304855107	-0.100842382901537	18.1811519926	-11.1797452649028	0.0211414828463065	4.82875077353937
JU1246	NA	-9.97182006183431	NA	17.8434886077	-9.48363373906976	NA	NA
JU1249	NA	NA	NA	70.3400720286	NA	NA	NA
JU1395	82.6246834560062	0.904586210953992	0.245337681363636	10.7244771698	5.57119215136774	-0.00531229516539565	18.562117088849998
JU1400	NA	NA	NA	15.2677458467	-12.2513846272915	0.218926187677244	-74.9795070492866
JU1409	-29.3620292659282	6.68061688127327	0.298615613030303	14.1293849237	-8.55985813689625	0.213773323355828	NA
JU1440	NA	2.36485190060639	0.25986954376513	15.9007866174	-7.13809398315339	0.0316300048939978	-53.5273600981314
JU1491	-37.3046919055025	-5.21135291023081	-0.161705832121212	17.5191773724	-9.2951769028660909	0.034432374545861	-6.24440592447792
JU1530	11.3152274290086	-2.21046814808256	NA	24.8187197591	-13.4412272993468	-0.0187479534757313	-20.4221852986449
JU1543	-22.078990583069	NA	0.483647591070833	18.8439306629	NA	NA	NA
JU1568	-63.2227984314196	8.57045799017275	0.0663993770984631	10.4518127328	-8.86703372227125	0.0388697349547961	-15.5556677331956
JU1580	-31.8515235003325	-14.9086008610978	-0.191444281766098	32.0616277951	NA	NA	NA
JU1581	NA	2.08953840339167	0.332620803928945	23.7535199282	3.09327836315316	0.00107788974923872	31.17830566803
JU1586	NA	-0.513886823151889	NA	19.1329085755	-2.23630960486609	NA	-27.4951757221368
JU1652	-26.2959352213659	3.78331006374089	-0.123420613714565	25.0985988218	-6.34408404698673	0.0116748117729477	-33.2458987125112
JU1666	-1.60223610286065	NA	NA	13.1931863903	NA	NA	NA
JU1792	-0.170682741905727	NA	NA	9.9230915638	NA	NA	NA
JU1793	-53.566188934831104	NA	-0.368528699599999	17.936524806	NA	NA	NA
JU1808	30.9494447218276	NA	0.1627055577375	15.1797972997	NA	NA	NA
JU1896	4.78187727053501	-1.55869715178835	0.180830694848485	33.99289665	-10.6143747562918	-0.0377563274420325	16.7818237993276
JU1934	-36.6815438841257	NA	-0.0507788218918756	13.1167849352	NA	NA	NA
JU2001	NA	NA	-0.223536995147849	24.787842335	-10.0490042476808	0.0405398966239106	15.5314209738634
JU2007	-8.43490838412602	NA	-0.0415244460710554	35.3045264881	-10.6143747562918	-0.0336188452729095	0.621993127147738
JU2016	3.21438619797657	NA	NA	8.27926743426	NA	NA	NA
JU2017	14.5873214141771	NA	NA	8.08715559271	NA	NA	NA
JU2106	NA	NA	0.0419266963296354	11.6080378091	NA	NA	NA
JU2131	0.526378999751692	NA	0.0978142577375	8.77686704129	NA	NA	NA
JU2141	-138.495107836453	NA	0.0707616244041667	10.9092197795	NA	NA	NA
JU2234	NA	NA	-0.4130658765625	15.5295334293	NA	NA	NA
JU2250	-0.191035313707157	NA	NA	8.02219549678	NA	NA	NA
JU2257	-31.1966257894803	NA	NA	9.4947147552	NA	NA	NA
JU2316	NA	NA	-0.0966186908674569	12.9591962496	-6.28358202323673	0.0204246322404592	44.8936002582015
JU2464	-21.3922873121539	NA	0.229210363219268	37.1472782083	-7.78752221323672	0.0266771476308602	17.7465074027751
JU2466	-3.94417000630847	NA	NA	26.8191135849	1.21762579074274	-0.00481468953801035	14.7368318451367
JU2478	17.7581750627737	NA	NA	10.3014368408	NA	NA	NA
JU2513	-14.8245155791891	NA	NA	9.45661122788	-7.74885880656976	0.0240498115795323	0.485054745462832
JU2519	NA	NA	NA	8.90162805147	-10.0490042476808	0.0553024210219409	5.3899808244363
JU2522	-20.4323572933107	NA	NA	8.50834771919	7.70784976986774	-0.0458524613911508	22.6635212567346
JU2526	10.1858653680015	NA	0.207353494848485	11.7759780037	-10.0490042476808	-0.0608390502005176	17.2368318451367
JU2534	-5.02377995430662	NA	0.122586991070833	11.1353137505	NA	NA	NA
JU2565	-61.8466485690643	NA	0.51322177140625	9.07078267444	NA	NA	NA
JU2566	-28.5667016548663	NA	0.1323886234375	8.86156868562	NA	NA	NA
JU2570	-34.2309824949256	NA	-0.194538993636364	11.9082784698	NA	NA	NA
JU2572	-41.3708438489053	NA	0.340031900488759	10.7915196489	NA	NA	NA
JU2575	-52.6200832683138	NA	-0.150758932121212	6.78153699753	NA	NA	NA
JU2576	-72.7397237224628	NA	0.702184156285435	17.474701159	NA	NA	NA
JU2578	-25.4164650762981	NA	-0.357131115595833	9.55182014144	NA	NA	NA
JU258	9.1379707395859	-6.31820407183496	0.266034113030303	26.8307357814	NA	-0.0209476059281645	-4.1283077812253
JU2581	140.92548563562	NA	0.308018422952102	19.2323373791	NA	NA	NA
JU2586	-18.1028924375588	NA	-0.245838849511242	15.9321630588	NA	NA	NA
JU2587	82.1807120066324	NA	NA	16.3794779827	NA	NA	NA
JU2592	-47.3103862791497	NA	-0.101188767047898	11.5558000254	NA	NA	NA
JU2593	97.4272278012434	NA	NA	19.9308441135	NA	NA	NA
JU2600	-42.7375923330676	NA	-0.1860139751125	17.1815432744	NA	NA	NA
JU2610	-61.0776518253772	NA	-0.118263418636364	21.3326650747	NA	NA	NA
JU2619	11.2271346568194	NA	-0.139283599511241	9.84899025342	NA	NA	NA
JU2800	-27.8345582932799	NA	0.4064726748875	10.9653658147	NA	NA	NA
JU2811	NA	NA	NA	10.5485376537	NA	NA	NA
JU2825	-52.9005233835457	NA	NA	13.7580544571	NA	NA	NA
JU2829	119.453949747528	NA	NA	18.1815319349	NA	NA	NA
JU2838	-75.123615638786	NA	-0.1121028251125	11.5629100681	NA	NA	NA
JU2841	NA	NA	-0.1723251765625	10.1355772197	NA	NA	NA
JU2853	-19.5231287954463	NA	0.170622891070833	10.6761767022	NA	NA	NA
JU2862	5.66095256938191	NA	-0.255886980625	11.0844601587	NA	NA	NA
JU2866	-24.8924584293625	NA	-0.28540984859375	13.1112670421	NA	NA	NA
JU2878	-14.8040806495774	NA	-0.1511610765625	15.4121028667	NA	NA	NA
JU2879	1.21042548277264	NA	-0.380483615595833	14.2640336217	NA	NA	NA
JU2906	-27.4149229494187	NA	-0.0153158785937501	9.88765165116	NA	NA	NA
JU2907	NA	NA	-0.2194951222625	11.1234027954	NA	NA	NA
JU310	NA	-0.0924999872701562	0.425855468233902	17.7016150364	-3.17549724571009	0.0337879019498873	-15.4125414988271
JU311	10.1925067685223	1.34706191634031	-0.31131555623487	17.1442512601	-1.7149262909258	0.0131083919449724	39.9546393233763
JU3125	61.4490391352739	NA	-0.199590008929167	9.14758562309	NA	NA	NA
JU3127	-15.5074876749836	NA	-0.15441107859375	10.228960324099999	NA	NA	NA
JU3128	-33.2797109608607	NA	0.12554992691875	10.6217334963	NA	NA	NA
JU3132	NA	NA	-0.268202008929167	11.3561122518	NA	NA	NA
JU3134	-48.7072395011553	NA	-0.286798545595833	12.0335242896	NA	NA	NA
JU3135	100.949249878892	NA	NA	19.2284041238	NA	NA	NA
JU3137	-30.939332838277	NA	0.149193219375	17.3446726074	NA	NA	NA
JU3140	20.0289115396827	NA	-0.0370499785937501	18.7031463792	NA	NA	NA
JU3141	NA	NA	NA	22.3652827909	NA	NA	NA
JU3144	1.87125100793065	NA	0.4061965304	18.1943737066	NA	NA	NA
JU3166	NA	NA	NA	43.277629468	NA	NA	NA
JU3167	NA	NA	NA	56.8230106971	NA	NA	NA
JU3169	NA	NA	NA	71.1557739455	NA	NA	NA
JU3224	NA	NA	NA	38.2525916591	NA	NA	NA
JU3225	NA	NA	NA	27.2101353695	NA	NA	NA
JU3226	NA	NA	NA	33.4416326178	NA	NA	NA
JU3228	NA	NA	NA	39.7804001862	NA	NA	NA
JU323	NA	0.0125025530444011	0.458548910431796	16.0948835988	-10.0490042476808	0.00667492533761836	-16.0014311859106
JU3280	NA	NA	NA	28.8253983798	NA	NA	NA
JU3282	NA	NA	NA	26.5656721032	NA	NA	NA
JU3291	NA	NA	NA	43.0335814628	NA	NA	NA
JU346	64.1147050311475	-10.7241082987119	-0.144795405172414	23.4857402977	-10.0490042476808	-0.0486309385110281	30.8852265028745
JU360	NA	2.39861585146932	NA	25.0300219919	NA	-0.0553846532899042	7.99192249777025
JU367	-68.3375676906459	-8.0508016958902	NA	21.4203941108	NA	NA	NA
JU393	33.3046408593467	0.86182825477471	NA	11.5017558431	-10.0490042476808	-0.0351595590388006	4.98299333414848
JU394	-14.0595888482062	0.394431838748772	-0.101213604500572	22.2188164566	NA	-0.0519174739693453	15.9809319228341
JU397	-9.80521390932985	NA	-0.119422043714565	12.781099083	-9.48363373906976	0.039369776866403	2.83989885760073
JU406	-25.1511983864732	-2.05892849338355	NA	15.3948147922	-10.6143747562918	-0.0384073294981347	-19.5111696192013
JU440	-12.4773331265463	0.854829483561785	NA	19.6080519738	-7.28032704622928	-0.0464748622509938	-5.71814870158115
JU561	-27.4035710036138	3.13705148262494	-0.00921286299608996	15.2239616599	NA	0.00417746446463499	6.94696230139992
JU642	-15.6542434917179	-2.19881489912258	-0.205808087047898	17.0331424345	NA	-0.0329201095506997	-24.2150749941596
JU751	42.6068221726779	-2.75431381467778	NA	19.462494722	NA	-0.0117631319372288	4.44356199243707
JU774	-14.0354055334341	0.764568236491657	-0.31793475623487	24.1239879203	NA	-0.0601513770616416	-1.46930153980248
JU775	-7.19000896210495	NA	NA	35.7829203589	-6.71455201253639	-0.0870242637349064	32.9846053777203
JU778	-8.34167038710572	-5.33146553366923	0.382926708941778	11.1489456829	NA	-0.00933171692421067	24.7938435715901
JU782	-46.2379712649754	8.74318181389359	-0.0805107051515151	24.1626752319	NA	-0.0222501215548834	57.4027484990466
JU792	23.147855708298	-5.92827682381771	-0.106707691762352	12.7225211099	NA	0.0885587121455994	1.36606037036901
JU830	102.881661405991	-2.53981024014286	NA	16.7629278151	-5.26428157544502	-0.00210366583174889	14.6991991067771
JU847	NA	-1.82350863694273	0.0621773048521505	25.1470015039	NA	NA	NA
KR314	95.6235621068363	14.9100384301706	NA	17.7646141932	-8.11920985888226	-0.0448202956253821	25.1683312164681
LKC34	3.66821701501019	-10.0429970483623	0.141472713030303	29.4597853231	NA	0.0266145695931448	15.0832986983934
LSJ1	NA	-6.16746710970185	NA	24.2753397382	-7.78752221323672	0.0282728087917251	-20.7861336260883
MY1	-9.91695901454146	-6.64699163758627	NA	21.4540405682	-10.6143747562918	-0.0316070398260074	-34.1680858969305
MY10	-26.1127307064813	3.75712490621408	-0.127571117145921	26.0661347425	-11.8135757852082	NA	NA
MY16	106.00470763075	13.8055243358514	NA	14.8155407308	1.5359017105117	0.0342533529284617	30.6328784032466
MY18	89.8921622956126	1.14631925773599	-0.0449655951478495	27.5901288959	-10.6143747562918	0.0342294528637958	22.0566438723625
MY2147	2.25573072214961	NA	NA	18.7118948429	NA	NA	NA
MY2212	-7.72759045659227	NA	0.183991791070833	10.5319841099	NA	NA	NA
MY23	78.9182292892915	-1.8808738431772	-0.421051316766099	23.5490184664	-9.72602823018575	-0.0530717552513574	19.0522142010565
MY2453	146.463638451294	NA	NA	6.29451650219	NA	NA	NA
MY2530	-11.5073968418957	NA	0.3557069577375	11.1493594869	NA	NA	NA
MY2535	-35.9210105371088	NA	0.2536008234375	12.2344362313	NA	NA	NA
MY2573	8.32584688929382	NA	0.2227462577375	10.5631514157	NA	NA	NA
MY2585	-3.19075782980881	NA	-0.0900397408674569	16.4238721433	NA	NA	NA
MY2693	-2.66153271776727	NA	-0.3433485322625	15.5497567282	NA	NA	NA
MY2713	4.18507611618575	NA	-0.327988306766098	16.5556351358	NA	NA	NA
MY2741	18.7676076919258	NA	NA	13.807845182	NA	NA	NA
MY518	152.47164278325	NA	NA	11.2316533878	NA	NA	NA
MY679	136.399362940247	NA	-0.04885552859375	16.3223304532	NA	NA	NA
MY772	-0.265088879278831	NA	0.246154253928945	13.0286909516	NA	NA	NA
MY795	90.9248727351142	NA	-0.187656390867457	13.2301511395	NA	NA	NA
MY920	-8.77980231832719	NA	0.2527565748875	12.278663289	NA	NA	NA
N2	-76.3952860353145	2.61257269616754	0.406875493233901	14.5156466768	-7.71730727860271	0.0770047221608533	-15.5685272908798
NIC1	9.84366550329747	NA	NA	32.5215664113	-8.24932613394476	-0.0410024621048429	11.9124869323367
NIC1049	NA	NA	0.329332559132543	11.4491356046	NA	NA	NA
NIC1107	NA	NA	NA	13.0788137427	NA	NA	NA
NIC1119	NA	NA	NA	42.2382738173	NA	NA	NA
NIC166	NA	NA	0.0288557559885408	26.1523523229	10.8722384978192	-0.0101544989774458	-9.06775188944083
NIC195	NA	NA	0.0633380640852834	22.24348041	NA	0.0248650372282039	8.14478716542879
NIC199	9.81876711308497	NA	0.203412609132543	29.4098479747	39.7219116660232	-0.0236908932015619	33.8577919214164
NIC2	-20.0683761794062	NA	NA	33.5096439591	-10.6143747562918	-0.0555539639105905	12.1925551671307
NIC207	-21.4126311852992	NA	NA	29.0023556725	-10.4720449264793	0.0285413331404147	17.1579966608051
NIC231	3.07651739667576	NA	-0.0849611103812317	16.8477537094	-10.6143747562918	-0.037217227557702	-31.1401741663605
NIC236	-7.40497123294124	NA	-0.00902024377917098	20.8532749175	-12.3969248231699	0.0270525368693782	16.1012958767415
NIC242	-21.0204449989681	NA	0.234796304852151	48.1975631942	-19.1839932840953	-0.00261395740418753	5.42216972745624
NIC251	28.6725863689562	NA	0.130749494316067	47.4802149019	-14.4053115649846	-0.0428320866974108	31.2070479219835
NIC252	-30.5304712550669	NA	-0.37440145623487	40.9590452438	16.5931940945428	-0.0637618235792955	19.3122038448531
NIC255	-12.7223667224092	NA	-0.223536995147849	25.2653641087	-14.2059123367992	-0.0269283429514257	17.5009774126966
NIC256	-3.24803000225031	NA	NA	41.2683999809	-17.4878817582622	-0.0330938665129356	17.5888363941229
NIC258	2.40253105466391	NA	-0.0211124686363636	61.3953422609	-5.39098444443575	-0.0522486602357131	16.8261183622712
NIC259	-36.7625102748498	NA	NA	24.6981841834	-14.9556005532622	0.00282400076878532	-36.0356778815044
NIC260	NA	NA	NA	37.6305254377	40.8011295747008	-0.0818022499624436	32.7024097375724
NIC261	11.3647642766892	NA	NA	70.097345491	-18.9724548225953	-0.0579399271976033	19.1193074543809
NIC262	-28.7674803372486	NA	NA	76.9260450353	-15.2168154883387	NA	NA
NIC265	45.3641135706433	NA	-0.0514767661108622	22.4526879427	1.49719528009877	-0.0243973171751116	0.518274354139955
NIC266	13.3513250991443	NA	NA	32.0272068345	-13.7081837150607	0.00903923284647498	-35.6670635281796
NIC267	-25.5485272862264	NA	-0.0797542803812317	29.3522466309	-8.71256299693853	0.0152358671473252	-17.9885970169079
NIC268	2.02409334486517	NA	0.0266762422935443	58.3364045913	10.1645596297723	0.00114150545825275	7.06334706892086
NIC269	-49.8269647769817	NA	NA	30.1600331594	-12.0239085941997	-0.0104371607080963	3.85097381186721
NIC271	NA	NA	-0.0433493338890612	37.397991465	-2.21147350813724	-0.0302931323926554	11.8333392972846
NIC272	17.4339166673513	NA	-0.0728703758408309	37.9730872566	-4.68289149212384	-0.0349399205419182	-5.47754956173263
NIC274	7.88241701491139	NA	NA	12.6360015003	40.4727067292378	-0.023907138792839	-41.3863081562811
NIC275	-27.7635886815313	NA	NA	46.0996824633	-16.9225112496512	0.0793577965469961	7.25830487070743
NIC276	-2.21933184009072	NA	0.241251359622189	71.0482071691	31.9251640506488	-0.0281647253557287	-25.7189543525097
NIC277	-11.7162465939182	NA	NA	66.4961255037	-6.76826245937384	0.0551527802309249	-35.7244514493479
NIC3	NA	NA	NA	39.445882365	NA	-0.0201802016714755	-40.1200101626743
NIC501	-29.1109731444659	NA	0.215195468233902	8.49427407546	NA	NA	NA
NIC511	-78.1326479288909	NA	NA	12.516965607	NA	NA	NA
NIC513	-12.4214306746485	NA	NA	7.92359448529	NA	NA	NA
NIC514	-50.1457244718855	NA	-0.2805534251125	16.8304511385	NA	NA	NA
NIC515	34.9065771179499	NA	NA	19.0930426009	NA	NA	NA
NIC522	-65.06464491088	NA	0.28986327140625	15.4298908862	NA	NA	NA
NIC523	NA	NA	0.41354902140625	11.7404589425	NA	NA	NA
NIC526	28.1244184423576	NA	-0.0525391629960899	15.6767264364	NA	NA	NA
NIC527	1.2906315416317	NA	-0.162769437047898	16.0725300231	NA	NA	NA
NIC528	10.9062318796789	NA	0.13823963700391	9.72398051858	NA	NA	NA
NIC529	-42.2894401495486	NA	-0.0744740129960899	12.1745428348	NA	NA	NA
PB303	-13.4881787525768	6.33931850228929	NA	29.288432256	29.3718209645988	-0.0237624209829083	20.6165314068705
PB306	NA	-1.58301907706925	NA	38.5015203598	-6.69833031485271	-0.0330138649529132	25.2831757689337
PS2025	70.7190608966667	NA	0.327947006129032	21.7241948494	3.3628191710083	0.00675036704700145	-17.2063763560673
PX179	-30.4855201210311	-15.6951539570467	-0.117336795669553	16.8779573323	-16.0013279354152	0.034016054984792	26.9159226178607
QG2075	12.4679657841068	NA	NA	33.9266484284	-15.9110857749659	-0.0256828483435668	11.1206817285905
QG2811	NA	NA	NA	23.8847738657	NA	NA	NA
QG2813	NA	NA	NA	24.071920523	NA	NA	NA
QG2818	NA	NA	NA	16.4585546185	NA	NA	NA
QG2823	NA	NA	NA	20.314110402	NA	NA	NA
QG2824	NA	NA	NA	20.2811708328	NA	NA	NA
QG2825	NA	NA	NA	20.3656797109	NA	NA	NA
QG2827	NA	NA	NA	24.3138137559	NA	NA	NA
QG2828	NA	NA	NA	17.2207550387	NA	NA	NA
QG2832	NA	NA	NA	29.8000242486	NA	NA	NA
QG2835	NA	NA	NA	22.3173609747	NA	NA	NA
QG2836	NA	NA	NA	29.181648303	NA	NA	NA
QG2837	NA	NA	NA	20.4492139374	NA	NA	NA
QG2838	NA	NA	NA	37.4113805941	NA	NA	NA
QG2841	NA	NA	NA	30.0376670592	NA	NA	NA
QG2843	NA	NA	NA	22.2315931428	NA	NA	NA
QG2846	NA	NA	NA	32.6674747337	NA	NA	NA
QG2850	NA	NA	NA	26.2092433273	NA	NA	NA
QG2854	NA	NA	NA	30.51264731	NA	NA	NA
QG2855	NA	NA	NA	22.9122046572	NA	NA	NA
QG2857	NA	NA	NA	25.8004835342	NA	NA	NA
QG2873	NA	NA	NA	27.9411817469	NA	NA	NA
QG2874	NA	NA	NA	26.8537507083	NA	NA	NA
QG2875	NA	NA	NA	25.6957221898	NA	NA	NA
QG2877	NA	NA	NA	29.8852987863	NA	NA	NA
QG2932	NA	NA	NA	36.3707148844	NA	NA	NA
QG536	NA	NA	NA	27.5973881619	-19.0365006587619	0.0196049634499355	-118.017638164785
QG556	94.7236967527055	NA	0.515916689618768	23.484273433	31.8140748448628	-0.0338049117808133	8.72993297499759
QG557	-24.1056937063154	NA	NA	29.171330662	-13.4199667024917	0.0434515066486282	21.7164152876306
QW947	NA	NA	0.0607428046802128	9.57075397959	-12.6437547791885	0.0121926070609259	13.6856281579114
QX1211	NA	NA	NA	19.8057506404	-12.6816537004846	NA	NA
QX1212	91.0345908229162	NA	-0.102048978699806	22.5539833222	24.6439811783208	0.0443024581854467	44.5154983066296
QX1233	70.485640163946	NA	-0.214072954511241	15.0531147619	-0.356204868540512	-0.014521948578546	-22.8351044690559
QX1791	8.31081912736855	NA	-0.132439932121212	26.2080748987	-7.67595860562384	NA	NA
QX1792	-32.3875689850174	NA	-0.125989210381232	22.2859680256	-14.0403410768365	0.0219757321360488	-66.9292105600775
QX1793	9.52408879476	NA	0.238772694848485	34.3330076928	39.2445042733973	-0.0597740953808393	17.7727371265806
QX1794	-32.4018372712097	NA	NA	17.2900402349	-13.5174976460012	0.041441625135837	20.8028053613746
RC301	-50.2039379320584	11.1681781391195	-0.124934718636364	13.0564475818	19.3536025399488	0.0120535358231825	26.7028976002635
WN2001	-44.2456079967444	NA	0.00352565048875856	13.8975523292	37.7632106904878	0.0322382776466242	-23.1034003583357
WN2002	NA	3.19129681557571	NA	14.9500554711	-3.00555723393853	-0.00873580700669018	-11.584889955835
WN2033	73.0724466633041	NA	NA	12.5391953596	NA	NA	NA
WN2050	-49.7051742971759	NA	NA	48.5426936808	NA	NA	NA
WN2063	NA	NA	NA	44.0745738166	NA	NA	NA
WN2064	NA	NA	NA	17.4251770033	NA	NA	NA
WN2066	NA	NA	NA	27.5926979672	NA	NA	NA
XZ1513	1.35341283127255	NA	-0.1530658765625	12.7684146003	NA	NA	NA
XZ1514	NA	NA	NA	12.2883614207	NA	NA	NA
XZ1515	NA	NA	NA	13.2289416946	NA	NA	NA
XZ1516	-52.5069076032261	NA	-0.212450608929167	14.1150844031	NA	NA	NA
XZ1672	NA	NA	NA	22.6764471306	NA	NA	NA
XZ1734	NA	NA	NA	22.1000395729	NA	NA	NA
XZ1735	NA	NA	NA	16.5222749719	NA	NA	NA
XZ1756	NA	NA	NA	13.8863456283	NA	NA	NA
XZ2018	NA	NA	NA	15.265503399	NA	NA	NA
XZ2019	NA	NA	NA	15.8133716453	NA	NA	NA
XZ2020	NA	NA	NA	23.3679032711	NA	NA	NA
