## Supplementary material for "Large-scale pooled selection enables mapping of modifiers of RNAi gene knockdown effects in *C. elegans*": Table_S03_known_mixture_design_and_recovery_a.tsv

sample	b_vol_ul	c_vol_ul	water_ul	total_ng	nominal_b_volume	nominal_b	nominal_c
BC1	0.1	1	8.9	11	0.09090909090909091	0.09099181073703366	0.9090081892629663
BC2	0.2	1	8.8	12	0.16666666666666669	0.16680567139282734	0.8331943286071727
BC3	0.4	1	8.6	14	0.28571428571428575	0.28591851322373124	0.7140814867762688
BC4	0.8	1	8.2	18	0.4444444444444445	0.44469149527515284	0.5553085047248472
BC5	1.6	1	7.4	26	0.6153846153846154	0.6156213928434013	0.38437860715659866
BC6	3.2	1	5.8	42	0.7619047619047619	0.7620862110026198	0.23791378899738025
BC7	6.4	1	2.6	74	0.8648648648648649	0.8649817542911205	0.13501824570887955
