## Supplementary material for "Large-scale pooled selection enables mapping of modifiers of RNAi gene knockdown effects in *C. elegans*": Table_S03_known_mixture_design_and_recovery_b.tsv

strain	isotype	set
CX11271	CX11271	A
CX11276	CX11276	A
CX11285	CX11285	A
DL200	DL200	A
DL226	DL226	A
ECA251	CB4858	A
ECA36	ECA36	A
ED3040	ED3040	A
ED3048	ED3048	A
ED3049	ED3049	A
ED3052	ED3052	A
JU1088	JU1088	A
JU1172	JU1172	A
JU1213	JU1213	A
JU1242	JU1242	A
JU1409	JU1409	A
JU1440	JU1440	A
JU1568	JU1568	A
JU1581	JU1581	A
JU2007	JU2007	A
JU2466	JU2466	A
JU2519	JU2519	A
JU311	JU311	A
JU323	JU323	A
JU346	JU346	A
JU360	JU360	A
JU440	JU440	A
JU774	JU774	A
JU830	JU830	A
KR314	KR314	A
MY1	MY1	A
NIC1	NIC1	A
NIC199	NIC199	A
NIC2	NIC2	A
NIC252	NIC252	A
NIC256	NIC256	A
NIC260	NIC260	A
NIC261	NIC261	A
NIC274	NIC274	A
NIC275	NIC275	A
NIC277	NIC277	A
NIC3	NIC3	A
PB303	PB303	A
QG2075	QG2075	A
QX1794	QX1794	A
WN2002	WN2002	A
AB1	AB1	B
CB4854	CB4854	B
CB4932	CB4932	B
ECA248	CB4855	B
ECA259	PB306	B
ED3005	ED3005	B
ED3046	ED3046	B
ED3073	ED3073	B
ED3077	ED3077	B
EG4349	EG4349	B
JU1200	JU1200	B
JU1212	JU1212	B
JU1246	JU1246	B
JU1400	JU1400	B
JU1530	JU1530	B
JU1580	JU1793	B
JU1586	JU1586	B
JU2001	JU2001	B
JU2513	JU2513	B
JU2522	JU2522	B
JU310	JU310	B
JU367	JU367	B
JU393	JU393	B
JU394	JU394	B
JU406	JU406	B
JU778	JU778	B
JU792	JU792	B
JU847	JU847	B
MY10	MY10	B
MY18	MY18	B
NIC166	NIC166	B
NIC195	NIC195	B
NIC207	NIC207	B
NIC236	NIC236	B
NIC242	NIC242	B
NIC251	NIC251	B
NIC255	NIC255	B
NIC265	NIC265	B
NIC266	NIC266	B
NIC271	NIC271	B
NIC272	NIC272	B
NIC276	NIC276	B
PX179	PX179	B
QG557	QG557	B
QW947	QW947	B
QX1212	QX1212	B
CB4852	CB4852	C
CX11254	CX11254	C
CX11262	CX11262	C
CX11264	CX11264	C
CX11292	CX11292	C
CX11315	CX11315	C
ECA250	CB4857	C
ECA252	NA	C
ED3011	ED3011	C
ED3012	ED3012	C
EG4347	EG4347	C
EG4724	EG4724	C
EG4946	EG4946	C
GXW1	GXW1	C
JU1491	JU1491	C
JU1652	JU1652	C
JU1896	JU1896	C
JU2526	JU2526	C
JU397	JU397	C
JU642	JU642	C
JU751	JU751	C
JU782	JU782	C
LSJ1	NA	C
NIC259	NIC259	C
NIC262	NIC262	C
NIC268	NIC268	C
NIC269	NIC269	C
NIC526	NIC526	C
NIC527	NIC527	C
NIC528	NIC528	C
NIC529	NIC529	C
QG536	QG536	C
QG556	QG556	C
QX1211	QX1211	C
QX1233	QX1233	C
QX1791	QX1791	C
QX1792	QX1792	C
QX1793	QX1793	C
RC301	RC301	C
WN2001	WN2001	C
ECA348	ECA348	D
ECA349	ECA349	D
ECA363	ECA363	D
ECA372	ECA372	D
ECA396	ECA396	D
JU1543	JU1543	D
JU1793	JU1793	D
JU1808	JU1808	D
JU2131	JU2131	D
JU2141	JU2141	D
JU2234	JU2234	D
JU2534	JU2534	D
JU2565	JU2565	D
JU2566	JU2566	D
JU2578	JU2578	D
JU2587	JU2587	D
JU2593	JU2593	D
JU2800	JU2800	D
JU2862	JU2862	D
JU2878	JU2878	D
JU2906	JU2906	D
JU3125	JU3125	D
JU3127	JU3127	D
JU3134	JU3134	D
JU3135	JU3135	D
JU3137	JU3137	D
MY2212	MY2212	D
MY2453	MY2453	D
MY2530	MY2530	D
MY2535	MY2535	D
MY2573	MY2573	D
MY2693	MY2693	D
MY2741	MY2741	D
MY679	MY679	D
MY920	MY920	D
NIC1107	NIC1107	D
NIC513	NIC513	D
NIC514	NIC514	D
NIC522	NIC522	D
NIC523	NIC523	D
XZ1513	XZ1513	D
XZ1516	XZ1516	D
