## Supplementary material for "Large-scale pooled selection enables mapping of modifiers of RNAi gene knockdown effects in *C. elegans*": Table_S05_downsampling_recovery.tsv

depth	n	PC1	Slope	Slope, delta
0.5	98	0.5491204916830836	0.6881204215519383	0.713112611492582
1	98	0.582171387767853	0.7490835134428654	0.7694087944456132
2	98	0.6632939961364114	0.7291917704288837	0.7581623089723236
6	98	0.6783934816114954	0.7596629868988571	0.8008147963965341
10	98	0.7195669706791805	0.7494493093692146	0.7918635120402424
20	98	0.7107281525543675	0.7410248072987394	0.7915702363419594
Inf	98	0.8218440087132166	0.8904282518081575	0.8883002123061032
