## Supplementary material for "Large-scale pooled selection enables mapping of modifiers of RNAi gene knockdown effects in *C. elegans*": Table_S08_gwas_significance_thresholds.tsv

panel	chrom	n_strain	n_tested	n_marker	frac_calls_imputed	rank_nonzero	M_eff_liji	M_eff_var995	trace_err	scope	thr_bonferroni	thr_eigen_liji	thr_eigen_var995
pooled_RNAi_expt	I	84	27114	27114	0.00914261477992392	83	121.999999999515	66	1.78450682799734e-14	chromosome	NA	NA	NA
pooled_RNAi_expt	II	84	58400	58400	0.0138099315068493	83	122.000000002763	68	4.73435598183168e-14	chromosome	NA	NA	NA
pooled_RNAi_expt	III	84	44751	44751	0.0134570017589391	83	126.00000000023	68	5.20280314750217e-15	chromosome	NA	NA	NA
pooled_RNAi_expt	IV	84	50832	50832	0.00986630094278819	83	120.999999996145	62	7.58627938211602e-14	chromosome	NA	NA	NA
pooled_RNAi_expt	V	84	93611	93611	0.015005359056806	83	122.000000001803	57	1.92759129623387e-14	chromosome	NA	NA	NA
pooled_RNAi_expt	X	84	47302	47302	0.00392739862001204	83	119.000000002257	62	4.76839638999802e-14	chromosome	NA	NA	NA
pooled_RNAi_expt	all	84	322010	322010	NA	NA	732.000000002712	383	NA	total	6.80889935455666	4.16554107672398	3.8842287696326
pos1_2023	I	184	50545	50545	NA	NA	258.000000003375	NA	NA	chromosome	NA	NA	NA
pos1_2023	II	184	74527	74527	NA	NA	264.000000004781	NA	NA	chromosome	NA	NA	NA
pos1_2023	III	184	63541	63541	NA	NA	274.00000000247	NA	NA	chromosome	NA	NA	NA
pos1_2023	IV	184	74395	74395	NA	NA	263.999999997363	NA	NA	chromosome	NA	NA	NA
pos1_2023	V	184	122515	122515	NA	NA	278.000000002702	NA	NA	chromosome	NA	NA	NA
pos1_2023	X	184	72048	72048	NA	NA	252.000000003936	NA	NA	chromosome	NA	NA	NA
pos1_2023	all	184	457571	457571	NA	NA	1590.00000001463	NA	NA	total	6.96148848754363	4.50242711998843	NA
