## Supplementary material for "Large-scale pooled selection enables mapping of modifiers of RNAi gene knockdown effects in *C. elegans*": Table_S09_manual_plate_scores.tsv

strain	trait
AB1	1
CB4852	2
CB4854	3
CB4932	1
CX11262	1
CX11264	2
CX11271	0
CX11276	1
CX11285	1
CX11292	1
CX11315	2
DL200	1
DL226	1
ED3005	0
ED3011	1
ED3012	1
ED3040	3
ED3046	2
ED3048	1
ED3049	1
ED3052	4
ED3073	0
ED3077	1
EG4347	2
EG4349	3
EG4724	3
EG4946	0
JU1088	1
JU1172	1
JU1200	1
JU1213	2
JU1242	1
JU1246	4
JU1409	3
JU1440	2
JU1530	2
JU1568	1
JU1581	4
JU1586	1
JU2001	1
JU2007	1
JU2466	1
JU2513	2
JU2519	1
JU2522	5
JU310	0
JU311	0
JU323	3
JU346	3
JU360	3
JU367	3
JU393	4
JU394	2
JU406	3
JU440	2
JU774	2
JU778	2
JU792	2
JU830	3
JU847	3
KR314	3
MY1	4
MY10	4
MY18	2
NIC1	3
NIC166	3
NIC195	1
NIC199	2
NIC2	1
NIC207	1
NIC236	3
NIC242	3
NIC251	1
NIC252	5
NIC255	3
NIC256	2
NIC260	1
NIC261	1
NIC265	0
NIC266	1
NIC271	1
NIC272	3
NIC274	4
NIC275	4
NIC276	1
NIC277	3
NIC3	5
PB303	1
PX179	1
QG2075	1
QG557	1
QW947	1
QX1212	3
QX1794	0
WN2002	1
GXW1	1
JU1491	1
JU1652	1
JU1896	1
JU2526	4
JU397	2
JU642	1
JU782	2
NIC259	2
NIC262	1
NIC268	5
NIC269	3
NIC526	1
NIC527	1
NIC528	1
NIC529	0
QG536	1
QG556	1
QX1211	5
QX1233	2
QX1791	1
QX1792	2
QX1793	2
RC301	1
WN2001	3
ECA348	1
ECA349	1
ECA363	1
ECA372	2
ECA396	1
JU1793	2
JU1543	1
JU1808	1
JU2131	2
JU2141	3
JU2234	3
JU2534	1
JU2565	1
JU2566	3
JU2578	1
JU2587	2
JU2593	3
JU2800	1
JU2862	2
JU2878	2
JU2906	1
JU3125	1
JU3127	1
JU3134	2
JU3135	2
JU3137	1
MY2212	1
MY2453	0
MY2530	1
MY2535	2
MY2573	2
MY2693	1
MY2741	1
MY679	0
MY920	1
NIC1107	2
NIC513	4
NIC514	3
NIC522	2
NIC523	1
XZ1513	1
XZ1516	1
BRC20263	2
ECA189	2
ECA191	1
JU1666	1
ECA369	3
JU1249	2
JU1792	1
JU1934	2
JU2016	1
JU2017	2
JU2250	1
JU2257	2
JU2478	2
JU2570	3
JU2572	4
JU2575	2
JU2581	1
JU2592	4
JU2610	3
JU2619	2
JU2811	1
ECA738	5
ECA760	5
ECA1186	5
ECA1255	5
ECA1286	5
JU3132	5
JU3291	5
QG2832	4
