## Supplementary material for "Large-scale pooled selection enables mapping of modifiers of RNAi gene knockdown effects in *C. elegans*": Table_S13_cross_allele_frequencies_c.tsv

cross	sample_name	afd_id	p1_column	p2_column	parent1	parent2	timepoint	condition
N2xXZ1516	S11	S11_N2_XZ1516_1_HT115	p1_S11_N2_XZ1516_1_HT115	p2_S11_N2_XZ1516_1_HT115	N2	XZ1516	1	HT115
N2xXZ1516	S17	S17_N2_XZ1516_1_mig6	p1_S17_N2_XZ1516_1_mig6	p2_S17_N2_XZ1516_1_mig6	N2	XZ1516	1	mig6
N2xXZ1516	S20	S20_N2_XZ1516_1_par1	p1_S20_N2_XZ1516_1_par1	p2_S20_N2_XZ1516_1_par1	N2	XZ1516	1	par1
N2xXZ1516	S23	S23_N2_XZ1516_1_rpn12	p1_S23_N2_XZ1516_1_rpn12	p2_S23_N2_XZ1516_1_rpn12	N2	XZ1516	1	rpn12
N2xXZ1516	S29	S29_N2_XZ1516_2_HT115	p1_S29_N2_XZ1516_2_HT115	p2_S29_N2_XZ1516_2_HT115	N2	XZ1516	2	HT115
N2xXZ1516	S32	S32_N2_XZ1516_2_pos1	p1_S32_N2_XZ1516_2_pos1	p2_S32_N2_XZ1516_2_pos1	N2	XZ1516	2	pos1
N2xXZ1516	S35	S35_N2_XZ1516_2_mig6	p1_S35_N2_XZ1516_2_mig6	p2_S35_N2_XZ1516_2_mig6	N2	XZ1516	2	mig6
N2xXZ1516	S38	S38_N2_XZ1516_2_par1	p1_S38_N2_XZ1516_2_par1	p2_S38_N2_XZ1516_2_par1	N2	XZ1516	2	par1
N2xXZ1516	S41	S41_N2_XZ1516_2_rpn12	p1_S41_N2_XZ1516_2_rpn12	p2_S41_N2_XZ1516_2_rpn12	N2	XZ1516	2	rpn12
N2xXZ1516	S44	S44_N2_XZ1516_2_vha5	p1_S44_N2_XZ1516_2_vha5	p2_S44_N2_XZ1516_2_vha5	N2	XZ1516	2	vha5
JU1793xJU2466	S31	S31_JU1793_JU2466_12_OP50	p1_S31_JU1793_JU2466_12_OP50	p2_S31_JU1793_JU2466_12_OP50	JU1793	JU2466	12	OP50
JU1793xJU2466	S32	S32_JU1793_JU2466_2_HT115g	p1_S32_JU1793_JU2466_2_HT115g	p2_S32_JU1793_JU2466_2_HT115g	JU1793	JU2466	2	HT115g
JU1793xJU2466	S33	S33_JU1793_JU2466_2_MIG6g	p1_S33_JU1793_JU2466_2_MIG6g	p2_S33_JU1793_JU2466_2_MIG6g	JU1793	JU2466	2	MIG6g
JU1793xJU2466	S34	S34_JU1793_JU2466_2_POS1g	p1_S34_JU1793_JU2466_2_POS1g	p2_S34_JU1793_JU2466_2_POS1g	JU1793	JU2466	2	POS1g
