## Supplementary material for "Large-scale pooled selection enables mapping of modifiers of RNAi gene knockdown effects in *C. elegans*": Table_S15_cross_locus_classification_a.tsv

locus	cross	chrom	peak.Mb	n.tested	n.sig	n.resp	targets.resp	max.LOD	dfreq.mig6	dfreq.pos1	dfreq.mig6.rep1	max.abs.dfreq	resp.spread	resp.differ	mig6.distinct	n.signs	resp.dir	mig6.fold	concordant	mig6.dominant	class	general.limited	lcon.Mb	rcon.Mb	n.calls	called.by	shared.across.cross	other.locus	other.class	other.targets.resp	general	other.general	mig6.only	other.mig6.only	verdict
JU1793xJU2466 I:0.96	JU1793xJU2466	I	0.964967	2	2	2	mig6,pos1	14.4434181248204	0.18934211350760277	0.1847650550574268	NA	0.18934211350760277	0.004577058450175975	FALSE	FALSE	1	parent1	1.0247723166523743	TRUE	FALSE	shared:mig6,pos1	TRUE	0.728057	1.260215	2	mig6,pos1	TRUE	N2xXZ1516 I:0.80	specific:mig6	mig6	FALSE	FALSE	FALSE	TRUE	shared by mig6,pos1
JU1793xJU2466 I:2.11	JU1793xJU2466	I	2.105052	2	2	1	pos1	7.78227236173891	0.09220882747091597	0.11483547590093579	NA	0.11483547590093579	NA	FALSE	FALSE	1	parent1	NA	TRUE	FALSE	specific:pos1	FALSE	2.084874	2.155055	1	pos1	FALSE	NA	NA	NA	FALSE	FALSE	FALSE	FALSE	pos1 specific
JU1793xJU2466 I:5.08	JU1793xJU2466	I	5.082958	2	1	0		11.634419506717	-0.07142857142857145	0.2142857142857143	NA	0.2142857142857143	NA	FALSE	TRUE	NA	NA	NA	FALSE	FALSE	none	FALSE	5.082958	5.082958	1	mig6	FALSE	NA	NA	NA	FALSE	FALSE	FALSE	FALSE	no response by effect size
JU1793xJU2466 I:6.23	JU1793xJU2466	I	6.227126	2	1	0		28.5788395166346	-0.07500000000000001	0.6000000000000001	NA	0.6000000000000001	NA	FALSE	TRUE	NA	NA	NA	FALSE	FALSE	none	FALSE	6.136668	6.227126	1	mig6	FALSE	NA	NA	NA	FALSE	FALSE	FALSE	FALSE	no response by effect size
JU1793xJU2466 I:9.68	JU1793xJU2466	I	9.681496	2	1	0		39.0711377758989	NA	NA	NA	NA	NA	FALSE	FALSE	NA	NA	NA	FALSE	FALSE	none	FALSE	7.309865	10.300142	2	mig6,pos1	TRUE	N2xXZ1516 I:7.82	specific:vha5	vha5	FALSE	FALSE	FALSE	FALSE	no response by effect size
JU1793xJU2466 I:11.30	JU1793xJU2466	I	11.30104	2	1	1	mig6	24.0648331864983	-0.300538626198639	-0.13231923033218435	NA	0.300538626198639	NA	FALSE	TRUE	1	parent2	NA	TRUE	FALSE	specific:mig6	FALSE	11.30104	11.37105	1	mig6	TRUE	N2xXZ1516 I:11.58	none		FALSE	FALSE	TRUE	FALSE	mig-6 specific, one cross
JU1793xJU2466 I:15.06	JU1793xJU2466	I	15.05949	2	1	1	pos1	4.21491443305832	0.0348144754924416	0.15830115830115826	NA	0.15830115830115826	NA	FALSE	FALSE	1	parent1	NA	TRUE	FALSE	specific:pos1	FALSE	15.05949	15.05949	1	pos1	TRUE	N2xXZ1516 I:15.07	none		FALSE	FALSE	FALSE	FALSE	pos1 specific
JU1793xJU2466 II:0.02	JU1793xJU2466	II	0.024284	2	1	1	mig6	20.3978865180863	0.2885135135135135	0.09318181818181817	NA	0.2885135135135135	NA	FALSE	TRUE	1	parent1	NA	TRUE	FALSE	specific:mig6	FALSE	0.024284	0.513754	1	mig6	FALSE	NA	NA	NA	FALSE	FALSE	TRUE	FALSE	mig-6 specific, one cross
JU1793xJU2466 II:2.02	JU1793xJU2466	II	2.016015	2	2	1	mig6	17.4242864565275	0.14285714285714285	-0.08441558441558444	NA	0.14285714285714285	NA	FALSE	FALSE	1	parent1	NA	TRUE	FALSE	specific:mig6	FALSE	2.016015	2.016015	1	pos1	FALSE	NA	NA	NA	FALSE	FALSE	TRUE	FALSE	mig-6 specific, one cross
JU1793xJU2466 II:3.52	JU1793xJU2466	II	3.523741	2	2	2	mig6,pos1	16.166579997237	0.18037768430671647	0.11447564698536045	NA	0.18037768430671647	0.06590203732135602	FALSE	FALSE	1	parent1	1.575686087450406	TRUE	TRUE	shared:mig6,pos1	TRUE	3.174848	3.865257	1	pos1	TRUE	N2xXZ1516 II:3.71	shared:mig6,pos1	mig6,pos1	FALSE	FALSE	FALSE	FALSE	shared by mig6,pos1
JU1793xJU2466 II:10.68	JU1793xJU2466	II	10.684714	2	1	1	mig6	20.4843742329344	0.17669899954015622	0.01901757803339027	NA	0.17669899954015622	NA	FALSE	TRUE	1	parent1	NA	TRUE	FALSE	specific:mig6	FALSE	10.124117	10.684714	1	mig6	TRUE	N2xXZ1516 II:10.77	discordant	par1,pos1,vha5	FALSE	FALSE	TRUE	FALSE	mig-6 specific, one cross
JU1793xJU2466 II:12.25	JU1793xJU2466	II	12.250323	2	1	1	mig6	23.6561318215684	0.14035087719298245	0.12121212121212122	NA	0.14035087719298245	NA	FALSE	FALSE	1	parent1	NA	TRUE	FALSE	specific:mig6	FALSE	11.689169	12.250323	1	mig6	TRUE	N2xXZ1516 II:11.59	shared:par1,vha5	par1,vha5	FALSE	FALSE	TRUE	FALSE	mig-6 specific, one cross
JU1793xJU2466 II:13.72	JU1793xJU2466	II	13.722331	2	1	0		27.0391689583929	-0.0888888888888889	0.38333333333333336	NA	0.38333333333333336	NA	FALSE	TRUE	NA	NA	NA	FALSE	FALSE	none	FALSE	13.263333	13.722331	1	mig6	TRUE	N2xXZ1516 II:13.47	specific:mig6	mig6	FALSE	FALSE	FALSE	TRUE	no response by effect size
JU1793xJU2466 II:15.24	JU1793xJU2466	II	15.242948	2	2	2	mig6,pos1	31.1509949997114	0.471578947368421	0.2517647058823529	NA	0.471578947368421	0.2198142414860681	TRUE	TRUE	1	parent1	1.8730939498278407	TRUE	TRUE	shared:mig6,pos1	TRUE	14.767031	15.242948	2	mig6,pos1	FALSE	NA	NA	NA	FALSE	FALSE	FALSE	FALSE	shared by mig6,pos1
JU1793xJU2466 III:0.68	JU1793xJU2466	III	0.68433	2	1	1	mig6	71.7139458621963	0.44904391616677775	0.028192624051158188	NA	0.44904391616677775	NA	FALSE	TRUE	1	parent1	NA	TRUE	FALSE	specific:mig6	FALSE	0.447273	0.900822	1	mig6	TRUE	N2xXZ1516 III:0.50	shared:mig6,vha5	mig6,vha5	FALSE	FALSE	TRUE	FALSE	mig-6 specific, one cross
JU1793xJU2466 III:9.36	JU1793xJU2466	III	9.356888	2	1	1	mig6	54.0810519208664	0.31059713559713553	0.06254158004158	NA	0.31059713559713553	NA	FALSE	TRUE	1	parent1	NA	TRUE	FALSE	specific:mig6	FALSE	9.263321	9.477203	1	mig6	FALSE	NA	NA	NA	FALSE	FALSE	TRUE	FALSE	mig-6 specific, one cross
JU1793xJU2466 III:11.62	JU1793xJU2466	III	11.624765	2	2	2	mig6,pos1	117.055692481088	0.4483508123170101	0.21946605847441897	NA	0.4483508123170101	0.2288847538425911	TRUE	TRUE	1	parent1	2.0429164100984205	TRUE	TRUE	shared:mig6,pos1	TRUE	11.432852	11.790299	2	mig6,pos1	FALSE	NA	NA	NA	FALSE	FALSE	FALSE	FALSE	shared by mig6,pos1
JU1793xJU2466 III:12.73	JU1793xJU2466	III	12.734366	2	2	2	mig6,pos1	183.180678384483	0.5821711485171508	0.39731264648331027	NA	0.5821711485171508	0.18485850203384052	TRUE	TRUE	1	parent1	1.4652721318338549	TRUE	FALSE	shared:mig6,pos1	TRUE	12.684912	12.734366	1	pos1	FALSE	NA	NA	NA	FALSE	FALSE	FALSE	FALSE	shared by mig6,pos1
JU1793xJU2466 III:13.45	JU1793xJU2466	III	13.445021	2	2	2	mig6,pos1	334.664787978512	0.6156583629893239	0.4522791433326897	NA	0.6156583629893239	0.16337921965663416	TRUE	TRUE	1	parent1	1.3612353610930383	TRUE	FALSE	shared:mig6,pos1	TRUE	13.22975	13.783557	2	mig6,pos1	TRUE	N2xXZ1516 III:13.31	general:4	mig6,pos1,rpn12,vha5	FALSE	TRUE	FALSE	FALSE	shared by mig6,pos1
JU1793xJU2466 IV:2.92	JU1793xJU2466	IV	2.918188	2	2	2	mig6,pos1	65.7101914324616	0.321142105844377	0.24178765102642885	NA	0.321142105844377	0.07935445481794817	FALSE	FALSE	1	parent1	1.3281989567336268	TRUE	FALSE	shared:mig6,pos1	TRUE	2.823217	2.918188	1	pos1	FALSE	NA	NA	NA	FALSE	FALSE	FALSE	FALSE	shared by mig6,pos1
JU1793xJU2466 IV:3.66	JU1793xJU2466	IV	3.664837	2	2	2	mig6,pos1	141.892416632022	0.49511388418273816	0.31586183187675654	NA	0.49511388418273816	0.17925205230598162	TRUE	TRUE	1	parent1	1.5675014649314212	TRUE	TRUE	shared:mig6,pos1	TRUE	3.559194	4.099969	2	mig6,pos1	TRUE	N2xXZ1516 IV:4.14	specific:par1	par1	FALSE	FALSE	FALSE	FALSE	shared by mig6,pos1
JU1793xJU2466 IV:5.75	JU1793xJU2466	IV	5.754118	2	2	2	mig6,pos1	168.460753843912	0.5375082254880456	0.271324516005367	NA	0.5375082254880456	0.26618370948267855	TRUE	TRUE	1	parent1	1.981052922904369	TRUE	TRUE	shared:mig6,pos1	TRUE	5.103645	7.355086	3	mig6,pos1	TRUE	N2xXZ1516 IV:8.98	shared:mig6,par1	mig6,par1	FALSE	FALSE	FALSE	FALSE	shared by mig6,pos1
JU1793xJU2466 IV:8.40	JU1793xJU2466	IV	8.404773	2	2	2	mig6,pos1	87.8154561738874	0.4143589743589744	0.25568627450980397	NA	0.4143589743589744	0.15867269984917043	TRUE	TRUE	1	parent1	1.6205757432751295	TRUE	TRUE	shared:mig6,pos1	TRUE	8.300943	8.583423	2	mig6,pos1	TRUE	N2xXZ1516 IV:8.98	shared:mig6,par1	mig6,par1	FALSE	FALSE	FALSE	FALSE	shared by mig6,pos1
JU1793xJU2466 IV:10.02	JU1793xJU2466	IV	10.017997	2	2	2	mig6,pos1	72.7387990332125	0.5489378598372047	0.2993404363267377	NA	0.5489378598372047	0.249597423510467	TRUE	TRUE	1	parent1	1.8338246131171703	TRUE	TRUE	shared:mig6,pos1	TRUE	9.608475	10.384806	2	mig6,pos1	TRUE	N2xXZ1516 IV:8.98	shared:mig6,par1	mig6,par1	FALSE	FALSE	FALSE	FALSE	shared by mig6,pos1
JU1793xJU2466 V:0.28	JU1793xJU2466	V	0.284869	2	1	1	mig6	30.6568127687936	0.2493490225294812	-0.039538135113447836	NA	0.2493490225294812	NA	FALSE	TRUE	1	parent1	NA	TRUE	FALSE	specific:mig6	FALSE	0.157797	0.370668	1	mig6	TRUE	N2xXZ1516 V:0.01	specific:pos1	pos1	FALSE	FALSE	TRUE	FALSE	mig-6 specific, one cross
JU1793xJU2466 V:1.64	JU1793xJU2466	V	1.644894	2	1	1	mig6	28.6893534385864	0.25474845305353777	-0.02597597597597595	NA	0.25474845305353777	NA	FALSE	TRUE	1	parent1	NA	TRUE	FALSE	specific:mig6	FALSE	1.469536	1.725138	1	mig6	FALSE	NA	NA	NA	FALSE	FALSE	TRUE	FALSE	mig-6 specific, one cross
JU1793xJU2466 V:2.94	JU1793xJU2466	V	2.94	2	1	1	mig6	29.7503847616111	0.18523736877316516	-0.07085403185443434	NA	0.18523736877316516	NA	FALSE	TRUE	1	parent1	NA	TRUE	FALSE	specific:mig6	FALSE	2.904737	2.980323	1	mig6	FALSE	NA	NA	NA	FALSE	FALSE	TRUE	FALSE	mig-6 specific, one cross
JU1793xJU2466 V:3.98	JU1793xJU2466	V	3.982749	2	1	1	mig6	19.5829406129204	0.2207938813143136	-0.022401191914688923	NA	0.2207938813143136	NA	FALSE	TRUE	1	parent1	NA	TRUE	FALSE	specific:mig6	FALSE	3.982749	4.010527	1	mig6	FALSE	NA	NA	NA	FALSE	FALSE	TRUE	FALSE	mig-6 specific, one cross
JU1793xJU2466 V:6.36	JU1793xJU2466	V	6.364073	2	1	0		4.61367665645204	0.04739338650351432	-0.09637934453864844	NA	0.09637934453864844	NA	FALSE	TRUE	NA	NA	NA	FALSE	FALSE	none	FALSE	6.31487	6.415085	1	mig6	FALSE	NA	NA	NA	FALSE	FALSE	FALSE	FALSE	no response by effect size
JU1793xJU2466 V:8.53	JU1793xJU2466	V	8.526404	2	1	0		3.90955744761023	0.06450452792582001	-0.08943577430972388	NA	0.08943577430972388	NA	FALSE	TRUE	NA	NA	NA	FALSE	FALSE	none	FALSE	7.969537	8.804816	1	pos1	FALSE	NA	NA	NA	FALSE	FALSE	FALSE	FALSE	no response by effect size
JU1793xJU2466 V:10.23	JU1793xJU2466	V	10.22729	2	1	1	pos1	4.70177680133584	0.02648640683710307	-0.1259507493034114	NA	0.1259507493034114	NA	FALSE	TRUE	1	parent2	NA	TRUE	FALSE	specific:pos1	FALSE	9.82124	10.941706	1	pos1	TRUE	N2xXZ1516 V:10.76	general:5	mig6,par1,pos1,rpn12,vha5	FALSE	TRUE	FALSE	FALSE	pos1 specific
JU1793xJU2466 V:12.91	JU1793xJU2466	V	12.909409	2	1	0		4.55833246735087	0.024678300722721647	-0.07448203514293208	NA	0.07448203514293208	NA	FALSE	FALSE	NA	NA	NA	FALSE	FALSE	none	FALSE	12.50474	13.253845	1	pos1	TRUE	N2xXZ1516 V:12.21	general:4	mig6,par1,rpn12,vha5	FALSE	TRUE	FALSE	FALSE	no response by effect size
JU1793xJU2466 V:14.53	JU1793xJU2466	V	14.534981	2	1	0		5.50079307357239	-0.059251998611744225	-0.06715466423815515	NA	0.06715466423815515	NA	FALSE	FALSE	NA	NA	NA	FALSE	FALSE	none	FALSE	14.255422	14.788011	1	pos1	TRUE	N2xXZ1516 V:13.81	general:4	mig6,par1,rpn12,vha5	FALSE	TRUE	FALSE	FALSE	no response by effect size
JU1793xJU2466 X:5.86	JU1793xJU2466	X	5.859676	2	2	1	mig6	663.16735369776	0.8172411016526077	0.0780839959026389	NA	0.8172411016526077	NA	FALSE	TRUE	1	parent1	NA	TRUE	FALSE	specific:mig6	FALSE	5.639863	5.859676	2	mig6,pos1	TRUE	N2xXZ1516 X:5.81	none		FALSE	FALSE	TRUE	FALSE	mig-6 specific, one cross
JU1793xJU2466 X:7.15	JU1793xJU2466	X	7.151301	2	2	2	mig6,pos1	797.961752045621	0.836135150828103	0.12942869211679603	NA	0.836135150828103	0.706706458711307	TRUE	TRUE	1	parent1	6.4601993356587215	TRUE	TRUE	shared:mig6,pos1	TRUE	6.674906	7.450363	2	mig6,pos1	TRUE	N2xXZ1516 X:7.05	none		FALSE	FALSE	FALSE	FALSE	shared by mig6,pos1
JU1793xJU2466 X:8.45	JU1793xJU2466	X	8.450967	2	2	1	mig6	569.121070421324	0.7421727819144165	0.07576003571863459	NA	0.7421727819144165	NA	FALSE	TRUE	1	parent1	NA	TRUE	FALSE	specific:mig6	FALSE	8.145273	8.680808	2	mig6,pos1	TRUE	N2xXZ1516 X:9.55	shared:mig6,pos1	mig6,pos1	FALSE	FALSE	TRUE	FALSE	mig-6 specific, one cross
JU1793xJU2466 X:9.70	JU1793xJU2466	X	9.704382	2	2	2	mig6,pos1	469.865009605381	0.7529162248144221	0.21254355400696862	NA	0.7529162248144221	0.5403726708074534	TRUE	TRUE	1	parent1	3.5424091233071997	TRUE	TRUE	shared:mig6,pos1	TRUE	9.704382	10.260533	2	mig6,pos1	TRUE	N2xXZ1516 X:9.55	shared:mig6,pos1	mig6,pos1	FALSE	FALSE	FALSE	FALSE	shared by mig6,pos1
JU1793xJU2466 X:10.85	JU1793xJU2466	X	10.85196	2	2	2	mig6,pos1	313.752613333429	0.6463353160600867	0.19395436367913432	NA	0.6463353160600867	0.45238095238095233	TRUE	TRUE	1	parent1	3.332409252360738	TRUE	TRUE	shared:mig6,pos1	TRUE	10.85196	11.094802	1	mig6	TRUE	N2xXZ1516 X:11.38	specific:pos1	pos1	FALSE	FALSE	FALSE	FALSE	shared by mig6,pos1
N2xXZ1516 I:0.80	N2xXZ1516	I	0.80431	5	2	1	mig6	249.208735382593	-0.23233361452164553	-0.02467071817061861	-0.2145225820934185	0.23233361452164553	NA	FALSE	TRUE	1	parent2	NA	TRUE	FALSE	specific:mig6	FALSE	0.005435	0.80431	2	mig6,pos1	TRUE	JU1793xJU2466 I:0.96	shared:mig6,pos1	mig6,pos1	FALSE	FALSE	TRUE	FALSE	mig-6 specific, one cross
N2xXZ1516 I:1.88	N2xXZ1516	I	1.876106	5	3	2	mig6,vha5	728.154219694012	-0.41029545637185894	6.960888700102696e-5	-0.3847632834874976	0.41029545637185894	0.2876634200065471	TRUE	TRUE	1	parent2	3.345744460685778	TRUE	TRUE	shared:mig6,vha5	FALSE	1.804973	1.980352	1	mig6	FALSE	NA	NA	NA	FALSE	FALSE	FALSE	FALSE	shared by mig6,vha5
N2xXZ1516 I:2.37	N2xXZ1516	I	2.366217	5	3	2	mig6,vha5	345.487437430791	-0.24469759859125484	0.005631495513300555	-0.284705426077998	0.24469759859125484	0.11823250988782985	TRUE	TRUE	1	parent2	1.9349023600109791	TRUE	TRUE	shared:mig6,vha5	FALSE	2.249858	2.460154	1	vha5	FALSE	NA	NA	NA	FALSE	FALSE	FALSE	FALSE	shared by mig6,vha5
N2xXZ1516 I:2.99	N2xXZ1516	I	2.985172	5	3	2	mig6,vha5	153.816063745944	-0.14154717833407737	0.03038569059431151	-0.21204267334054538	0.14154717833407737	0.031109021748452315	FALSE	FALSE	1	parent2	1.2816872601846883	TRUE	FALSE	shared:mig6,vha5	FALSE	2.985172	3.000204	1	mig6	FALSE	NA	NA	NA	FALSE	FALSE	FALSE	FALSE	shared by mig6,vha5
N2xXZ1516 I:6.62	N2xXZ1516	I	6.624546	5	3	0		51.3220161359545	-0.009144600592265406	-0.010801484179380316	-0.0325207844763844	0.08867210009866044	NA	FALSE	FALSE	NA	NA	NA	FALSE	FALSE	none	FALSE	6.439845	6.624546	2	par1,vha5	FALSE	NA	NA	NA	FALSE	FALSE	FALSE	FALSE	no response by effect size
N2xXZ1516 I:7.82	N2xXZ1516	I	7.824981	5	3	1	vha5	75.9828524655012	-0.009454698989486143	0.01532961026716706	-0.031173487093743124	0.10153906358238196	NA	FALSE	FALSE	1	parent2	NA	TRUE	FALSE	specific:vha5	FALSE	7.619417	8.290724	3	par1,rpn12,vha5	TRUE	JU1793xJU2466 I:9.68	none		FALSE	FALSE	FALSE	FALSE	vha5 specific
N2xXZ1516 I:9.63	N2xXZ1516	I	9.625037	5	3	0		83.6503777847494	-0.008067728135999763	0.021317939605712044	-0.04144488654416545	0.08376569993354588	NA	FALSE	FALSE	NA	NA	NA	FALSE	FALSE	none	FALSE	9.29469	10.020192	2	par1,rpn12	TRUE	JU1793xJU2466 I:9.68	none		FALSE	FALSE	FALSE	FALSE	no response by effect size
N2xXZ1516 I:11.58	N2xXZ1516	I	11.584779	5	5	0		57.3054021255205	-0.01353103764139485	0.0684885979957125	-0.0386834915926465	0.0684885979957125	NA	FALSE	FALSE	NA	NA	NA	FALSE	FALSE	none	FALSE	10.958288	11.815017	3	par1,pos1,rpn12	TRUE	JU1793xJU2466 I:11.30	specific:mig6	mig6	FALSE	FALSE	FALSE	TRUE	no response by effect size
N2xXZ1516 I:12.54	N2xXZ1516	I	12.544783	5	4	1	vha5	48.4798709683445	-0.09635994534993941	-0.01085161231852283	-0.05691451064330022	0.1364835654749067	NA	FALSE	FALSE	1	parent2	NA	TRUE	FALSE	specific:vha5	FALSE	12.449957	12.950261	2	rpn12,vha5	FALSE	NA	NA	NA	FALSE	FALSE	FALSE	FALSE	vha5 specific
N2xXZ1516 I:13.91	N2xXZ1516	I	13.905221	5	5	0		45.8412698521635	-0.08169325950188822	0.07189955056703046	-0.0468287965239329	0.09783684241089041	NA	FALSE	FALSE	NA	NA	NA	FALSE	FALSE	none	FALSE	13.274914	14.185197	4	par1,pos1,rpn12,vha5	FALSE	NA	NA	NA	FALSE	FALSE	FALSE	FALSE	no response by effect size
N2xXZ1516 I:15.07	N2xXZ1516	I	15.068446	5	3	0		15.4942560388308	-0.009705759963488547	0.052556584554859453	-0.012671897719511493	0.052556584554859453	NA	FALSE	FALSE	NA	NA	NA	FALSE	FALSE	none	FALSE	14.954072	15.068446	1	pos1	TRUE	JU1793xJU2466 I:15.06	specific:pos1	pos1	FALSE	FALSE	FALSE	FALSE	no response by effect size
N2xXZ1516 II:1.57	N2xXZ1516	II	1.56503	5	2	0		50.8450245917538	-0.015385108201147357	-0.07604215991185881	-0.03222215119574823	0.07604215991185881	NA	FALSE	FALSE	NA	NA	NA	FALSE	FALSE	none	FALSE	1.51983	1.625033	1	pos1	FALSE	NA	NA	NA	FALSE	FALSE	FALSE	FALSE	no response by effect size
N2xXZ1516 II:3.71	N2xXZ1516	II	3.705031	5	4	2	mig6,pos1	148.435416653047	-0.14525453472943106	-0.23943944505307557	-0.12734934408086818	0.23943944505307557	0.09418491032364451	FALSE	FALSE	1	parent2	0.6066441337484435	TRUE	FALSE	shared:mig6,pos1	FALSE	3.574875	3.865804	3	mig6,pos1,rpn12	TRUE	JU1793xJU2466 II:3.52	shared:mig6,pos1	mig6,pos1	FALSE	FALSE	FALSE	FALSE	shared by mig6,pos1
N2xXZ1516 II:4.80	N2xXZ1516	II	4.800508	5	4	0		26.6200169669203	-0.06403448468141043	-0.07608364637251852	-0.10097754986025725	0.07608364637251852	NA	FALSE	FALSE	NA	NA	NA	FALSE	FALSE	none	FALSE	4.800508	4.885825	1	mig6	FALSE	NA	NA	NA	FALSE	FALSE	FALSE	FALSE	no response by effect size
N2xXZ1516 II:5.42	N2xXZ1516	II	5.415048	5	5	2	par1,vha5	37.3384546549448	-0.02739978906811319	-0.050201848630707535	-0.08873526496451845	0.11474037521817404	0.0089466106163823	FALSE	FALSE	1	parent1	NA	TRUE	FALSE	shared:par1,vha5	FALSE	5.379702	5.455471	1	rpn12	FALSE	NA	NA	NA	FALSE	FALSE	FALSE	FALSE	shared by par1,vha5
N2xXZ1516 II:5.94	N2xXZ1516	II	5.94488	5	5	2	par1,vha5	45.6827288034722	-0.04305972958760079	-0.029199844960015486	-0.04882956569876118	0.11605407725314937	0.011016087730575774	FALSE	FALSE	1	parent1	NA	TRUE	FALSE	shared:par1,vha5	FALSE	5.844995	6.274468	2	par1,vha5	FALSE	NA	NA	NA	FALSE	FALSE	FALSE	FALSE	shared by par1,vha5
N2xXZ1516 II:7.20	N2xXZ1516	II	7.195035	5	3	2	par1,vha5	60.7038571883718	-0.023113502838743694	-0.06025487146565511	-0.07028506512155558	0.12790955653455666	0.015224379295707913	FALSE	FALSE	1	parent1	NA	TRUE	FALSE	shared:par1,vha5	FALSE	7.154303	7.745064	2	par1,vha5	FALSE	NA	NA	NA	FALSE	FALSE	FALSE	FALSE	shared by par1,vha5
N2xXZ1516 II:8.12	N2xXZ1516	II	8.124776	5	3	0		47.0664835836267	NA	NA	NA	NA	NA	FALSE	FALSE	NA	NA	NA	FALSE	FALSE	none	FALSE	8.044958	8.20504	1	pos1	FALSE	NA	NA	NA	FALSE	FALSE	FALSE	FALSE	no response by effect size
N2xXZ1516 II:8.62	N2xXZ1516	II	8.624608	5	4	1	par1	63.8850892350342	-0.04138068600813005	-0.08357328268592101	-0.08146618256705368	0.10421722544446188	NA	FALSE	FALSE	1	parent1	NA	TRUE	FALSE	specific:par1	FALSE	8.524802	8.705986	1	par1	FALSE	NA	NA	NA	FALSE	FALSE	FALSE	FALSE	par1 specific
N2xXZ1516 II:9.48	N2xXZ1516	II	9.484559	5	5	2	pos1,vha5	46.842775000985	-0.04296210652562754	-0.10218300795193402	-0.06241412737847557	0.11626145131511906	0.21844445926705308	TRUE	FALSE	2	mixed	NA	FALSE	FALSE	shared:pos1,vha5	FALSE	9.289627	9.560328	1	vha5	FALSE	NA	NA	NA	FALSE	FALSE	FALSE	FALSE	shared by pos1,vha5
N2xXZ1516 II:9.95	N2xXZ1516	II	9.945352	5	5	0		37.2920895821017	-0.08317418279008604	-0.07505490265185438	-0.1116306556568486	0.09217649041425985	NA	FALSE	FALSE	NA	NA	NA	FALSE	FALSE	none	FALSE	9.894409	10.065034	1	mig6	FALSE	NA	NA	NA	FALSE	FALSE	FALSE	FALSE	no response by effect size
N2xXZ1516 II:10.77	N2xXZ1516	II	10.765294	5	5	3	par1,pos1,vha5	66.1950841666006	-0.08110484197028367	-0.10940342476784926	-0.1453788663785327	0.11153577120166769	0.22093919596951694	TRUE	FALSE	2	mixed	NA	FALSE	FALSE	discordant	FALSE	10.560765	10.830315	2	pos1,vha5	TRUE	JU1793xJU2466 II:10.68	specific:mig6	mig6	FALSE	FALSE	FALSE	TRUE	responds in several targets, opposite directions
N2xXZ1516 II:11.59	N2xXZ1516	II	11.59373	5	5	2	par1,vha5	53.7106955510237	-0.08675472566245479	-0.09484328331986369	-0.1476272483806359	0.11992056844849475	0.005877621096300023	FALSE	FALSE	1	parent1	NA	TRUE	FALSE	shared:par1,vha5	FALSE	11.274795	12.145114	4	mig6,par1,rpn12,vha5	TRUE	JU1793xJU2466 II:12.25	specific:mig6	mig6	FALSE	FALSE	FALSE	TRUE	shared by par1,vha5
N2xXZ1516 II:13.47	N2xXZ1516	II	13.465024	5	5	1	mig6	93.607995794533693	-0.13987957419422375	-0.07618074911518014	-0.17018327356333834	0.13987957419422375	NA	FALSE	FALSE	1	parent2	NA	TRUE	FALSE	specific:mig6	FALSE	12.661444	13.525522	4	mig6,par1,pos1,rpn12	TRUE	JU1793xJU2466 II:13.72	none		FALSE	FALSE	TRUE	FALSE	mig-6 specific, one cross
N2xXZ1516 II:15.28	N2xXZ1516	II	15.279283	5	5	0		19.013649966374	-0.06958483491606393	-0.024709179442964635	-0.07362438369214003	0.07801328639510147	NA	FALSE	FALSE	NA	NA	NA	FALSE	FALSE	none	FALSE	15.269022	15.279283	1	rpn12	FALSE	NA	NA	NA	FALSE	FALSE	FALSE	FALSE	no response by effect size
N2xXZ1516 III:0.50	N2xXZ1516	III	0.495191	5	5	2	mig6,vha5	109.155404949336	0.16118629977663046	-0.0343051580049375	0.11697849930231508	0.16118629977663046	0.03596366882487556	FALSE	FALSE	1	parent1	1.2871978375756332	TRUE	FALSE	shared:mig6,vha5	FALSE	0.31986	0.916058	3	mig6,par1,vha5	TRUE	JU1793xJU2466 III:0.68	specific:mig6	mig6	FALSE	FALSE	FALSE	TRUE	shared by mig6,vha5
N2xXZ1516 III:2.13	N2xXZ1516	III	2.134889	5	4	0		29.4844502437864	0.06866749130990601	-0.06709388577274777	0.03856416985454236	0.06866749130990601	NA	FALSE	FALSE	NA	NA	NA	FALSE	FALSE	none	FALSE	2.05999	2.210082	1	par1	FALSE	NA	NA	NA	FALSE	FALSE	FALSE	FALSE	no response by effect size
N2xXZ1516 III:3.21	N2xXZ1516	III	3.210275	5	1	0		3.63692642136334	0.00416073454632393	0.008594159985500172	0.028645592214419313	0.0313359188987955	NA	FALSE	FALSE	NA	NA	NA	FALSE	FALSE	none	FALSE	3.210275	3.245135	1	par1	FALSE	NA	NA	NA	FALSE	FALSE	FALSE	FALSE	no response by effect size
N2xXZ1516 III:4.95	N2xXZ1516	III	4.949501	5	3	0		30.3797636495218	0.029750366256137806	0.015531393423231621	0.01129622911486794	0.031780085277150705	NA	FALSE	FALSE	NA	NA	NA	FALSE	FALSE	none	FALSE	4.744583	4.949501	1	rpn12	FALSE	NA	NA	NA	FALSE	FALSE	FALSE	FALSE	no response by effect size
N2xXZ1516 III:6.08	N2xXZ1516	III	6.084842	5	3	0		69.7972368492538	0.026147961705067946	0.026997530187139906	0.01932970983313742	0.05031562060327366	NA	FALSE	FALSE	NA	NA	NA	FALSE	FALSE	none	FALSE	5.94981	6.295044	1	rpn12	FALSE	NA	NA	NA	FALSE	FALSE	FALSE	FALSE	no response by effect size
N2xXZ1516 III:8.01	N2xXZ1516	III	8.014987	5	3	0		72.3842361830719	0.006455651192288747	0.02362581810706288	-0.0020144806718537245	0.04346191433304614	NA	FALSE	FALSE	NA	NA	NA	FALSE	FALSE	none	FALSE	7.959841	8.08091	1	rpn12	FALSE	NA	NA	NA	FALSE	FALSE	FALSE	FALSE	no response by effect size
N2xXZ1516 III:12.08	N2xXZ1516	III	12.084764	5	4	2	mig6,pos1	259.426394590934	0.13961992479006147	0.1479369492346746	0.14502720841799888	0.1479369492346746	0.00831702444461313	FALSE	FALSE	1	parent1	0.9437799380909248	TRUE	FALSE	shared:mig6,pos1	FALSE	11.989795	12.114841	4	mig6,pos1,rpn12,vha5	FALSE	NA	NA	NA	FALSE	FALSE	FALSE	FALSE	shared by mig6,pos1
N2xXZ1516 III:13.31	N2xXZ1516	III	13.305359	5	4	4	mig6,pos1,rpn12,vha5	939.500700565856	0.31980147458412544	0.28938054005696856	0.2885029928480488	0.31980147458412544	0.20478348865306617	TRUE	FALSE	1	parent1	1.1051243270234001	TRUE	FALSE	general:4	FALSE	13.029943	13.540649	5	mig6,par1,pos1,rpn12,vha5	TRUE	JU1793xJU2466 III:13.45	shared:mig6,pos1	mig6,pos1	TRUE	FALSE	FALSE	FALSE	general RNAi-response, one cross
N2xXZ1516 IV:0.50	N2xXZ1516	IV	0.504727	5	3	1	vha5	32.100472791548	0.08121903740065722	0.046769416013872245	0.08362235067437374	0.12078506971565323	NA	FALSE	FALSE	1	parent1	NA	TRUE	FALSE	specific:vha5	FALSE	0.023876	0.700152	2	rpn12,vha5	FALSE	NA	NA	NA	FALSE	FALSE	FALSE	FALSE	vha5 specific
N2xXZ1516 IV:4.14	N2xXZ1516	IV	4.13575	5	3	1	par1	36.3351354973259	0.061699959913965374	0.008123613496606619	0.026451324911210716	0.11051083403520845	NA	FALSE	FALSE	1	parent1	NA	TRUE	FALSE	specific:par1	FALSE	4.074904	4.200564	1	rpn12	TRUE	JU1793xJU2466 IV:3.66	shared:mig6,pos1	mig6,pos1	FALSE	FALSE	FALSE	FALSE	par1 specific
N2xXZ1516 IV:4.96	N2xXZ1516	IV	4.955149	5	4	1	par1	87.119902615159	0.09089379994283159	0.03871118369991705	0.04732279843451004	0.13459588701167607	NA	FALSE	FALSE	1	parent1	NA	TRUE	FALSE	specific:par1	FALSE	4.844951	5.080591	1	par1	FALSE	NA	NA	NA	FALSE	FALSE	FALSE	FALSE	par1 specific
N2xXZ1516 IV:5.98	N2xXZ1516	IV	5.98451	5	3	0		78.7722836470101	0.09048656926808207	0.010009076187486782	0.041671628135098254	0.09638276743878496	NA	FALSE	FALSE	NA	NA	NA	FALSE	FALSE	none	FALSE	5.874489	6.401139	2	rpn12,vha5	TRUE	JU1793xJU2466 IV:5.75	shared:mig6,pos1	mig6,pos1	FALSE	FALSE	FALSE	FALSE	no response by effect size
N2xXZ1516 IV:8.98	N2xXZ1516	IV	8.975323	5	4	2	mig6,par1	155.837995286978	0.15333163569517144	0.04800494657724293	0.08471335176036629	0.15453427834715833	0.001202642651986885	FALSE	FALSE	1	parent1	0.9922176318105607	TRUE	FALSE	shared:mig6,par1	FALSE	6.715778	9.900222	6	mig6,par1,pos1,vha5	TRUE	JU1793xJU2466 IV:10.02	shared:mig6,pos1	mig6,pos1	FALSE	FALSE	FALSE	FALSE	shared by mig6,par1
N2xXZ1516 IV:11.17	N2xXZ1516	IV	11.174816	5	3	2	mig6,par1	111.511284869569	0.13712153613285277	0.07989934827843125	0.040148576080577536	0.14700827563009422	0.009886739497241448	FALSE	FALSE	1	parent1	0.9327470548520772	TRUE	FALSE	shared:mig6,par1	FALSE	10.784772	11.535229	3	mig6,par1,pos1	FALSE	NA	NA	NA	FALSE	FALSE	FALSE	FALSE	shared by mig6,par1
N2xXZ1516 IV:12.54	N2xXZ1516	IV	12.540592	5	3	1	mig6	80.5380899528653	0.10422655179093926	0.09456354255269578	0.015022699729626082	0.10422655179093926	NA	FALSE	FALSE	1	parent1	NA	TRUE	FALSE	specific:mig6	FALSE	12.389815	12.720022	3	mig6,par1,pos1	FALSE	NA	NA	NA	FALSE	FALSE	TRUE	FALSE	mig-6 specific, one cross
N2xXZ1516 IV:13.73	N2xXZ1516	IV	13.725494	5	3	0		38.7505176444882	0.008131826465144765	0.07432166514684327	-0.05927670555872086	0.07432166514684327	NA	FALSE	FALSE	NA	NA	NA	FALSE	FALSE	none	FALSE	13.639679	13.880437	2	pos1,rpn12	FALSE	NA	NA	NA	FALSE	FALSE	FALSE	FALSE	no response by effect size
N2xXZ1516 IV:15.27	N2xXZ1516	IV	15.26515	5	4	0		19.7238227438482	-0.0721381405697788	0.06628445991163956	-0.1109070618590165	0.0721381405697788	NA	FALSE	FALSE	NA	NA	NA	FALSE	FALSE	none	FALSE	15.168985	15.345125	1	vha5	FALSE	NA	NA	NA	FALSE	FALSE	FALSE	FALSE	no response by effect size
N2xXZ1516 IV:15.85	N2xXZ1516	IV	15.854605	5	2	0		48.6880437357284	-0.09093092438183792	0.08856056325119172	-0.07276192837875306	0.09093092438183792	NA	FALSE	FALSE	NA	NA	NA	FALSE	FALSE	none	FALSE	15.749535	15.945089	1	pos1	FALSE	NA	NA	NA	FALSE	FALSE	FALSE	FALSE	no response by effect size
N2xXZ1516 IV:17.49	N2xXZ1516	IV	17.492237	5	4	1	mig6	93.550706801378	-0.13081642437874724	0.023597197823421345	-0.09686401893305024	0.13081642437874724	NA	FALSE	FALSE	1	parent2	NA	TRUE	FALSE	specific:mig6	FALSE	16.854886	17.492237	3	mig6,rpn12,vha5	FALSE	NA	NA	NA	FALSE	FALSE	TRUE	FALSE	mig-6 specific, one cross
N2xXZ1516 V:0.01	N2xXZ1516	V	0.005045	5	3	1	pos1	64.9521153921658	-0.06305162254614627	-0.10053949377116778	-0.06909636921332607	0.10053949377116778	NA	FALSE	FALSE	1	parent2	NA	TRUE	FALSE	specific:pos1	FALSE	0.005045	0.180114	1	pos1	TRUE	JU1793xJU2466 V:0.28	specific:mig6	mig6	FALSE	FALSE	FALSE	TRUE	pos1 specific
N2xXZ1516 V:1.30	N2xXZ1516	V	1.304079	5	5	1	pos1	65.2269791895016	-0.05550403912228874	-0.13523264206363272	-0.060498095907133065	0.13523264206363272	NA	FALSE	FALSE	1	parent2	NA	TRUE	FALSE	specific:pos1	FALSE	1.184854	1.440037	1	pos1	FALSE	NA	NA	NA	FALSE	FALSE	FALSE	FALSE	pos1 specific
N2xXZ1516 V:2.49	N2xXZ1516	V	2.486506	5	3	0		45.2970879777926	-0.14666829586184427	-0.013509787703336107	-0.08637551325121318	0.14666829586184427	NA	FALSE	FALSE	NA	NA	NA	FALSE	FALSE	none	FALSE	2.486506	2.735048	1	pos1	FALSE	NA	NA	NA	FALSE	FALSE	FALSE	FALSE	no response by effect size
N2xXZ1516 V:3.74	N2xXZ1516	V	3.735204	5	5	0		34.65081353098	0.05371225825824766	-0.0896844120422331	0.06361501940044723	0.0896844120422331	NA	FALSE	FALSE	NA	NA	NA	FALSE	FALSE	none	FALSE	3.735204	3.895032	1	pos1	FALSE	NA	NA	NA	FALSE	FALSE	FALSE	FALSE	no response by effect size
N2xXZ1516 V:9.28	N2xXZ1516	V	9.279896	5	5	3	mig6,rpn12,vha5	327.658331721147	0.24772951669380383	0.08265172453503766	0.20038001655320137	0.24772951669380383	0.13194115434077502	TRUE	FALSE	1	parent1	1.4276712167174666	TRUE	FALSE	general:3	FALSE	9.234763	9.279896	1	vha5	FALSE	NA	NA	NA	TRUE	FALSE	FALSE	FALSE	general RNAi-response, one cross
N2xXZ1516 V:10.76	N2xXZ1516	V	10.764743	5	5	5	mig6,par1,pos1,rpn12,vha5	806.108545708514	0.3840512790421566	0.1291126416327289	0.3250071799454469	0.3840512790421566	0.2708606639816171	TRUE	TRUE	1	parent1	1.6668237803793906	TRUE	TRUE	general:5	FALSE	10.284092	11.080005	5	mig6,par1,pos1,rpn12,vha5	TRUE	JU1793xJU2466 V:10.23	specific:pos1	pos1	TRUE	FALSE	FALSE	FALSE	general RNAi-response, one cross
N2xXZ1516 V:12.21	N2xXZ1516	V	12.214859	5	5	4	mig6,par1,rpn12,vha5	725.08365573317	0.3869171723386497	0.048243703480381095	0.3322918441617453	0.3869171723386497	0.26906927443957457	TRUE	TRUE	1	parent1	1.6776288840227622	TRUE	TRUE	general:4	FALSE	11.654331000000001	12.601337	4	mig6,par1,rpn12,vha5	TRUE	JU1793xJU2466 V:12.91	none		TRUE	FALSE	FALSE	FALSE	general RNAi-response, one cross
N2xXZ1516 V:13.81	N2xXZ1516	V	13.805216	5	5	4	mig6,par1,rpn12,vha5	611.087551037142	0.3741876247587366	-0.021255480860196463	0.2953688170491229	0.3741876247587366	0.2693572651241524	TRUE	TRUE	1	parent1	1.8688898505082312	TRUE	TRUE	general:4	FALSE	12.980672	15.260002	8	mig6,par1,rpn12,vha5	TRUE	JU1793xJU2466 V:12.91	none		TRUE	FALSE	FALSE	FALSE	general RNAi-response, one cross
N2xXZ1516 V:16.26	N2xXZ1516	V	16.260068	5	5	4	mig6,par1,rpn12,vha5	398.928857164516	0.323242706239766	-0.032932754804995246	0.2515213184367668	0.323242706239766	0.21109388919392585	TRUE	TRUE	1	parent1	2.4605990174497214	TRUE	TRUE	general:4	FALSE	15.604989	16.435012	3	mig6,par1,rpn12	FALSE	NA	NA	NA	TRUE	FALSE	FALSE	FALSE	general RNAi-response, one cross
N2xXZ1516 X:2.29	N2xXZ1516	X	2.286855	5	2	0		22.5400642626755	-0.012333554886746367	0.056075826810009	0.011628822081205747	0.056075826810009	NA	FALSE	FALSE	NA	NA	NA	FALSE	FALSE	none	FALSE	2.19488	2.390438	1	rpn12	FALSE	NA	NA	NA	FALSE	FALSE	FALSE	FALSE	no response by effect size
N2xXZ1516 X:4.50	N2xXZ1516	X	4.499392	5	2	0		13.6541114255018	-0.0230694482573518	0.009793069380923947	-0.045655670524227365	0.0230694482573518	NA	FALSE	FALSE	NA	NA	NA	FALSE	FALSE	none	FALSE	4.454949	4.499392	1	par1	FALSE	NA	NA	NA	FALSE	FALSE	FALSE	FALSE	no response by effect size
N2xXZ1516 X:5.81	N2xXZ1516	X	5.814558	5	3	0		30.2838514215503	-0.03481878992189258	-0.01780317455402125	-0.036037767105288165	0.03481878992189258	NA	FALSE	FALSE	NA	NA	NA	FALSE	FALSE	none	FALSE	5.499817	5.935181	1	par1	TRUE	JU1793xJU2466 X:5.86	specific:mig6	mig6	FALSE	FALSE	FALSE	TRUE	no response by effect size
N2xXZ1516 X:7.05	N2xXZ1516	X	7.054469	5	3	0		39.453868699018	-0.03784919003482057	-0.018871099894543497	-0.04286196733210257	0.03784919003482057	NA	FALSE	FALSE	NA	NA	NA	FALSE	FALSE	none	FALSE	7.039779	7.054469	1	mig6	TRUE	JU1793xJU2466 X:7.15	shared:mig6,pos1	mig6,pos1	FALSE	FALSE	FALSE	FALSE	no response by effect size
N2xXZ1516 X:7.61	N2xXZ1516	X	7.605206	5	3	0		119.761242258576	-0.07825590946506789	-0.09344715536055881	-0.09671551075856322	0.09344715536055881	NA	FALSE	FALSE	NA	NA	NA	FALSE	FALSE	none	FALSE	7.4799620000000004	8.139959	3	mig6,pos1,rpn12	FALSE	NA	NA	NA	FALSE	FALSE	FALSE	FALSE	no response by effect size
N2xXZ1516 X:9.55	N2xXZ1516	X	9.545363	5	4	2	mig6,pos1	159.312714940946	-0.1223678671785039	-0.1248159812251095	-0.10658316262841505	0.1248159812251095	0.0024481140466056095	FALSE	FALSE	1	parent2	0.9803862131869928	TRUE	FALSE	shared:mig6,pos1	FALSE	8.504963	9.967225	5	mig6,par1,pos1,rpn12	TRUE	JU1793xJU2466 X:9.70	shared:mig6,pos1	mig6,pos1	FALSE	FALSE	FALSE	FALSE	shared by mig6,pos1
N2xXZ1516 X:11.38	N2xXZ1516	X	11.384777	5	5	1	pos1	183.410771429585	-0.06416298180220337	-0.14531901359481303	-0.09127253766014298	0.14531901359481303	NA	FALSE	FALSE	1	parent2	NA	TRUE	FALSE	specific:pos1	FALSE	10.94506	13.180184	8	mig6,par1,pos1,rpn12,vha5	TRUE	JU1793xJU2466 X:10.85	shared:mig6,pos1	mig6,pos1	FALSE	FALSE	FALSE	FALSE	pos1 specific
N2xXZ1516 X:14.19	N2xXZ1516	X	14.185067	5	3	0		38.8978766826738	0.021274109977497457	-0.07323617673833849	0.018298599879857602	0.07323617673833849	NA	FALSE	FALSE	NA	NA	NA	FALSE	FALSE	none	FALSE	14.185067	14.4287	2	pos1,vha5	FALSE	NA	NA	NA	FALSE	FALSE	FALSE	FALSE	no response by effect size
N2xXZ1516 X:15.73	N2xXZ1516	X	15.725045	5	2	0		18.4413308346394	0.025451131919033254	-0.0066032833194658025	0.04179982782580316	0.0796277592869663	NA	FALSE	FALSE	NA	NA	NA	FALSE	FALSE	none	FALSE	15.429549	15.850064	2	par1,vha5	FALSE	NA	NA	NA	FALSE	FALSE	FALSE	FALSE	no response by effect size
