## Supplementary material for "Large-scale pooled selection enables mapping of modifiers of RNAi gene knockdown effects in *C. elegans*": Table_S17_nil_hatching_counts.tsv

Strain	condition	plated embryo	unhatched	fraction
JU2466	pos1	230	148	0.643
JU2466	ht115	270	0	0.000
JU1793	pos1	179	1	0.006
JU1793	ht115	329	2	0.006
wSZ153	pos1	218	133	0.610
wSZ153	ht115	230	2	0.009
wSZ176	pos1	272	113	0.415
wSZ176	ht115	295	6	0.020
wSZ191	pos1	252	52	0.206
wSZ191	ht115	282	0	0.000
wSZ192	pos1	226	2	0.009
wSZ192	ht115	211	2	0.009
wSZ193	pos1	183	65	0.355
wSZ193	ht115	203	0	0.000
wSZ194	pos1	265	67	0.253
wSZ194	ht115	284	5	0.018
wSZ195	pos1	261	14	0.054
wSZ195	ht115	234	7	0.030
wSZ196	pos1	261	7	0.027
wSZ196	ht115	311	2	0.006
