## Supplementary material for "Large-scale pooled selection enables mapping of modifiers of RNAi gene knockdown effects in *C. elegans*": Table_S18_nil_interval_content_a.tsv

wbgene	locus	sequence.name	biotype	strand	start	end	label
WBGene00196497	NA	ZK525.5	misc_RNA	-	13659188	13659240	ZK525.5
WBGene00200915	NA	ZK525.8	misc_RNA	+	13659188	13659240	ZK525.8
WBGene00003274	mir-46	ZK525.3	miRNA	+	13660515	13660611	mir-46
WBGene00195344	NA	ZK525.4	misc_RNA	-	13660520	13660603	ZK525.4
WBGene00198135	NA	ZK525.6	misc_RNA	+	13661603	13661862	ZK525.6
WBGene00001458	flp-15	ZK525.1	protein_coding	-	13663400	13667839	flp-15
WBGene00198638	NA	ZK525.7	misc_RNA	-	13668642	13668790	ZK525.7
WBGene00000179	aqp-11	ZK525.2	protein_coding	+	13673280	13674739	aqp-11
WBGene00001118	dyf-2	ZK520.3	protein_coding	-	13674879	13686445	dyf-2
WBGene00004796	sid-2	ZK520.2	protein_coding	+	13679445	13682450	sid-2
WBGene00000837	cul-2	ZK520.4	protein_coding	+	13687269	13692683	cul-2
WBGene00000878	cyn-2	ZK520.5	protein_coding	+	13692668	13693811	cyn-2
