## Supplementary material for "Large-scale pooled selection enables mapping of modifiers of RNAi gene knockdown effects in *C. elegans*": Table_S18_nil_interval_content_b.tsv

pos	ref	alt	gt.JU1793	gt.JU2466	impact	consequence	gene	transcript	aa.change
13658066	CGCT	C	1/1	0/0	MODIFIER	unannotated	NA	NA	NA
13658219	G	T	0/0	1/1	MODIFIER	unannotated	NA	NA	NA
13660091	A	G	1/1	0/0	MODIFIER	unannotated	NA	NA	NA
13660148	G	T	0/0	1/1	MODIFIER	unannotated	NA	NA	NA
13662874	G	GA	1/1	0/0	MODIFIER	unannotated	NA	NA	NA
13663476	G	A	0/0	1/1	MODIFIER	3_prime_utr	flp-15	ZK525.1.1	NA
13666854	A	T	0/0	1/1	MODIFIER	intron	flp-15		NA
13670776	T	C	0/0	1/1	MODIFIER	unannotated	NA	NA	NA
13670833	TTGA	T	1/1	0/0	MODIFIER	unannotated	NA	NA	NA
13671190	A	G	0/0	1/1	MODIFIER	unannotated	NA	NA	NA
13671962	A	G	1/1	0/0	MODIFIER	unannotated	NA	NA	NA
13674699	T	A	1/1	0/0	MODIFIER	3_prime_utr	aqp-11	ZK525.2.1	NA
13675551	C	A	1/1	0/0	MODIFIER	intron	dyf-2		NA
13676183	T	G	1/1	0/0	MODIFIER	intron	dyf-2		NA
13676221	A	G	0/0	1/1	MODIFIER	intron	dyf-2		NA
13679460	G	T	1/1	0/0	MODERATE	missense	sid-2	ZK520.2.1	5V>5L
13680248	C	A	0/0	1/1	MODERATE	missense	sid-2	ZK520.2.1	96T>96K
13681367	C	T	0/0	1/1	LOW	synonymous	sid-2	ZK520.2.1	236S
13683264	G	A	0/0	1/1	LOW	synonymous	dyf-2	ZK520.3a.1	532N
13683330	T	C	1/1	0/0	MODIFIER	intron	dyf-2		NA
13683899	T	TA	0/0	1/1	MODIFIER	intron	dyf-2		NA
13686395	A	G	1/1	0/0	LOW	synonymous	dyf-2	ZK520.3a.1	17F
13688997	G	C	1/1	0/0	MODIFIER	intron	cul-2		NA
13691771	T	C	1/1	0/0	MODIFIER	intron	cul-2		NA
13692896	A	T	0/0	1/1	MODIFIER	intron	cyn-2		NA
13693821	C	T	0/0	1/1	MODIFIER	unannotated	NA	NA	NA
13694083	A	T	1/1	0/0	MODIFIER	unannotated	NA	NA	NA
