## Supplementary material for "Large-scale pooled selection enables mapping of modifiers of RNAi gene knockdown effects in *C. elegans*": Table_S18_nil_interval_content_c.tsv

transcript	strand	start	end	wbgene	label
ZK525.1.1	-	13663400	13663684	WBGene00001458	flp-15
ZK525.1.1	-	13663994	13664056	WBGene00001458	flp-15
ZK525.1.1	-	13667740	13667839	WBGene00001458	flp-15
ZK525.2.1	+	13673280	13673464	WBGene00000179	aqp-11
ZK525.2.1	+	13673529	13673667	WBGene00000179	aqp-11
ZK525.2.1	+	13673782	13673935	WBGene00000179	aqp-11
ZK525.2.1	+	13674217	13674361	WBGene00000179	aqp-11
ZK525.2.1	+	13674411	13674514	WBGene00000179	aqp-11
ZK525.2.1	+	13674567	13674739	WBGene00000179	aqp-11
ZK520.3a.1	-	13674879	13675102	WBGene00001118	dyf-2
ZK520.3b.1	-	13674917	13675102	WBGene00001118	dyf-2
ZK520.3a.1	-	13675727	13676004	WBGene00001118	dyf-2
ZK520.3b.1	-	13675727	13676004	WBGene00001118	dyf-2
ZK520.3a.1	-	13676253	13677057	WBGene00001118	dyf-2
ZK520.3b.1	-	13676253	13677057	WBGene00001118	dyf-2
ZK520.3a.1	-	13677683	13677868	WBGene00001118	dyf-2
ZK520.3b.1	-	13677683	13677868	WBGene00001118	dyf-2
ZK520.3a.1	-	13678078	13678294	WBGene00001118	dyf-2
ZK520.3b.1	-	13678078	13678294	WBGene00001118	dyf-2
ZK520.3b.1	-	13678448	13678506	WBGene00001118	dyf-2
ZK520.3a.1	-	13678448	13678557	WBGene00001118	dyf-2
ZK520.3a.1	-	13678660	13678832	WBGene00001118	dyf-2
ZK520.3a.1	-	13679203	13679300	WBGene00001118	dyf-2
ZK520.2.1	+	13679445	13679594	WBGene00004796	sid-2
ZK520.2.1	+	13680109	13680471	WBGene00004796	sid-2
ZK520.2.1	+	13681170	13681374	WBGene00004796	sid-2
ZK520.2.1	+	13681935	13682086	WBGene00004796	sid-2
ZK520.2.1	+	13682293	13682450	WBGene00004796	sid-2
ZK520.3a.1	-	13682424	13682734	WBGene00001118	dyf-2
ZK520.3a.1	-	13682994	13683045	WBGene00001118	dyf-2
ZK520.3a.1	-	13683124	13683269	WBGene00001118	dyf-2
ZK520.3a.1	-	13683612	13683838	WBGene00001118	dyf-2
ZK520.3a.1	-	13684101	13684442	WBGene00001118	dyf-2
ZK520.3a.1	-	13684496	13684563	WBGene00001118	dyf-2
ZK520.3a.1	-	13684607	13685000	WBGene00001118	dyf-2
ZK520.3a.1	-	13685257	13685456	WBGene00001118	dyf-2
ZK520.3a.1	-	13685623	13685757	WBGene00001118	dyf-2
ZK520.3a.1	-	13685830	13685895	WBGene00001118	dyf-2
ZK520.3a.1	-	13686288	13686445	WBGene00001118	dyf-2
ZK520.4b.1	+	13687269	13687451	WBGene00000837	cul-2
ZK520.4c.1	+	13687651	13687679	WBGene00000837	cul-2
ZK520.4b.1	+	13687731	13687874	WBGene00000837	cul-2
ZK520.4c.1	+	13687731	13687874	WBGene00000837	cul-2
ZK520.4b.2	+	13687731	13687874	WBGene00000837	cul-2
ZK520.4d.1	+	13687753	13687874	WBGene00000837	cul-2
ZK520.4b.1	+	13688617	13688677	WBGene00000837	cul-2
ZK520.4b.2	+	13688617	13688677	WBGene00000837	cul-2
ZK520.4c.1	+	13688617	13688677	WBGene00000837	cul-2
ZK520.4d.1	+	13688617	13688677	WBGene00000837	cul-2
ZK520.4b.1	+	13688812	13688951	WBGene00000837	cul-2
ZK520.4b.2	+	13688812	13688951	WBGene00000837	cul-2
ZK520.4c.1	+	13688812	13688951	WBGene00000837	cul-2
ZK520.4d.1	+	13688812	13688951	WBGene00000837	cul-2
ZK520.4b.1	+	13689114	13689219	WBGene00000837	cul-2
ZK520.4b.2	+	13689114	13689219	WBGene00000837	cul-2
ZK520.4c.1	+	13689114	13689219	WBGene00000837	cul-2
ZK520.4d.1	+	13689114	13689219	WBGene00000837	cul-2
ZK520.4d.1	+	13689442	13690608	WBGene00000837	cul-2
ZK520.4b.1	+	13689442	13691115	WBGene00000837	cul-2
ZK520.4b.2	+	13689442	13691115	WBGene00000837	cul-2
ZK520.4c.1	+	13689442	13691115	WBGene00000837	cul-2
ZK520.4d.1	+	13690708	13691115	WBGene00000837	cul-2
ZK520.4d.1	+	13691610	13691708	WBGene00000837	cul-2
ZK520.4b.1	+	13691616	13691708	WBGene00000837	cul-2
ZK520.4b.2	+	13691616	13691708	WBGene00000837	cul-2
ZK520.4c.1	+	13691616	13691708	WBGene00000837	cul-2
ZK520.4c.1	+	13691969	13692097	WBGene00000837	cul-2
ZK520.4b.1	+	13691969	13692579	WBGene00000837	cul-2
ZK520.4b.2	+	13691969	13692579	WBGene00000837	cul-2
ZK520.4d.1	+	13691969	13692683	WBGene00000837	cul-2
ZK520.5.1	+	13692668	13692800	WBGene00000878	cyn-2
ZK520.5.1	+	13693084	13693335	WBGene00000878	cyn-2
ZK520.5.1	+	13693494	13693811	WBGene00000878	cyn-2
