## Supplementary material for "Large-scale pooled selection enables mapping of modifiers of RNAi gene knockdown effects in *C. elegans*": Table_S19_sid2_allele_swap_hatching_ju.csv

experiment	strain	genotype	glycosylation motif	condition	n_plated	n_unhatched	fraction_hatched
ju2466repeat_NxT	JU1793	JU1793[96T]	JU1793[NxT]	pos	213	11	0.95
ju2466repeat_NxT	JU1793	JU1793[96T]	JU1793[NxT]	ht115	223	1	1.00
ju2466repeat_NxT	JU2466_A	JU2466_A[96K]	JU2466_A[NxK]	pos	204	193	0.05
ju2466repeat_NxT	JU2466_A	JU2466_A[96K]	JU2466_A[NxK]	ht115	209	0	1.00
ju2466repeat_NxT	JU2466_B	JU2466_B[96K]	JU2466_B[NxK]	pos	215	207	0.04
ju2466repeat_NxT	JU2466_B	JU2466_B[96K]	JU2466_B[NxK]	ht115	204	1	1.00
ju2466repeat_NxT	wSZ200	JU1793[96K]	JU1793[NxK]	pos	207	97	0.53
ju2466repeat_NxT	wSZ200	JU1793[96K]	JU1793[NxK]	ht115	201	3	0.99
ju2466repeat_NxT	wSZ206	JU2466[96T]	JU2466_A[NxT]	pos	217	177	0.18
ju2466repeat_NxT	wSZ206	JU2466[96T]	JU2466_A[NxT]	ht115	214	2	0.99
ju2466repeat_NxT	wSZ209	JU1793[94A]	JU1793[AxT]	pos	267	2	0.99
ju2466repeat_NxT	wSZ209	JU1793[94A]	JU1793[AxT]	ht115	174	1	0.99
ju2466repeat_NxT	wSZ208	JU2466[94A]	JU2466_A[AxK]	pos	207	119	0.43
ju2466repeat_NxT	wSZ208	JU2466[94A]	JU2466_A[AxK]	ht115	177	4	0.98
