## Supplementary material for "Large-scale pooled selection enables mapping of modifiers of RNAi gene knockdown effects in *C. elegans*": Table_S20_sid2_allele_swap_hatching_n2.tsv

experiment	strain	genotype	condition	n_plated	n_unhatched	fraction_hatched
n2sid2	N2	N2[96T]	100	236	236	0.00
n2sid2	N2	N2[96T]	75	236	228	0.03
n2sid2	N2	N2[96T]	50	217	204	0.06
n2sid2	N2	N2[96T]	25	220	149	0.32
n2sid2	N2	N2[96T]	0	206	3	0.99
n2sid2	wSZ203	N2[96K]	100	247	247	0.00
n2sid2	wSZ203	N2[96K]	75	234	233	0.00
n2sid2	wSZ203	N2[96K]	50	302	293	0.03
n2sid2	wSZ203	N2[96K]	25	273	261	0.04
n2sid2	wSZ203	N2[96K]	0	236	0	1.00
n2sid2	wSZ204	N2[96K]	100	203	200	0.01
n2sid2	wSZ204	N2[96K]	75	293	280	0.04
n2sid2	wSZ204	N2[96K]	50	293	282	0.04
n2sid2	wSZ204	N2[96K]	25	295	284	0.04
n2sid2	wSZ204	N2[96K]	0	254	4	0.98
