## Supplementary material for "Large-scale pooled selection enables mapping of modifiers of RNAi gene knockdown effects in *C. elegans*": Table_S21_sid2_ortholog_conservation_a.tsv

ce_pos	ce_aa	n_conserved	n_orthologs	fraction	in_ectodomain	ecd_percentile
1	M	6	6	1.0000	FALSE
2	P	0	6	0.0000	FALSE
3	R	6	6	1.0000	FALSE
4	F	0	6	0.0000	FALSE
5	V	0	6	0.0000	FALSE
6	Y	0	6	0.0000	FALSE
7	F	1	6	0.1667	FALSE
8	C	0	6	0.0000	FALSE
9	F	3	6	0.5000	FALSE
10	A	4	6	0.6667	FALSE
11	L	4	6	0.6667	FALSE
12	I	0	6	0.0000	FALSE
13	A	0	6	0.0000	FALSE
14	L	5	6	0.8333	FALSE
15	L	4	6	0.6667	FALSE
16	P	6	6	1.0000	FALSE
17	I	0	6	0.0000	FALSE
18	S	0	6	0.0000	FALSE
19	W	5	6	0.8333	FALSE
20	T	0	6	0.0000	FALSE
21	M	1	6	0.1667	TRUE	39.6
22	D	6	6	1.0000	TRUE	92.5
23	G	2	6	0.3333	TRUE	54.9
24	I	3	6	0.5000	TRUE	67.1
25	L	5	6	0.8333	TRUE	82.1
26	I	4	6	0.6667	TRUE	75.7
27	T	2	6	0.3333	TRUE	54.9
28	D	0	6	0.0000	TRUE	15.6
29	V	1	6	0.1667	TRUE	39.6
30	E	5	6	0.8333	TRUE	82.1
31	I	4	6	0.6667	TRUE	75.7
32	H	1	6	0.1667	TRUE	39.6
33	V	0	6	0.0000	TRUE	15.6
34	D	6	6	1.0000	TRUE	92.5
35	V	6	6	1.0000	TRUE	92.5
36	C	0	6	0.0000	TRUE	15.6
37	Q	0	6	0.0000	TRUE	15.6
38	I	6	6	1.0000	TRUE	92.5
39	S	0	6	0.0000	TRUE	15.6
40	C	6	6	1.0000	TRUE	92.5
41	K	1	6	0.1667	TRUE	39.6
42	A	0	6	0.0000	TRUE	15.6
43	S	2	6	0.3333	TRUE	54.9
44	N	2	6	0.3333	TRUE	54.9
45	T	0	6	0.0000	TRUE	15.6
46	A	0	6	0.0000	TRUE	15.6
47	S	0	6	0.0000	TRUE	15.6
48	L	5	6	0.8333	TRUE	82.1
49	L	0	6	0.0000	TRUE	15.6
50	I	6	6	1.0000	TRUE	92.5
51	N	4	6	0.6667	TRUE	75.7
52	D	0	6	0.0000	TRUE	15.6
53	A	0	6	0.0000	TRUE	15.6
54	P	0	6	0.0000	TRUE	15.6
55	F	3	6	0.5000	TRUE	67.1
56	T	3	6	0.5000	TRUE	67.1
57	P	5	6	0.8333	TRUE	82.1
58	M	0	6	0.0000	TRUE	15.6
59	C	6	6	1.0000	TRUE	92.5
60	N	2	6	0.3333	TRUE	54.9
61	S	0	6	0.0000	TRUE	15.6
62	A	1	6	0.1667	TRUE	39.6
63	G	1	6	0.1667	TRUE	39.6
64	D	3	6	0.5000	TRUE	67.1
65	Q	1	6	0.1667	TRUE	39.6
66	I	4	6	0.6667	TRUE	75.7
67	F	0	6	0.0000	TRUE	15.6
68	F	1	6	0.1667	TRUE	39.6
69	T	3	6	0.5000	TRUE	67.1
70	Y	6	6	1.0000	TRUE	92.5
71	N	6	6	1.0000	TRUE	92.5
72	G	1	6	0.1667	TRUE	39.6
73	T	4	6	0.6667	TRUE	75.7
74	A	1	6	0.1667	TRUE	39.6
75	A	2	6	0.3333	TRUE	54.9
76	I	2	6	0.3333	TRUE	54.9
77	S	0	6	0.0000	TRUE	15.6
78	D	0	6	0.0000	TRUE	15.6
79	L	0	6	0.0000	TRUE	15.6
80	K	3	6	0.5000	TRUE	67.1
81	N	6	6	1.0000	TRUE	92.5
82	V	0	6	0.0000	TRUE	15.6
83	T	5	6	0.8333	TRUE	82.1
84	F	3	6	0.5000	TRUE	67.1
85	I	0	6	0.0000	TRUE	15.6
86	L	6	6	1.0000	TRUE	92.5
87	E	3	6	0.5000	TRUE	67.1
88	V	2	6	0.3333	TRUE	54.9
89	T	3	6	0.5000	TRUE	67.1
90	T	1	6	0.1667	TRUE	39.6
91	D	0	6	0.0000	TRUE	15.6
92	T	0	6	0.0000	TRUE	15.6
93	K	2	6	0.3333	TRUE	54.9
94	N	6	6	1.0000	TRUE	92.5
95	C	0	6	0.0000	TRUE	15.6
96	T	5	6	0.8333	TRUE	82.1
97	F	0	6	0.0000	TRUE	15.6
98	T	4	6	0.6667	TRUE	75.7
99	A	2	6	0.3333	TRUE	54.9
100	N	3	6	0.5000	TRUE	67.1
101	Y	6	6	1.0000	TRUE	92.5
102	T	3	6	0.5000	TRUE	67.1
103	G	6	6	1.0000	TRUE	92.5
104	Y	0	6	0.0000	TRUE	15.6
105	F	5	6	0.8333	TRUE	82.1
106	T	1	6	0.1667	TRUE	39.6
107	P	2	6	0.3333	TRUE	54.9
108	D	6	6	1.0000	TRUE	92.5
109	P	0	6	0.0000	TRUE	15.6
110	K	1	6	0.1667	TRUE	39.6
111	S	4	6	0.6667	TRUE	75.7
112	K	3	6	0.5000	TRUE	67.1
113	P	3	6	0.5000	TRUE	67.1
114	F	0	6	0.0000	TRUE	15.6
115	Q	0	6	0.0000	TRUE	15.6
116	L	0	6	0.0000	TRUE	15.6
117	G	0	6	0.0000	TRUE	15.6
118	F	0	6	0.0000	TRUE	15.6
119	A	1	6	0.1667	TRUE	39.6
120	S	1	6	0.1667	TRUE	39.6
121	A	1	6	0.1667	TRUE	39.6
122	T	5	6	0.8333	TRUE	82.1
123	L	6	6	1.0000	TRUE	92.5
124	N	4	6	0.6667	TRUE	75.7
125	R	0	6	0.0000	TRUE	15.6
126	D	0	6	0.0000	TRUE	15.6
127	M	0	6	0.0000	TRUE	15.6
128	G	0	6	0.0000	TRUE	15.6
129	K	1	6	0.1667	TRUE	39.6
130	V	0	6	0.0000	TRUE	15.6
131	T	4	6	0.6667	TRUE	75.7
132	K	2	6	0.3333	TRUE	54.9
133	T	1	6	0.1667	TRUE	39.6
134	I	0	6	0.0000	TRUE	15.6
135	M	0	6	0.0000	TRUE	15.6
136	E	0	6	0.0000	TRUE	15.6
137	D	0	6	0.0000	TRUE	15.6
138	S	0	6	0.0000	TRUE	15.6
139	G	3	6	0.5000	TRUE	67.1
140	E	1	6	0.1667	TRUE	39.6
141	M	0	6	0.0000	TRUE	15.6
142	V	1	6	0.1667	TRUE	39.6
143	E	2	6	0.3333	TRUE	54.9
144	Q	1	6	0.1667	TRUE	39.6
145	D	0	6	0.0000	TRUE	15.6
146	F	2	6	0.3333	TRUE	54.9
147	S	0	6	0.0000	TRUE	15.6
148	N	1	6	0.1667	TRUE	39.6
149	S	0	6	0.0000	TRUE	15.6
150	S	2	6	0.3333	TRUE	54.9
151	A	3	6	0.5000	TRUE	67.1
152	V	0	6	0.0000	TRUE	15.6
153	P	1	6	0.1667	TRUE	39.6
154	T	2	6	0.3333	TRUE	54.9
155	P	2	6	0.3333	TRUE	54.9
156	A	0	6	0.0000	TRUE	15.6
157	S	1	6	0.1667	TRUE	39.6
158	T	1	6	0.1667	TRUE	39.6
159	T	2	6	0.3333	TRUE	54.9
160	P	2	6	0.3333	TRUE	54.9
161	L	0	6	0.0000	TRUE	15.6
162	P	2	6	0.3333	TRUE	54.9
163	Q	0	6	0.0000	TRUE	15.6
164	S	3	6	0.5000	TRUE	67.1
165	T	2	6	0.3333	TRUE	54.9
166	V	0	6	0.0000	TRUE	15.6
167	A	0	6	0.0000	TRUE	15.6
168	H	1	6	0.1667	TRUE	39.6
169	L	6	6	1.0000	TRUE	92.5
170	T	6	6	1.0000	TRUE	92.5
171	I	5	6	0.8333	TRUE	82.1
172	A	0	6	0.0000	TRUE	15.6
173	Y	6	6	1.0000	TRUE	92.5
174	V	1	6	0.1667	TRUE	39.6
175	H	5	6	0.8333	TRUE	82.1
176	L	4	6	0.6667	TRUE	75.7
177	Q	2	6	0.3333	TRUE	54.9
178	Y	6	6	1.0000	TRUE	92.5
179	E	2	6	0.3333	TRUE	54.9
180	E	3	6	0.5000	TRUE	67.1
181	T	4	6	0.6667	TRUE	75.7
182	K	3	6	0.5000	TRUE	67.1
183	T	1	6	0.1667	TRUE	39.6
184	V	2	6	0.3333	TRUE	54.9
185	V	1	6	0.1667	TRUE	39.6
186	N	4	6	0.6667	TRUE	75.7
187	K	0	6	0.0000	TRUE	15.6
188	N	6	6	1.0000	TRUE	92.5
189	G	6	6	1.0000	TRUE	92.5
190	G	6	6	1.0000	TRUE	92.5
191	A	6	6	1.0000	TRUE	92.5
192	V	6	6	1.0000	TRUE	92.5
193	A	6	6	1.0000	TRUE	92.5
194	V	6	6	1.0000	FALSE
195	A	6	6	1.0000	FALSE
196	V	0	6	0.0000	FALSE
197	I	6	6	1.0000	FALSE
198	E	6	6	1.0000	FALSE
199	G	6	6	1.0000	FALSE
200	I	6	6	1.0000	FALSE
201	A	6	6	1.0000	FALSE
202	L	6	6	1.0000	FALSE
203	I	6	6	1.0000	FALSE
204	A	6	6	1.0000	FALSE
205	I	6	6	1.0000	FALSE
206	L	6	6	1.0000	FALSE
207	A	6	6	1.0000	FALSE
208	F	0	6	0.0000	FALSE
209	L	0	6	0.0000	FALSE
210	G	6	6	1.0000	FALSE
211	Y	6	6	1.0000	FALSE
212	R	6	6	1.0000	FALSE
213	T	6	6	1.0000	FALSE
214	M	6	6	1.0000	FALSE
215	V	6	6	1.0000	FALSE
216	N	0	6	0.0000	FALSE
217	H	6	6	1.0000	FALSE
218	K	0	6	0.0000	FALSE
219	L	0	6	0.0000	FALSE
220	Q	0	6	0.0000	FALSE
221	N	0	6	0.0000	FALSE
222	S	4	6	0.6667	FALSE
223	T	4	6	0.6667	FALSE
224	R	0	6	0.0000	FALSE
225	T	0	6	0.0000	FALSE
226	N	0	6	0.0000	FALSE
227	G	0	6	0.0000	FALSE
228	L	2	6	0.3333	FALSE
229	Y	6	6	1.0000	FALSE
230	G	6	6	1.0000	FALSE
231	Y	4	6	0.6667	FALSE
232	D	6	6	1.0000	FALSE
233	N	6	6	1.0000	FALSE
234	N	6	6	1.0000	FALSE
235	N	0	6	0.0000	FALSE
236	S	0	6	0.0000	FALSE
237	S	4	6	0.6667	FALSE
238	R	3	6	0.5000	FALSE
239	I	5	6	0.8333	FALSE
240	T	4	6	0.6667	FALSE
241	V	4	6	0.6667	FALSE
242	P	4	6	0.6667	FALSE
243	D	4	6	0.6667	FALSE
244	A	0	6	0.0000	FALSE
245	M	0	6	0.0000	FALSE
246	R	6	6	1.0000	FALSE
247	M	6	6	1.0000	FALSE
248	S	4	6	0.6667	FALSE
249	D	6	6	1.0000	FALSE
250	I	6	6	1.0000	FALSE
251	P	6	6	1.0000	FALSE
252	P	6	6	1.0000	FALSE
253	P	6	6	1.0000	FALSE
254	R	6	6	1.0000	FALSE
255	D	6	6	1.0000	FALSE
256	P	6	6	1.0000	FALSE
257	M	0	6	0.0000	FALSE
258	Y	6	6	1.0000	FALSE
259	A	5	6	0.8333	FALSE
260	S	0	6	0.0000	FALSE
261	P	6	6	1.0000	FALSE
262	P	6	6	1.0000	FALSE
263	T	4	6	0.6667	FALSE
264	P	6	6	1.0000	FALSE
265	L	0	6	0.0000	FALSE
266	S	2	6	0.3333	FALSE
267	Q	5	6	0.8333	FALSE
268	P	1	6	0.1667	FALSE
269	T	3	6	0.5000	FALSE
270	P	6	6	1.0000	FALSE
271	A	2	6	0.3333	FALSE
272	R	6	6	1.0000	FALSE
273	N	6	6	1.0000	FALSE
274	T	6	6	1.0000	FALSE
275	V	6	6	1.0000	FALSE
276	M	6	6	1.0000	FALSE
277	T	6	6	1.0000	FALSE
278	T	6	6	1.0000	FALSE
279	Q	6	6	1.0000	FALSE
280	E	6	6	1.0000	FALSE
281	L	6	6	1.0000	FALSE
282	V	6	6	1.0000	FALSE
283	V	6	6	1.0000	FALSE
284	P	6	6	1.0000	FALSE
285	T	4	6	0.6667	FALSE
286	A	0	6	0.0000	FALSE
287	N	2	6	0.3333	FALSE
288	S	0	6	0.0000	FALSE
289	S	5	6	0.8333	FALSE
290	A	2	6	0.3333	FALSE
291	A	0	6	0.0000	FALSE
292	Q	0	6	0.0000	FALSE
293	P	6	6	1.0000	FALSE
294	S	0	6	0.0000	FALSE
295	T	6	6	1.0000	FALSE
296	T	4	6	0.6667	FALSE
297	S	1	6	0.1667	FALSE
298	N	4	6	0.6667	FALSE
299	G	4	6	0.6667	FALSE
300	Q	6	6	1.0000	FALSE
301	F	6	6	1.0000	FALSE
302	N	4	6	0.6667	FALSE
303	D	6	6	1.0000	FALSE
304	P	6	6	1.0000	FALSE
305	F	6	6	1.0000	FALSE
306	A	0	6	0.0000	FALSE
307	T	1	6	0.1667	FALSE
308	L	6	6	1.0000	FALSE
309	E	2	6	0.3333	FALSE
310	S	4	6	0.6667	FALSE
311	W	6	6	1.0000	FALSE
