## Supplementary material for "Large-scale pooled selection enables mapping of modifiers of RNAi gene knockdown effects in *C. elegans*": Table_S21_sid2_ortholog_conservation_b.tsv

source	proteome	species	strain	group	depth_rank	accession	percent_identity	query_coverage	evalue	is_ortholog
UniProt	UP000001940	Caenorhabditis elegans		Elegans group	0	G5EEV9	100.0	100.0	0	TRUE
UniProt	UP000008549	Caenorhabditis briggsae		Elegans group	1	A8XSB8	41.9	100.0	4.43e-62	TRUE
UniProt	UP000230233	Caenorhabditis nigoni		Elegans group	1	A0A2G5UT38	42.3	100.0	2.7e-61	TRUE
UniProt	UP000095282	Caenorhabditis tropicalis		Elegans group	1	A0A1I7TM24	47.9	95.0	1.45e-87	TRUE
UniProt	UP000008281	Caenorhabditis remanei		Elegans group	1	E3LYG5	43.1	100.0	8.06e-71	TRUE
UniProt	UP000216463	Caenorhabditis latens		Elegans group	1	A0A261BV85	48.3	100.0	6.5e-81	TRUE
UniProt	UP000008068	Caenorhabditis brenneri		Elegans group	1	G0ML34	42.8	98.0	2.22e-57	TRUE
UniProt	UP000005237	Caenorhabditis japonica		Japonica group	2	A0A8R1DPT1	64.3	47.0	2.55e-53	TRUE
UniProt	UP000494206	Caenorhabditis bovis		basal Caenorhabditis	3	A0A8S1F7L6	45.5	14.0	2.2	FALSE
UniProt	UP000835052	Caenorhabditis auriculariae		Angaria group	3	A0A8S1H7Y8	32.6	14.0	0.15	FALSE
UniProt	UP001152747	Caenorhabditis angaria		Angaria group	3	A0A9P1N397	28.6	93.0	7.14e-18	TRUE
UniProt	UP000218231	Diploscapter pachys		Rhabditidae (sister genus)	4	A0A2A2JYI7	24.7	30.0	4.1	FALSE
UniProt	UP001328107	Pristionchus mayeri		Diplogastridae	5	A0AAN5CQ80	30.0	19.0	0.83	FALSE
UniProt	UP000095283	Heterorhabditis bacteriophora		Heterorhabditidae	5	A0A1I7XUH2	26.5	30.0	0.62	FALSE
UniProt	UP000025227	Haemonchus contortus		Strongylida (clade V)	6	A0A7I5E9P0	31.0	41.0	0.007	FALSE
UniProt	UP000492821	Panagrellus redivivus		Panagrolaimomorpha (clade IV)	7	A0A7E4VDI2	24.7	42.0	1.5	FALSE
UniProt	UP000035682	Strongyloides ratti		Panagrolaimomorpha (clade IV)	7	A0A090L2T1	31.1	18.0	1.9	FALSE
UniProt	UP000659654	Bursaphelenchus xylophilus		Tylenchomorpha (clade IV)	7	A0A7I8XEM1	26.4	35.0	2.1	FALSE
UniProt	UP000006672	Brugia malayi		Spiruromorpha (clade III)	8	A0A4E9FV15	36.5	16.0	3.2	FALSE
UniProt	UP000054776	Trichinella spiralis		Dorylaimia (clade I)	9	A0A0V1BU79	25.6	29.0	0.33	FALSE
CGP	CMACR	Caenorhabditis macrosperma	JU2083	Caenorhabditis (CGP v2)	3	CMACR.g10030.t1	52.0	47	2.62e-42	TRUE
CGP	CSP54	Caenorhabditis sp54	BRC20483	Caenorhabditis (CGP v2)	3	CSP54.g24653.t2	50.0	100	5.31e-80	TRUE
CGP	CWALL	Caenorhabditis wallacei	JU1898	Caenorhabditis (CGP v2)	3	CWALL.g20938.t2	47.8	98	4.67e-82	TRUE
CGP	CKAMA	Caenorhabditis kamaaina	QG2077	Caenorhabditis (CGP v2)	3	CKAMA.g23423.t2	47.7	94	2.75e-73	TRUE
CGP	CSP33	Caenorhabditis sp33	BRC20065	Caenorhabditis (CGP v2)	3	CSP33.g16743.t2	46.8	95	9.16e-75	TRUE
CGP	COIWI	Caenorhabditis oiwi	ECA1100	Caenorhabditis (CGP v2)	3	COIWI.g11269.t1	46.1	94	5.37e-71	TRUE
CGP	CDOUG	Caenorhabditis doughertyi	JU1771	Caenorhabditis (CGP v2)	3	CDOUG.g26961.t2	46.0	98	9.78e-77	TRUE
CGP	CSP51	Caenorhabditis sp51	QG2939	Caenorhabditis (CGP v2)	3	CSP51.g5930.t1	45.8	94	6.06e-71	TRUE
CGP	CSP44	Caenorhabditis sp44	BRC20300	Caenorhabditis (CGP v2)	3	CSP44.g503.t1	45.8	98	1.09e-79	TRUE
CGP	CSP48	Caenorhabditis sp48	BRC20454	Caenorhabditis (CGP v2)	3	CSP48.g15529.t1	44.5	94	1.78e-59	TRUE
CGP	CIMPE	Caenorhabditis imperialis	EG5942	Caenorhabditis (CGP v2)	3	CIMPE.g15758.t1	42.9	99	1.96e-59	TRUE
CGP	CSP49	Caenorhabditis sp49	BRC20456	Caenorhabditis (CGP v2)	3	CSP49.g20575.t1	42.3	100	7.09e-68	TRUE
CGP	CNOUR	Caenorhabditis nouraguensis	JU2079	Caenorhabditis (CGP v2)	3	CNOUR.g1843.t1	42.0	94	4.08e-57	TRUE
CGP	CAFRA	Caenorhabditis afra	JU1286	Caenorhabditis (CGP v2)	3	CAFRA.g13378.t1	42.0	94	1.13e-60	TRUE
CGP	CSP25	Caenorhabditis sp25	ZF1457	Caenorhabditis (CGP v2)	3	CSP25.g14051.t1	41.1	70	6.27e-43	TRUE
CGP	CSP08	Caenorhabditis sp8	DF5173	Caenorhabditis (CGP v2)	3	CSP08.g2846.t1	40.4	46	2.8e-21	TRUE
CGP	CSP41	Caenorhabditis sp41	BRC20276	Caenorhabditis (CGP v2)	3	CSP41.g21785.t1	40.1	97	1.67e-57	TRUE
CGP	CYUNQ	Caenorhabditis yunquensis	XZ1518	Caenorhabditis (CGP v2)	3	CYUNQ.g1822.t1	39.9	95	1.74e-52	TRUE
CGP	CSP56	Caenorhabditis sp56	JU2215	Caenorhabditis (CGP v2)	3	CSP56.g4670.t1	39.0	46	2.14e-20	TRUE
CGP	CSP24	Caenorhabditis sp24	QG555	Caenorhabditis (CGP v2)	3	CSP24.g7786.t1	38.4	46	5.78e-20	TRUE
CGP	CDROS	Caenorhabditis drosophilae	DF5077	Caenorhabditis (CGP v2)	3	CDROS.g7470.t1	38.0	48	2.57e-24	TRUE
CGP	CDOLE	Caenorhabditis dolens	NIC394	Caenorhabditis (CGP v2)	3	CDOLE.g6252.t1	37.7	46	3.97e-19	TRUE
CGP	CPLIC	Caenorhabditis plicata	SB355	Caenorhabditis (CGP v2)	3	CPLIC.g4090.t1	35.6	47	4.53e-12	TRUE
CGP	CSP27	Caenorhabditis sp27	ECA211	Caenorhabditis (CGP v2)	3	CSP27.g3101.t1	33.2	94	4.54e-31	TRUE
CGP	CVIRI	Caenorhabditis virilis	JU1968	Caenorhabditis (CGP v2)	3	CVIRI.g4487.t1	33.0	96	1.14e-29	TRUE
CGP	CPORT	Caenorhabditis portoensis	EG5626	Caenorhabditis (CGP v2)	3	CPORT.g619.t1	32.6	99	1.14e-26	TRUE
CGP	CSP02	Caenorhabditis sp2	DF5070	Caenorhabditis (CGP v2)	3	CSP02.g1087.t1	32.5	93	8.61e-31	TRUE
CGP	CSP30	Caenorhabditis sp30	DF5174	Caenorhabditis (CGP v2)	3	CSP30.g337.t1	31.1	99	6.86e-34	TRUE
CGP	CCAST	Caenorhabditis castelli	JU1956	Caenorhabditis (CGP v2)	3	CCAST.g7759.t1	30.4	87	7.7e-17	TRUE
CGP	CASTR	Caenorhabditis astrocarya	NIC1040	Caenorhabditis (CGP v2)	3	CASTR.g11858.t1	30.3	99	4.5e-24	TRUE
CGP	CAURI	Caenorhabditis auriculariae	NKZ352	Caenorhabditis (CGP v2)	3					FALSE
CGP	CMONO	Caenorhabditis monodelphis	JU1667	Caenorhabditis (CGP v2)	3					FALSE
