## Supplementary material for "Large-scale pooled selection enables mapping of modifiers of RNAi gene knockdown effects in *C. elegans*": Table_S21_sid2_ortholog_conservation_c.tsv

source	species	strain	accession	percent_identity	query_coverage	evalue	window_88_104	aa94	aa95	aa96	block_identity	confident	sequon
UniProt	briggsae		A8XSB8	41.9	100.0	4.43e-62	VTVPNGNKTKTDDYTGV	N	K	T		TRUE	TRUE
UniProt	nigoni		A0A2G5UT38	42.3	100.0	2.7e-61	VTVPDGNKTKTDDYTGV	N	K	T		TRUE	TRUE
UniProt	tropicalis		A0A1I7TM24	47.9	95.0	1.45e-87	ATVSDINGSITNNYTGT	N	G	S		TRUE	TRUE
UniProt	remanei		E3LYG5	43.1	100.0	8.06e-71	SSVTVKNMTNSANYMGI	N	M	T		TRUE	TRUE
UniProt	latens		A0A261BV85	48.3	100.0	6.5e-81	SDVTVKNMTNSANYMGV	N	M	T		TRUE	TRUE
UniProt	brenneri		G0ML34	42.8	98.0	2.22e-57	AITQNLNETETLTYNGT	N	E	T		TRUE	TRUE
UniProt	japonica		A0A8R1IAX9	64.3	47.0	2.55e-53	-TTDTTD--GTANFTGV	D	-	-		FALSE	FALSE
UniProt	angaria		A0A9P1N397	28.6	93.0	7.14e-18	WESTYEQGFFVVNETAQ	Q	G	F		FALSE	FALSE
CGP	macrosperma	JU2083	CMACR.g10030.t1	52.0	47	2.62e-42						FALSE	FALSE
CGP	sp54	BRC20483	CSP54.g24653.t2	50.0	100	5.31e-80	--TKNIHTNETANYTGF	H	T	N	47.4	TRUE	FALSE
CGP	wallacei	JU1898	CWALL.g20938.t2	47.8	98	4.67e-82	ATSHVGNGTETNNYTGV	N	G	T	47.4	TRUE	TRUE
CGP	kamaaina	QG2077	CKAMA.g23423.t2	47.7	94	2.75e-73	LSKDTNNQTVAKNYTGE	N	Q	T	52.6	TRUE	TRUE
CGP	sp33	BRC20065	CSP33.g16743.t2	46.8	95	9.16e-75	SKVNVLSDQKSYQFMGI	S	D	Q	15.8	FALSE	FALSE
CGP	oiwi	ECA1100	COIWI.g11269.t1	46.1	94	5.37e-71	LSDTTTNQTVAKNYTGD	N	Q	T	47.4	TRUE	TRUE
CGP	doughertyi	JU1771	CDOUG.g26961.t2	46.0	98	9.78e-77	KITDYSNSAATLNYTGV	N	S	A	42.1	TRUE	FALSE
CGP	sp51	QG2939	CSP51.g5930.t1	45.8	94	6.06e-71	VFNQTTTISEVFNYTGV	T	I	S	31.6	FALSE	FALSE
CGP	sp44	BRC20300	CSP44.g503.t1	45.8	98	1.09e-79	ASVSSANEKKTVIYTGN	N	E	K	31.6	FALSE	FALSE
CGP	sp48	BRC20454	CSP48.g15529.t1	44.5	94	1.78e-59	VNQTLSNATETLTYNGT	N	A	T	42.1	TRUE	TRUE
CGP	imperialis	EG5942	CIMPE.g15758.t1	42.9	99	1.96e-59	AEVKDLNGTVTSNFTGV	N	G	T	36.8	FALSE	FALSE
CGP	sp49	BRC20456	CSP49.g20575.t1	42.3	100	7.09e-68	ANVKDFNGTVVANFTGV	N	G	T	36.8	FALSE	FALSE
CGP	nouraguensis	JU2079	CNOUR.g1843.t1	42.0	94	4.08e-57	ITSGE-----ATNYTGI	-	-	-	31.6	FALSE	FALSE
CGP	afra	JU1286	CAFRA.g13378.t1	42.0	94	1.13e-60	VASTTVVTTVVTNYTGV	V	T	T	47.4	TRUE	FALSE
CGP	sp25	ZF1457	CSP25.g14051.t1	41.1	70	6.27e-43	ANKDYYNATAVVNFTGV	N	A	T	36.8	FALSE	FALSE
CGP	sp8	DF5173	CSP08.g2846.t1	40.4	46	2.8e-21						FALSE	FALSE
CGP	sp41	BRC20276	CSP41.g21785.t1	40.1	97	1.67e-57	TKVKILNVSIDEQFSGV	N	V	S	15.8	FALSE	FALSE
CGP	yunquensis	XZ1518	CYUNQ.g1822.t1	39.9	95	1.74e-52	ITSGE-----ATNYTGV	-	-	-	31.6	FALSE	FALSE
CGP	sp56	JU2215	CSP56.g4670.t1	39.0	46	2.14e-20						FALSE	FALSE
CGP	sp24	QG555	CSP24.g7786.t1	38.4	46	5.78e-20						FALSE	FALSE
CGP	drosophilae	DF5077	CDROS.g7470.t1	38.0	48	2.57e-24						FALSE	FALSE
CGP	dolens	NIC394	CDOLE.g6252.t1	37.7	46	3.97e-19						FALSE	FALSE
CGP	plicata	SB355	CPLIC.g4090.t1	35.6	47	4.53e-12						FALSE	FALSE
CGP	sp27	ECA211	CSP27.g3101.t1	33.2	94	4.54e-31	VTGKGDNLKGVWEFNET	N	L	K	21.1	FALSE	FALSE
CGP	virilis	JU1968	CVIRI.g4487.t1	33.0	96	1.14e-29	L--DPLNA--VTPFSGT	N	A	-	21.1	FALSE	FALSE
CGP	portoensis	EG5626	CPORT.g619.t1	32.6	99	1.14e-26	ATNDSTNVTYSYSYTGV	N	V	T	42.1	TRUE	TRUE
CGP	sp2	DF5070	CSP02.g1087.t1	32.5	93	8.61e-31	STE------FQTSFHGV	-	-	-	21.1	FALSE	FALSE
CGP	sp30	DF5174	CSP30.g337.t1	31.1	99	6.86e-34	VTS------IETVLTGD	-	-	-	26.3	FALSE	FALSE
CGP	castelli	JU1956	CCAST.g7759.t1	30.4	87	7.7e-17	WDNHYEQGVFVVNETA-	Q	G	V	26.3	FALSE	FALSE
CGP	astrocarya	NIC1040	CASTR.g11858.t1	30.3	99	4.5e-24	------NLNNADPFTGF	N	L	N	21.1	FALSE	FALSE
CGP	auriculariae	NKZ352										FALSE	FALSE
CGP	monodelphis	JU1667										FALSE	FALSE
