## Supplementary material for "Large-scale pooled selection enables mapping of modifiers of RNAi gene knockdown effects in *C. elegans*": Table_S21_sid2_ortholog_conservation_d.tsv

provisional_name	formal_name	type_strain	source
C. sp. 6	portoensis	EG4788	Felix et al. 2014
C. sp. 7	afra	JU1199	Felix et al. 2014
C. sp. 9	nigoni	JU1325	Felix et al. 2014
C. sp. 10	doughertyi	JU1133	Felix et al. 2014
C. sp. 11	tropicalis	JU1373	Felix et al. 2014
C. sp. 12	castelli	JU1426	Felix et al. 2014
C. sp. 13	virilis	JU1528	Felix et al. 2014
C. sp. 14	imperialis	EG5716	Felix et al. 2014
C. sp. 15	kamaaina	QG122	Felix et al. 2014
C. sp. 16	wallacei	JU1873	Felix et al. 2014
C. sp. 17	nouraguensis	JU1825	Felix et al. 2014
C. sp. 18	macrosperma	JU1857	Felix et al. 2014
C. sp. 19	yunquensis	EG6142	Felix et al. 2014
C. sp. 20	guadeloupensis	NIC113	Felix et al. 2014
C. sp. 23	latens	VX88	Felix et al. 2014
