## Supplementary material for "Large-scale pooled selection enables mapping of modifiers of RNAi gene knockdown effects in *C. elegans*": Table_S22_sid2_environmental_competence.tsv

species	provisional_name	tested_strain	sequenced_strain	same_isolate	response	evidence	source
elegans		N2	N2	TRUE	sensitive	prose	Nuez & Felix 2012 PLoS ONE 7:e29811
portoensis	C. sp. 6	EG4788	EG5626	FALSE	sensitive	prose	Nuez & Felix 2012 PLoS ONE 7:e29811
afra	C. sp. 7	JU1199	JU1286	FALSE	sensitive	prose	Nuez & Felix 2012 PLoS ONE 7:e29811
virilis	C. sp. 13	JU1528	JU1968	FALSE	sensitive	prose	Nuez & Felix 2012 PLoS ONE 7:e29811
imperialis	C. sp. 14	EG5716	EG5942	FALSE	sensitive	prose	Nuez & Felix 2012 PLoS ONE 7:e29811
kamaaina	C. sp. 15	QG122	QG2077	FALSE	sensitive	prose	Nuez & Felix 2012 PLoS ONE 7:e29811
wallacei	C. sp. 16	JU1873	JU1898	FALSE	weakly sensitive	prose	Nuez & Felix 2012 PLoS ONE 7:e29811
briggsae		AF16	AF16	TRUE	insensitive	prose	Nuez & Felix 2012 PLoS ONE 7:e29811
remanei			PB4641		insensitive	prose	Nuez & Felix 2012 PLoS ONE 7:e29811
brenneri			PB2801		insensitive	prose	Nuez & Felix 2012 PLoS ONE 7:e29811
drosophilae		DF5077	DF5077	TRUE	insensitive	prose	Nuez & Felix 2012 PLoS ONE 7:e29811
tropicalis	C. sp. 11	JU1373	JU1373	TRUE	insensitive	Table S1 and S2	Nuez & Felix 2012 PLoS ONE 7:e29811
