## Supplementary material for "Large-scale pooled selection enables mapping of modifiers of RNAi gene knockdown effects in *C. elegans*": Table_S23_sid2_local_charge_a.tsv

resid	aa	q_local_pH44	q_local_pH74	n_near	plddt	x	y	z
21	M	-0.7149973677758094	-2.9624513375679578	18	69.88	18.506000518798828	-3.184999942779541	20.37299919128418
22	D	0.28500183789658684	-1.9632450353461266	21	81.11	21.51300048828125	-4.663000106811523	22.163999557495117
23	G	0.8704985213100629	-0.9659437694685677	26	89.78	21.007999420166016	-5.708000183105469	25.788000106811523
24	I	-0.06349665331404375	-1.9660189588250212	40	85.28	21.04599952697754	-8.477999687194824	28.381999969482422
25	L	-1.303748138010878	-2.9647476910663126	35	93.25	18.174999237060547	-9.925999641418457	30.3799991607666
26	I	-0.36975296338677166	-1.9646725017098592	37	93.21	19.511999130249023	-11.303999900817871	33.66999816894531
27	T	-0.36975296338677166	-1.9646725017098592	31	92.93	17.25	-14.253999710083008	34.5890007019043
28	D	-1.345375472530678	-2.114774775370231	34	90.17	19.084999084472656	-15.699000358581543	37.606998443603516
29	V	0.6056177923686497	-2.038201767605721	41	94.41	22.049999237060547	-14.987000465393066	39.88999938964844
30	E	-0.15412913427930836	-3.037885639808092	39	86.35	23.55900001525879	-17.676000595092773	42.112998962402344
31	I	-1.4996244977292272	-5.258502317444254	43	93.09	25.524999618530273	-16.12700080871582	45.01300048828125
32	H	-0.1541271390209744	-3.0358943506373635	35	82.11	28.11400032043457	-17.79199981689453	47.23099899291992
33	V	0.26024829766969126	-3.1470106186830193	38	87.81	29.881000518798828	-15.704000473022461	49.93000030517578
34	D	1.4312456550133108	-1.1484255085864452	26	84.97	33.18899917602539	-17.170000076293945	51.14799880981445
35	V	1.431246863887323	-1.147219973974634	23	77.47	33.301998138427734	-18.527000427246094	54.75
36	C	0.671499937239365	-2.146903846177004	36	77.81	29.750999450683594	-17.256999969482422	55.45500183105469
37	Q	0.6958766337678548	-1.2977998176155454	32	71.95	26.336000442504883	-18.87299919128418	55.11899948120117
38	I	-1.4752458059424032	-4.407406999712067	41	81.13	23.80699920654297	-16.547000885009766	53.45500183105469
39	S	-0.12987432392839315	-2.296614802683293	31	83.72	20.040000915527344	-17.08099937438965	53.09000015258789
40	C	0.2400005256359532	-0.2241091095367732	27	84.75	16.740999221801758	-15.4350004196167	52.1150016784668
41	K	0.2400005256359532	-0.2241091095367732	20	70.25	15.944000244140625	-14.961999893188477	55.84299850463867
42	A	0.2400005256359532	-0.2241091095367732	15	73.21	15.777999877929688	-11.40999984741211	57.23899841308594
43	S	0.2400005256359532	-0.2241091095367732	20	66.12	18.774999618530273	-12.100000381469727	59.56100082397461
44	N	-0.10549762739990354	-1.4475107741218334	30	65.5	21.054000854492188	-13.32699966430664	56.69300079345703
45	T	-0.34562402973009887	-1.335217434363177	34	74.82	19.79199981689453	-11.038000106811523	53.92300033569336
46	A	0.04437192878942142	-2.2982147746999377	43	87.39	21.562999725341797	-10.357999801635742	50.665000915527344
47	S	-0.3455001482941905	-1.2253929537557888	36	88.61	20.48900032043457	-7.705999851226807	48.13999938964844
48	L	-2.690621077850446	-4.113751202620888	38	92.06	22.003999710083008	-7.034999847412109	44.70800018310547
49	L	-1.3452495958364354	-2.0029590055921136	27	89.85	22.208999633789062	-3.6600000858306885	42.96200180053711
50	I	-2.1049965224843934	-3.002642877794484	35	91.12	22.805999755859375	-3.9749999046325684	39.19200134277344
51	N	-0.5194966428818538	-1.002152731353638	24	87.1	23.965999603271484	-0.6859999895095825	37.57899856567383
52	D	-2.1049945272260597	-3.000651588623756	20	85.59	22.819000244140625	0.9750000238418579	40.85100173950195
53	A	-0.7597469266479581	-0.9996838722023703	19	88.16	19.23699951171875	-0.20999999344348907	40.117000579833984
54	P	-1.3452476005781018	-2.0009677164213855	19	85.06	17.466999053955078	-2.0290000438690186	42.994998931884766
55	F	-1.5196217252484925	-2.1131748033535858	30	83.74	15.682999610900879	-5.190000057220459	41.849998474121094
56	T	-0.7598747986005344	-1.1134909311512156	20	84.13	13.26200008392334	-7.315999984741211	43.89899826049805
57	P	-1.3454993539665865	-2.224599255977619	27	91.27	14.050000190734863	-10.86299991607666	42.67300033569336
58	M	-1.3454993539665865	-2.224599255977619	23	85.06	12.527000427246094	-14.008999824523926	44.12099838256836
59	C	-0.3455001482941904	-1.2253929537557884	29	90.85	15.017999649047852	-15.461000442504883	46.624000549316406
60	N	-1.1052470749421484	-2.225076825958159	24	82.31	15.63700008392334	-19.174999237060547	47.17599868774414
61	S	0.6299984794138074	-1.1851151607028054	24	82.33	18.378999710083008	-20.683000564575195	49.369998931884766
62	A	-0.3700007262585888	-2.184321462924636	17	79.87	20.14900016784668	-24.041000366210938	49.01499938964844
63	G	-0.3700007262585888	-2.1843214629246366	17	79.12	22.927000045776367	-24.861000061035156	51.505001068115234
64	D	-0.15425102045688321	-3.145718831244752	24	76.93	25.290000915527344	-21.87299919128418	51.827999114990234
65	Q	-0.15437689715112568	-3.257534601022869	29	79.62	24.111000061035156	-20.326000213623047	48.516998291015625
66	I	0.8456223085212706	-2.258328298801038	35	85.38	21.235000610351562	-18.084999084472656	47.46900177001953
67	F	-1.1297496481648808	-3.1859966242977347	31	84.68	19.496000289916992	-17.913999557495117	44.09600067138672
68	F	-0.37000272151692276	-2.1863127520953647	35	92.5	17.929000854492188	-14.6899995803833	42.85300064086914
69	T	-1.345375472530678	-2.114774775370231	26	91.41	15.340999603271484	-15.168000221252441	40.099998474121094
70	Y	-1.345375472530678	-2.114774775370231	28	92.19	14.531000137329102	-11.92199993133545	38.25299835205078
71	N	-0.7598747986005344	-1.1134909311512156	18	81.31	10.862000465393066	-12.42199993133545	37.33700180053711
72	G	-0.759748921906292	-1.0016751613730985	15	83.01	9.430000305175781	-9.54800033569336	35.24399948120117
73	T	-0.7597509171646258	-1.0036664505438269	22	80.45	12.593000411987305	-7.369999885559082	35.31399917602539
74	A	-3.990516667810241e-06	-0.0039825783414566465	22	86.39	13.633999824523926	-5.263000011444092	32.30699920654297
75	A	-0.54400121136292	-1.9650638188639424	27	88.26	16.691999435424805	-5.942999839782715	30.13800048828125
76	I	-0.303746937080148	-1.9635500996737538	30	83.41	19.90399932861328	-3.9749999046325684	30.805999755859375
77	S	0.45600198482614407	-0.9618749383006551	20	81.31	20.913000106811523	-1.8730000257492065	27.7549991607666
78	D	-1.279241574271478	-1.9998453143852801	20	73.24	24.138999938964844	-0.3009999990463257	29.099000930786133
79	L	-0.303746937080148	-1.9635500996737538	26	75.47	26.533000946044922	-3.247999906539917	28.691999435424805
80	K	-0.5194966428818538	-1.0021527313536382	16	68.69	29.829999923706055	-1.309999942779541	28.885000228881836
81	N	-0.5194966428818538	-1.002152731353638	17	76.98	30.240999221801758	-1.4359999895095825	32.691001892089844
82	V	-0.5194966428818538	-1.002152731353638	28	88.55	27.599000930786133	-3.6589999198913574	34.301998138427734
83	T	-0.5194986381401877	-1.0041440205243664	27	89.21	28.295000076293945	-3.0450000762939453	38.005001068115234
84	F	0.6302470286699462	-0.9646804449291112	35	91.9	27.302000045776367	-5.380000114440918	40.82600021362305
85	I	-0.10499732475527956	-1.0034445187919054	34	92.46	26.993999481201172	-4.206999778747559	44.43600082397461
86	L	0.2604980557998421	-2.925370368297514	42	93.11	26.033000946044922	-7.063000202178955	46.75699996948242
87	E	-0.1049953294969459	-1.0014532296211773	34	82.57	24.884000778198242	-5.901000022888184	50.20199966430664
88	V	1.110375951894429	-1.2990916050538128	45	88.89	25.19499969482422	-8.734999656677246	52.75299835205078
89	T	0.6543731806839631	-0.3380024213120746	33	83.7	23.97100067138672	-8.824000358581543	56.35900115966797
90	T	0.894627454966735	-0.33648870212188586	35	79.63	24.986000061035156	-11.963000297546387	58.28499984741211
91	D	2.2399989369807454	1.7743034949068883	26	73.43	24.273000717163086	-13.029999732971191	61.893001556396484
92	T	0.48025280466039133	-0.22458667951731281	23	71.64	25.961999893188477	-16.45199966430664	61.75899887084961
93	K	0.2400005256359532	-0.2241091095367732	16	65.68	28.417999267578125	-17.367000579833984	64.54100036621094
94	N	0.48025280466039133	-0.22458667951731281	21	70.55	31.481000900268555	-16.756999969482422	62.332000732421875
95	C	0.48025280466039133	-0.22458667951731281	31	78.01	30.01300048828125	-13.932000160217285	60.189998626708984
96	T	1.2399997313083495	0.7750971926850575	28	79.3	28.34600067138672	-11.138999938964844	62.23699951171875
97	F	2.6545002503656536	1.7750029966393495	31	82.13	28.607999801635742	-8.093999862670898	59.9630012512207
98	T	0.8947521227869654	-0.22587846695558012	32	84.7	27.04199981689453	-5.928999900817871	57.28099822998047
99	A	0.8947521227869654	-0.22587846695558012	37	90.2	29.2810001373291	-5.4670000076293945	54.21799850463867
100	N	0.6547515971510123	-0.001769357418806905	33	88.64	29.214000701904297	-4.533999919891357	50.5369987487793
101	Y	1.8459959401440482	-0.9268715110273962	38	93.24	30.934999465942383	-6.561999797821045	47.79800033569336
102	T	0.8704993076943842	-0.9651580149096507	33	92.66	31.64699935913086	-4.7270002365112305	44.5260009765625
103	G	0.6302470286699462	-0.9646804449291113	29	95.25	32.5880012512207	-6.0279998779296875	41.077999114990234
104	Y	1.2157449209574342	0.03382635556025857	29	84.35	31.770000457763672	-6.135000228881836	37.374000549316406
105	F	0.4559979943094762	-0.9658575166421116	35	83.36	29.861000061035156	-8.47599983215332	35.10200119018555
106	T	0.4805005675322085	-0.004937718302535639	28	80.5	31.243000030517578	-9.180000305175781	31.617000579833984
107	P	2.4559964056542682	1.03255508780155	34	81.89	28.94700050354004	-11.13599967956543	29.243000030517578
108	D	2.215746121888164	1.0350239469528177	23	77.45	30.538999557495117	-14.003000259399414	27.288999557495117
109	P	2.2157481171464983	1.037015236123546	15	77.07	31.47100067138672	-12.378999710083008	23.90999984741211
110	K	2.2157481171464983	1.037015236123546	14	72.72	30.58799934387207	-15.755999565124512	22.26300048828125
111	S	2.215746121888164	1.0350239469528177	22	79.49	27.024999618530273	-15.746999740600586	23.68600082397461
112	K	1.4559971999818724	0.03334878557971907	21	79.95	24.510000228881836	-16.05299949645996	20.850000381469727
113	P	0.8704985213100627	-0.965943769468568	23	88.13	21.417999267578125	-13.814000129699707	20.659000396728516
114	F	1.2157449209574342	0.0338263555602587	17	87.25	18.219999313354492	-15.35099983215332	22.062999725341797
115	Q	2.215746121888164	1.0350239469528177	20	85.85	20.014999389648438	-18.170000076293945	23.93000030517578
116	L	1.4559991952402063	0.03534007475044754	23	91.83	20.57699966430664	-18.714000701904297	27.643999099731445
117	G	1.4559991952402063	0.03534007475044754	28	92.67	24.216999053955078	-18.007999420166016	28.527000427246094
118	F	0.8705005165683966	-0.9639524802978395	29	87.99	26.222999572753906	-18.14299964904785	31.743000030517578
119	A	0.8459959480873304	-1.9268635678081443	29	90.94	28.945999145507812	-15.892999649047852	33.11899948120117
120	S	-0.15400325758506583	-2.9260698700299748	26	88.72	30.834999084472656	-15.732999801635742	36.40999984741211
121	A	0.6057436690628923	-1.9263859978276043	31	93.91	31.73900032043457	-12.644000053405762	38.4370002746582
122	T	1.60574366111961	-0.9263939410468565	29	92.76	33.89899826049805	-12.246999740600586	41.553001403808594
123	L	0.845996734471652	-1.926077813249227	32	94.17	32.986000061035156	-9.340999603271484	43.82500076293945
124	N	0.8704993076943843	-0.9651580149096508	27	91.0	35.507999420166016	-8.017999649047852	46.374000549316406
125	R	0.8705013029527182	-0.9631667257389225	30	85.01	34.45899963378906	-6.9730000495910645	49.88600158691406
126	D	0.6547515971510123	-0.001769357418806905	23	83.64	34.564998626708984	-3.190000057220459	50.43899917602539
127	M	2.2402494814952183	1.996729499851311	19	73.32	36.69599914550781	-3.3499999046325684	53.62099838256836
128	G	2.2402494814952183	1.996729499851311	14	68.81	36.034000396728516	0.3889999985694885	54.33399963378906
129	K	1.6547508028234086	0.9974369448030239	18	46.41	32.224998474121094	-0.19900000095367432	54.42300033569336
130	V	1.654624926129166	0.885621175024907	24	45.78	32.30099868774414	-3.0480000972747803	56.999000549316406
131	T	1.6546269213875	0.8876124641956353	21	44.78	30.009000778198242	-2.2669999599456787	59.9109992980957
132	K	0.6546269293307821	-0.11237959258511265	20	37.82	30.684999465942383	-4.789000034332275	62.68000030517578
133	T	-1.105119202989572	-2.111269767009314	18	41.32	27.30699920654297	-5.309000015258789	64.30599975585938
134	I	-1.105119202989572	-2.111269767009314	15	32.39	28.679000854492188	-5.75600004196167	67.78500366210938
135	M	-0.10499412062293345	-1.000247695009366	13	34.79	25.59600067138672	-6.9720001220703125	69.52300262451172
136	E	-0.9307450783191813	-1.9990626800771136	9	30.87	26.486000061035156	-5.566999912261963	72.87699890136719
137	D	-1.9307442839915776	-2.9982689822989443	9	36.67	25.297000885009766	-8.628999710083008	74.70800018310547
138	S	-1.9307442839915776	-2.9982689822989443	9	33.24	24.072999954223633	-6.506999969482422	77.62899780273438
139	G	-2.5162429626633873	-3.9975615373472317	9	37.12	24.405000686645508	-9.696000099182129	79.62100219726562
140	E	-2.5162429626633873	-3.9975615373472317	9	35.19	24.136999130249023	-8.348999977111816	83.1500015258789
141	M	-2.690491210639536	-3.9979528545013148	9	32.29	27.6299991607666	-9.347000122070312	84.31099700927734
142	V	-1.9307442839915776	-2.9982689822989443	9	33.34	26.559999465942383	-10.76099967956543	87.6510009765625
143	E	-1.9307442839915776	-2.9982689822989443	9	33.38	29.724000930786133	-10.038000106811523	89.62699890136719
144	Q	-1.9307442839915776	-2.9982689822989443	9	35.43	29.850000381469727	-13.51200008392334	91.03399658203125
145	D	-1.345245605319768	-1.9989764272506574	10	37.08	32.76900100708008	-12.958000183105469	93.38700103759766
146	F	-1.345245605319768	-1.9989764272506574	10	32.11	34.62099838256836	-16.02199935913086	92.14900207519531
147	S	-1.345245605319768	-1.9989764272506574	10	36.16	37.63999938964844	-14.355999946594238	93.82499694824219
148	N	-0.7597469266479581	-0.9996838722023703	9	35.9	40.071998596191406	-17.179000854492188	94.09700012207031
149	S	-0.7597469266479581	-0.9996838722023703	9	36.47	40.7859992980957	-19.246999740600586	91.01000213623047
150	S	-0.7597469266479581	-0.9996838722023703	10	39.4	42.96900177001953	-16.694000244140625	89.20700073242188
151	A	0.0	0.0	10	42.52	43.6349983215332	-19.266000747680664	86.53500366210938
152	V	0.0	0.0	10	41.7	43.569000244140625	-16.424999237060547	84.03199768066406
153	P	0.0	0.0	9	44.54	41.888999938964844	-18.49799919128418	81.34600067138672
154	T	0.0	0.0	9	40.73	44.69200134277344	-18.378000259399414	78.77999877929688
155	P	0.0	0.0	9	46.48	42.81999969482422	-16.099000930786133	76.375
156	A	0.0	0.0	9	48.87	41.52799987792969	-18.863000869750977	74.13800048828125
157	S	0.0	0.0	9	45.05	43.69300079345703	-18.034000396728516	71.16500091552734
158	T	0.0	0.0	10	51.56	40.861000061035156	-16.486000061035156	69.1760025024414
159	T	0.0	0.0	10	55.64	42.415000915527344	-17.604999542236328	65.94100189208984
160	P	-0.00012587669424250317	-0.11181576977811687	11	61.7	40.827999114990234	-14.755000114440918	64.04199981689453
161	L	0.9997474522839112	0.7755747626655971	15	61.1	37.86899948120117	-16.424999237060547	62.39099884033203
162	P	0.24000052563595312	-0.22410910953677324	15	67.21	38.48699951171875	-16.483999252319336	58.637001037597656
163	Q	2.2399997233650675	1.7750892494658055	23	69.95	37.034000396728516	-13.206000328063965	57.38100051879883
164	S	1.4312456550133108	-1.1484255085864454	33	81.58	34.92900085449219	-13.177000045776367	54.22600173950195
165	T	1.4312456550133108	-1.1484255085864454	25	84.62	36.75699996948242	-11.289999961853027	51.43299865722656
166	V	1.431371531707553	-1.0366097388083286	29	90.28	34.959999084472656	-12.333000183105469	48.22100067138672
167	A	-0.49937474754235867	-4.036870010278001	41	93.92	31.569000244140625	-13.255999565124512	46.821998596191406
168	H	0.8458708577774093	-2.0378935830273437	33	87.97	31.270999908447266	-15.565999984741211	43.7859992980957
169	L	-0.15400325758506606	-2.9260698700299748	35	93.46	28.339000701904297	-15.020000457763672	41.42100143432617
170	T	0.605745664321226	-1.9243947086568762	29	92.2	27.091999053955078	-17.21500015258789	38.58700180053711
171	I	-0.15400525284339972	-2.928061159200703	35	92.88	24.856000900268555	-15.164999961853027	36.27000045776367
172	A	-1.1294998900347297	-2.9643563739122296	31	94.55	22.304000854492188	-16.69499969482422	33.90299987792969
173	Y	-0.12950068436233353	-1.9651500716903985	35	92.05	21.340999603271484	-14.25100040435791	31.131999969482422
174	V	-0.3037489323384819	-1.965541388844482	29	93.6	19.777000427246094	-13.970999717712402	27.673999786376953
175	H	1.4559971999818724	0.03334878557971907	31	83.01	21.514999389648438	-11.805999755859375	25.08300018310547
176	L	0.04474756361381482	-1.9647587545363154	27	88.41	18.843000411987305	-9.654999732971191	23.391000747680664
177	Q	0.04474955887214871	-1.962767465365587	21	77.93	20.16900062561035	-8.418999671936035	20.027999877929688
178	Y	0.04474955887214871	-1.962767465365587	14	70.23	17.7450008392334	-7.453999996185303	17.226999282836914
179	E	-0.9307470735775152	-2.0010539692478417	11	63.83	17.009000778198242	-4.749000072479248	14.64799976348877
180	E	-0.9307470735775152	-2.0010539692478417	11	57.47	13.788000106811523	-3.049999952316284	15.723999977111816
181	T	-0.17100014692955712	-1.0013700970454718	9	53.59	12.27299976348877	-1.2899999618530273	12.743000030517578
182	K	0.829001054001173	-0.00017250565291249131	10	46.5	9.998000144958496	1.3170000314712524	14.232000350952148
183	T	1.4144997326729827	0.9991200493953746	9	46.67	8.093000411987305	2.7750000953674316	11.418000221252441
184	V	1.4144997326729827	0.9991200493953746	9	41.13	7.49399995803833	6.127999782562256	13.170999526977539
185	V	1.9999984113447924	1.9984126044436616	8	38.53	3.73799991607666	5.688000202178955	13.121000289916992
186	N	1.9999984113447924	1.9984126044436616	7	38.09	1.8700000047683716	7.422999858856201	15.925999641418457
187	K	1.9999984113447924	1.9984126044436616	7	36.74	0.4620000123977661	5.182000160217285	18.815000534057617
188	N	0.9999992056723962	0.9992063022218308	6	39.16	-2.5269999504089355	3.696000099182129	16.87700080871582
