## Supplementary material for "Large-scale pooled selection enables mapping of modifiers of RNAi gene knockdown effects in *C. elegans*": Table_S23_sid2_local_charge_b.tsv

resid	resname	plddt	sse	topology	x	y	z
1	MET	53.20	C	Signal peptide	-33.898	-0.310	10.893
2	PRO	64.89	H	Signal peptide	-32.629	-3.299	8.756
3	ARG	58.82	H	Signal peptide	-32.108	-1.382	5.447
4	PHE	55.14	H	Signal peptide	-29.950	1.168	7.304
5	VAL	62.69	H	Signal peptide	-27.780	-1.633	8.805
6	TYR	62.68	H	Signal peptide	-27.284	-3.124	5.299
7	PHE	53.72	H	Signal peptide	-26.343	0.346	3.983
8	CYS	55.45	H	Signal peptide	-23.811	0.825	6.824
9	PHE	52.36	H	Signal peptide	-22.374	-2.671	6.108
10	ALA	56.32	H	Signal peptide	-22.141	-1.826	2.382
11	LEU	52.27	H	Signal peptide	-20.311	1.444	3.265
12	ILE	54.85	H	Signal peptide	-17.918	-0.423	5.629
13	ALA	52.78	H	Signal peptide	-17.278	-3.014	2.868
14	LEU	53.01	C	Signal peptide	-16.363	-0.048	0.565
15	LEU	54.37	C	Signal peptide	-13.742	1.246	3.006
16	PRO	56.78	C	Signal peptide	-10.382	0.606	1.338
17	ILE	55.67	E	Signal peptide	-8.744	-2.019	3.507
18	SER	56.93	E	Signal peptide	-5.183	-0.791	3.381
19	TRP	50.26	E	Signal peptide	-3.072	-3.874	3.905
20	THR	66.15	E	Signal peptide	0.675	-3.391	4.105
21	MET	69.88	E	Extracellular	2.727	-5.960	2.240
22	ASP	81.11	E	Extracellular	5.767	-6.522	4.437
23	GLY	89.78	E	Extracellular	8.124	-9.262	3.271
24	ILE	85.28	E	Extracellular	11.707	-10.209	2.450
25	LEU	93.25	E	Extracellular	13.044	-11.691	-0.764
26	ILE	93.21	E	Extracellular	16.198	-13.711	-0.048
27	THR	92.93	C	Extracellular	18.386	-13.478	-3.179
28	ASP	90.17	E	Extracellular	21.615	-15.112	-1.975
29	VAL	94.41	E	Extracellular	23.038	-17.000	1.025
30	GLU	86.35	E	Extracellular	26.780	-17.394	1.550
31	ILE	93.09	E	Extracellular	27.587	-20.339	3.877
32	HIS	82.11	E	Extracellular	30.829	-20.994	5.745
33	VAL	87.81	E	Extracellular	31.222	-24.045	8.069
34	ASP	84.97	C	Extracellular	33.786	-23.667	10.895
35	VAL	77.47	C	Extracellular	36.111	-26.706	10.364
36	CYS	77.81	C	Extracellular	35.429	-28.286	6.946
37	GLN	71.95	C	Extracellular	35.408	-27.141	3.331
38	ILE	81.13	C	Extracellular	31.922	-27.470	1.817
39	SER	83.72	C	Extracellular	31.062	-27.332	-1.906
40	CYS	84.75	C	Extracellular	28.323	-27.896	-4.495
41	LYS	70.25	C	Extracellular	29.796	-31.378	-5.214
42	ALA	73.21	C	Extracellular	27.710	-34.485	-4.440
43	SER	66.12	C	Extracellular	30.305	-35.514	-1.757
44	ASN	65.50	E	Extracellular	30.019	-32.122	0.035
45	THR	74.82	E	Extracellular	26.288	-31.403	-0.152
46	ALA	87.39	E	Extracellular	24.529	-28.619	1.692
47	SER	88.61	E	Extracellular	20.798	-27.885	1.771
48	LEU	92.06	E	Extracellular	19.008	-24.980	3.446
49	LEU	89.85	E	Extracellular	15.435	-24.967	4.742
50	ILE	91.12	E	Extracellular	13.987	-21.449	5.166
51	ASN	87.10	C	Extracellular	10.827	-21.402	7.350
52	ASP	85.59	C	Extracellular	10.708	-25.218	6.863
53	ALA	88.16	E	Extracellular	10.378	-24.708	3.060
54	PRO	85.06	E	Extracellular	12.898	-26.614	0.888
55	PHE	83.74	C	Extracellular	14.311	-24.544	-1.983
56	THR	84.13	C	Extracellular	16.476	-25.623	-4.952
57	PRO	91.27	C	Extracellular	18.858	-22.639	-5.280
58	MET	85.06	E	Extracellular	21.667	-22.420	-7.813
59	CYS	90.85	E	Extracellular	24.878	-23.479	-6.031
60	ASN	82.31	E	Extracellular	28.351	-22.002	-6.573
61	SER	82.33	E	Extracellular	31.478	-22.663	-4.475
62	ALA	79.87	E	Extracellular	34.574	-20.498	-3.936
63	GLY	79.12	C	Extracellular	37.298	-21.607	-1.497
64	ASP	76.93	C	Extracellular	35.767	-22.982	1.718
65	GLN	79.62	E	Extracellular	32.380	-21.272	1.069
66	ILE	85.38	E	Extracellular	29.225	-22.033	-0.887
67	PHE	84.68	E	Extracellular	26.838	-19.508	-2.426
68	PHE	92.50	E	Extracellular	23.142	-20.272	-2.875
69	THR	91.41	E	Extracellular	21.304	-18.055	-5.389
70	TYR	92.19	C	Extracellular	17.502	-18.177	-5.024
71	ASN	81.31	C	Extracellular	16.250	-17.699	-8.599
72	GLY	83.01	C	Extracellular	12.415	-17.546	-8.724
73	THR	80.45	C	Extracellular	11.979	-17.927	-4.917
74	ALA	86.39	C	Extracellular	8.875	-16.200	-3.493
75	ALA	88.26	C	Extracellular	9.113	-13.485	-0.828
76	ILE	83.41	C	Extracellular	8.849	-14.569	2.830
77	SER	81.31	C	Extracellular	5.987	-12.807	4.691
78	ASP	73.24	C	Extracellular	6.517	-14.212	8.222
79	LEU	75.47	C	Extracellular	9.356	-11.931	9.358
80	LYS	68.69	C	Extracellular	9.181	-12.514	13.149
81	ASN	76.98	C	Extracellular	11.815	-15.276	13.179
82	VAL	88.55	E	Extracellular	12.996	-16.510	9.775
83	THR	89.21	E	Extracellular	14.163	-20.027	10.690
84	PHE	91.90	E	Extracellular	17.227	-21.462	8.961
85	ILE	92.46	E	Extracellular	17.966	-25.211	9.078
86	LEU	93.11	E	Extracellular	21.199	-26.061	7.259
87	GLU	82.57	E	Extracellular	21.884	-29.738	6.538
88	VAL	88.89	E	Extracellular	25.539	-30.463	5.644
89	THR	83.70	E	Extracellular	27.013	-33.749	4.437
90	THR	79.63	E	Extracellular	30.806	-33.683	4.065
91	ASP	73.43	E	Extracellular	32.734	-36.694	2.733
92	THR	71.64	E	Extracellular	36.435	-35.784	2.531
93	LYS	65.68	C	Extracellular	39.601	-37.518	3.814
94	ASN	70.55	C	Extracellular	39.790	-35.266	6.919
95	CYS	78.01	E	Extracellular	36.091	-34.249	7.265
96	THR	79.30	E	Extracellular	33.374	-36.944	7.117
97	PHE	82.13	E	Extracellular	30.111	-36.062	8.879
98	THR	84.70	E	Extracellular	26.409	-35.301	8.479
99	ALA	90.20	E	Extracellular	25.108	-32.465	10.673
100	ASN	88.64	E	Extracellular	22.177	-30.089	11.001
101	TYR	93.24	E	Extracellular	22.595	-26.470	12.110
102	THR	92.66	E	Extracellular	19.666	-24.355	13.343
103	GLY	95.25	E	Extracellular	19.425	-20.584	13.725
104	TYR	84.35	E	Extracellular	17.303	-17.509	13.175
105	PHE	83.36	E	Extracellular	17.540	-14.467	10.947
106	THR	80.50	C	Extracellular	15.707	-11.230	11.775
107	PRO	81.89	C	Extracellular	15.720	-8.573	9.015
108	ASP	77.45	C	Extracellular	16.935	-5.139	10.133
109	PRO	77.07	C	Extracellular	13.649	-3.242	10.846
110	LYS	72.72	C	Extracellular	15.505	-0.077	9.637
111	SER	79.49	C	Extracellular	16.277	-1.642	6.222
112	LYS	79.95	C	Extracellular	15.127	0.591	3.363
113	PRO	88.13	C	Extracellular	12.366	-0.913	1.193
114	PHE	87.25	C	Extracellular	13.286	-1.943	-2.364
115	GLN	85.85	C	Extracellular	17.058	-1.981	-1.705
116	LEU	91.83	E	Extracellular	19.523	-4.857	-1.448
117	GLY	92.67	E	Extracellular	20.659	-5.366	2.153
118	PHE	87.99	E	Extracellular	22.975	-7.796	3.934
119	ALA	90.94	E	Extracellular	22.657	-9.545	7.300
120	SER	88.72	E	Extracellular	24.673	-12.207	9.145
121	ALA	93.91	E	Extracellular	23.324	-15.260	10.983
122	THR	92.76	E	Extracellular	25.121	-17.855	13.133
123	LEU	94.17	E	Extracellular	23.591	-21.343	13.157
124	ASN	91.00	E	Extracellular	24.440	-23.797	15.975
125	ARG	85.01	E	Extracellular	24.928	-27.531	15.318
126	ASP	83.64	C	Extracellular	22.094	-29.780	16.556
127	MET	73.32	C	Extracellular	24.208	-32.261	18.577
128	GLY	68.81	C	Extracellular	21.214	-34.664	19.002
129	LYS	46.41	C	Extracellular	20.795	-35.330	15.221
130	VAL	45.78	C	Extracellular	24.349	-36.613	14.554
131	THR	44.78	C	Extracellular	23.666	-39.672	12.408
132	LYS	37.82	C	Extracellular	26.960	-41.464	12.921
133	THR	41.32	C	Extracellular	27.306	-43.266	9.640
134	ILE	32.39	C	Extracellular	29.347	-45.968	11.318
135	MET	34.79	C	Extracellular	31.135	-47.394	8.327
136	GLU	30.87	C	Extracellular	30.837	-51.000	9.382
137	ASP	36.67	C	Extracellular	34.424	-51.837	8.691
138	SER	33.24	C	Extracellular	33.535	-55.323	7.397
139	GLY	37.12	C	Extracellular	37.056	-56.290	8.340
140	GLU	35.19	C	Extracellular	37.020	-60.034	8.032
141	MET	32.29	C	Extracellular	38.476	-61.117	11.378
142	VAL	33.34	C	Extracellular	41.386	-62.884	9.805
143	GLU	33.38	C	Extracellular	42.569	-64.677	12.950
144	GLN	35.43	C	Extracellular	46.100	-63.458	12.323
145	ASP	37.08	C	Extracellular	47.944	-65.277	15.086
146	PHE	32.11	C	Extracellular	49.255	-62.116	16.767
147	SER	36.16	C	Extracellular	52.630	-63.533	17.865
148	ASN	35.90	C	Extracellular	53.967	-61.977	21.058
149	SER	36.47	C	Extracellular	55.812	-58.932	19.616
150	SER	39.40	C	Extracellular	55.297	-56.644	22.636
151	ALA	42.52	C	Extracellular	55.682	-53.473	20.577
152	VAL	41.70	C	Extracellular	53.263	-51.501	22.750
153	PRO	44.54	C	Extracellular	51.296	-49.815	19.956
154	THR	40.73	C	Extracellular	52.044	-46.208	20.826
155	PRO	46.48	C	Extracellular	48.413	-45.101	21.090
156	ALA	48.87	C	Extracellular	48.038	-43.278	17.794
157	SER	45.05	C	Extracellular	47.422	-39.777	19.096
158	THR	51.56	C	Extracellular	43.888	-39.659	17.720
159	THR	55.64	C	Extracellular	43.996	-35.901	17.654
160	PRO	61.70	C	Extracellular	40.244	-35.537	18.114
161	LEU	61.10	C	Extracellular	38.892	-34.720	14.649
162	PRO	67.21	C	Extracellular	37.888	-31.060	14.826
163	GLN	69.95	C	Extracellular	34.173	-31.190	15.588
164	SER	81.58	C	Extracellular	32.075	-28.666	13.674
165	THR	84.62	C	Extracellular	29.910	-26.589	16.060
166	VAL	90.28	E	Extracellular	28.788	-23.542	14.032
167	ALA	93.92	E	Extracellular	27.947	-22.395	10.533
168	HIS	87.97	E	Extracellular	28.123	-18.709	9.508
169	LEU	93.46	E	Extracellular	25.671	-17.339	6.928
170	THR	92.20	E	Extracellular	25.706	-14.019	5.084
171	ILE	92.88	E	Extracellular	22.214	-13.336	3.687
172	ALA	94.55	E	Extracellular	21.544	-10.963	0.805
173	TYR	92.05	E	Extracellular	17.892	-9.829	0.826
174	VAL	93.60	E	Extracellular	15.490	-7.208	-0.521
175	HIS	83.01	E	Extracellular	12.959	-5.696	1.881
176	LEU	88.41	E	Extracellular	9.576	-5.624	0.097
177	GLN	77.93	E	Extracellular	7.416	-3.079	1.970
178	TYR	70.23	E	Extracellular	4.473	-1.237	0.353
179	GLU	63.83	E	Extracellular	0.944	-0.078	1.211
180	GLU	57.47	E	Extracellular	-1.446	-1.941	-1.070
181	THR	53.59	E	Extracellular	-4.787	-0.162	-0.772
182	LYS	46.50	E	Extracellular	-6.835	-3.145	-1.943
183	THR	46.67	C	Extracellular	-10.245	-1.727	-2.466
184	VAL	41.13	C	Extracellular	-11.972	-5.090	-1.902
185	VAL	38.53	C	Extracellular	-13.750	-5.043	-5.211
186	ASN	38.09	C	Extracellular	-14.778	-8.508	-6.275
187	LYS	36.74	C	Extracellular	-13.387	-9.620	-9.760
188	ASN	39.16	C	Extracellular	-15.574	-7.230	-11.888
189	GLY	38.50	H	Extracellular	-14.665	-4.696	-9.336
190	GLY	41.30	H	Extracellular	-12.118	-2.121	-10.609
191	ALA	39.32	H	Extracellular	-14.973	-0.603	-12.627
192	VAL	38.25	H	Extracellular	-17.393	-1.269	-9.701
193	ALA	41.66	H	Extracellular	-15.071	0.510	-7.188
194	VAL	40.40	H	TM helix	-14.943	3.628	-9.362
195	ALA	41.87	H	TM helix	-18.688	3.343	-10.147
196	VAL	41.72	H	TM helix	-19.527	2.876	-6.414
197	ILE	41.51	H	TM helix	-17.327	5.838	-5.344
198	GLU	41.67	H	TM helix	-18.895	7.908	-8.180
199	GLY	45.40	H	TM helix	-22.309	6.496	-7.103
200	ILE	46.81	H	TM helix	-21.717	7.558	-3.456
201	ALA	50.03	H	TM helix	-20.531	10.971	-4.727
202	LEU	43.65	H	TM helix	-23.723	11.269	-6.873
203	ILE	47.98	H	TM helix	-25.908	10.185	-3.890
204	ALA	49.64	H	TM helix	-24.142	12.741	-1.625
205	ILE	46.44	H	TM helix	-24.648	15.485	-4.299
206	LEU	47.83	H	TM helix	-28.344	14.562	-4.818
207	ALA	52.17	H	TM helix	-28.889	14.390	-1.050
208	PHE	43.51	H	TM helix	-27.195	17.804	-0.510
209	LEU	50.72	H	TM helix	-29.369	19.295	-3.287
210	GLY	49.74	H	TM helix	-32.481	17.643	-1.720
211	TYR	46.16	H	TM helix	-31.563	18.973	1.759
212	ARG	49.44	H	Cytoplasmic	-30.856	22.500	0.428
213	THR	50.88	H	Cytoplasmic	-34.221	22.483	-1.419
214	MET	48.65	H	Cytoplasmic	-35.988	21.288	1.797
215	VAL	54.24	H	Cytoplasmic	-34.281	23.985	3.950
216	ASN	56.30	H	Cytoplasmic	-35.150	26.716	1.419
217	HIS	52.60	H	Cytoplasmic	-38.784	25.478	1.296
218	LYS	50.68	H	Cytoplasmic	-38.970	25.366	5.151
219	LEU	52.16	H	Cytoplasmic	-37.529	28.915	5.371
220	GLN	52.52	H	Cytoplasmic	-40.097	30.182	2.808
221	ASN	52.96	H	Cytoplasmic	-42.969	28.497	4.707
222	SER	49.28	H	Cytoplasmic	-41.709	29.768	8.117
223	THR	51.13	H	Cytoplasmic	-41.522	33.369	6.797
224	ARG	51.54	H	Cytoplasmic	-45.083	33.038	5.392
225	THR	48.94	H	Cytoplasmic	-46.512	31.667	8.691
226	ASN	50.13	H	Cytoplasmic	-44.804	34.350	10.815
227	GLY	53.00	H	Cytoplasmic	-46.278	37.028	8.486
228	LEU	46.94	H	Cytoplasmic	-49.838	35.711	9.112
229	TYR	45.62	C	Cytoplasmic	-49.517	35.768	12.950
230	GLY	45.81	C	Cytoplasmic	-49.178	39.537	12.971
231	TYR	42.96	C	Cytoplasmic	-50.590	39.807	16.506
232	ASP	44.45	C	Cytoplasmic	-52.335	43.202	16.269
233	ASN	38.42	C	Cytoplasmic	-52.286	43.233	20.104
234	ASN	41.19	C	Cytoplasmic	-52.857	46.947	20.568
235	ASN	41.63	C	Cytoplasmic	-56.203	47.907	19.551
236	SER	38.56	C	Cytoplasmic	-57.971	47.758	22.953
237	SER	36.74	C	Cytoplasmic	-61.050	49.284	21.310
238	ARG	40.48	C	Cytoplasmic	-63.713	48.631	23.964
239	ILE	42.29	C	Cytoplasmic	-66.570	47.710	21.658
240	THR	43.87	C	Cytoplasmic	-69.302	48.125	24.317
241	VAL	41.31	C	Cytoplasmic	-71.564	45.304	23.102
242	PRO	43.53	C	Cytoplasmic	-75.060	46.366	24.360
243	ASP	46.02	C	Cytoplasmic	-76.532	43.971	27.006
244	ALA	44.36	C	Cytoplasmic	-79.869	43.524	25.354
245	MET	44.13	C	Cytoplasmic	-80.961	40.303	23.723
246	ARG	45.37	C	Cytoplasmic	-82.194	37.663	26.186
247	MET	49.67	C	Cytoplasmic	-81.945	34.551	24.016
248	SER	59.87	C	Cytoplasmic	-84.511	32.762	26.268
249	ASP	58.96	C	Cytoplasmic	-86.868	30.187	24.905
250	ILE	57.28	C	Cytoplasmic	-85.484	28.027	22.065
251	PRO	59.69	C	Cytoplasmic	-86.674	24.545	23.150
252	PRO	59.57	C	Cytoplasmic	-83.951	21.818	23.269
253	PRO	51.82	C	Cytoplasmic	-83.993	19.678	20.079
254	ARG	47.84	C	Cytoplasmic	-85.182	16.101	20.704
255	ASP	51.17	C	Cytoplasmic	-82.511	13.570	21.598
256	PRO	50.73	C	Cytoplasmic	-82.115	11.278	18.542
257	MET	46.75	C	Cytoplasmic	-81.861	7.669	19.821
258	TYR	40.79	C	Cytoplasmic	-78.415	6.813	18.436
259	ALA	42.14	C	Cytoplasmic	-78.702	3.058	17.825
260	SER	46.55	C	Cytoplasmic	-76.480	0.976	20.143
261	PRO	41.59	C	Cytoplasmic	-73.336	-0.065	18.220
262	PRO	40.46	C	Cytoplasmic	-73.271	-3.882	17.816
263	THR	41.27	C	Cytoplasmic	-71.209	-5.589	20.549
264	PRO	39.62	C	Cytoplasmic	-67.959	-6.863	18.955
265	LEU	39.27	C	Cytoplasmic	-67.987	-10.679	19.148
266	SER	39.27	C	Cytoplasmic	-65.096	-11.565	21.495
267	GLN	33.56	C	Cytoplasmic	-62.949	-13.903	19.393
268	PRO	42.83	C	Cytoplasmic	-61.865	-16.681	21.820
269	THR	32.46	C	Cytoplasmic	-58.145	-16.309	22.595
270	PRO	35.57	C	Cytoplasmic	-56.595	-19.623	21.411
271	ALA	36.65	C	Cytoplasmic	-55.210	-21.531	24.421
272	ARG	26.67	C	Cytoplasmic	-51.414	-21.424	23.960
273	ASN	25.52	C	Cytoplasmic	-50.573	-24.985	25.102
274	THR	24.38	C	Cytoplasmic	-47.110	-24.427	26.620
275	VAL	26.94	C	Cytoplasmic	-46.177	-28.125	26.616
276	MET	26.32	C	Cytoplasmic	-42.966	-27.895	28.647
277	THR	27.48	C	Cytoplasmic	-41.310	-31.024	27.211
278	THR	26.13	C	Cytoplasmic	-38.708	-31.360	29.973
279	GLN	33.49	C	Cytoplasmic	-36.695	-33.956	28.040
280	GLU	34.72	C	Cytoplasmic	-34.165	-34.943	30.686
281	LEU	31.11	C	Cytoplasmic	-30.878	-35.027	28.783
282	VAL	34.53	C	Cytoplasmic	-29.653	-38.214	30.491
283	VAL	33.23	C	Cytoplasmic	-25.928	-37.703	29.880
284	PRO	41.19	C	Cytoplasmic	-24.668	-41.322	29.497
285	THR	35.76	C	Cytoplasmic	-21.326	-41.507	31.396
286	ALA	36.78	C	Cytoplasmic	-19.875	-43.824	28.706
287	ASN	33.67	C	Cytoplasmic	-16.415	-44.987	29.937
288	SER	29.31	C	Cytoplasmic	-14.985	-45.024	26.377
289	SER	30.94	C	Cytoplasmic	-11.265	-45.802	26.694
290	ALA	31.79	C	Cytoplasmic	-8.840	-43.134	25.433
291	ALA	35.28	C	Cytoplasmic	-7.478	-44.798	22.276
292	GLN	26.72	C	Cytoplasmic	-4.384	-42.688	21.483
293	PRO	30.18	C	Cytoplasmic	-5.098	-40.958	18.142
294	SER	30.83	C	Cytoplasmic	-2.171	-41.933	15.909
295	THR	26.26	C	Cytoplasmic	-1.344	-38.492	14.462
296	THR	29.49	C	Cytoplasmic	-0.749	-39.575	10.855
297	SER	27.25	C	Cytoplasmic	0.453	-36.072	9.865
298	ASN	24.93	C	Cytoplasmic	0.030	-36.686	6.077
299	GLY	28.45	C	Cytoplasmic	-0.876	-33.041	5.579
300	GLN	29.50	C	Cytoplasmic	-0.382	-33.019	1.812
301	PHE	28.53	C	Cytoplasmic	0.187	-29.318	1.327
302	ASN	33.97	C	Cytoplasmic	-1.443	-29.260	-2.086
303	ASP	32.22	C	Cytoplasmic	0.564	-26.634	-3.956
304	PRO	33.82	C	Cytoplasmic	-2.242	-24.217	-4.969
305	PHE	30.99	C	Cytoplasmic	-0.186	-23.176	-8.050
306	ALA	35.61	C	Cytoplasmic	-0.030	-26.710	-9.595
307	THR	31.30	C	Cytoplasmic	-3.482	-26.287	-11.272
308	LEU	28.37	C	Cytoplasmic	-2.439	-23.273	-13.436
309	GLU	30.84	C	Cytoplasmic	-0.196	-25.254	-15.877
310	SER	30.35	C	Cytoplasmic	-3.003	-26.898	-17.893
311	TRP	25.88	C	Cytoplasmic	-4.457	-23.878	-19.813
