## Supplementary material for "Large-scale pooled selection enables mapping of modifiers of RNAi gene knockdown effects in *C. elegans*": Table_S24_sid2_population_variants_a.csv

id	chrom	pos	ref_seq	alt_seq	consequence	target_consequence	gene_id	transcript	amino_acid_change	dna_change	strains	blosum	grantham	percent_protein	gene	divergent	release
1784656	III	13679460	G	T	missense		WBGene00004796	ZK520.2.1	5V>5L	13679460G>T	JU1246 JU1652 JU1793 JU2234 JU2600 JU2610 JU3291 JU4161 NIC195	1	32	1.3900000000000001	sid-2	False	20250625
1784657	III	13679474	TGCATTAATA	T	inframe_deletion		WBGene00004796	ZK520.2.1	9FALI>9F	13679474TGCATTAATA>T	ECA1269 ECA1807 ECA1937 ECA3518			2.88	sid-2	False	20250625
1784658	III	13679557	A	C	missense		WBGene00004796	ZK520.2.1	37Q>37P	13679557A>C	ECA1194 ECA1196 ECA1238 ECA2882 ECA3025 ECA3222 ECA347	-1	76	11.75	sid-2	False	20250625
1784659	III	13679574	A	G	missense		WBGene00004796	ZK520.2.1	43S>43G	13679574A>G	ECA1206 ECA1208 ECA1229 ECA1237 ECA1247 ECA1261 ECA1283 ECA1284 ECA1286 ECA1409 ECA1751 ECA1891 ECA191 ECA1919 ECA1997 ECA2073 ECA2151 ECA2473 ECA2475 ECA2489 ECA2944 ECA2948 ECA723 ECA730 ECA746 ECA807 NIC1779	0	56	13.57	sid-2	False	20250625
1784660	III	13679618	AAT	A	intron			N/A	N/A	N/A	ECA1206 ECA1208 ECA1283 ECA1997 ECA2473 ECA2489				N/A	False	20250625
1784661	III	13679637	T	A	intron			N/A	N/A	N/A	ECA1725 ECA1761 ECA1793 ECA2155 ECA2159 ECA2942 ECA2951 ECA2993 XZ1514				N/A	False	20250625
1784662	III	13679652	C	A	intron			N/A	N/A	N/A	ECA2091 ECA701				N/A	False	20250625
1784663	III	13679691	C	T	intron			N/A	N/A	N/A	ECA2615				N/A	False	20250625
1784664	III	13679765	T	G	intron			N/A	N/A	N/A	ECA1493 ECA1713 ECA2191 ECA2195 ECA3088 XZ1516				N/A	False	20250625
1784665	III	13679766	T	A	intron			N/A	N/A	N/A	ECA1187 ECA1232 ECA1242 ECA1251 ECA1253 ECA2897 ECA3672 ECA3678 ECA724 ECA742				N/A	False	20250625
1784666	III	13679769	AT	A	intron			N/A	N/A	N/A	ECA1237 ECA1287 ECA1493 ECA1713 ECA191 ECA2191 ECA2195 ECA3088 ECA706 ECA723 XZ1516				N/A	False	20250625
1784667	III	13679823	C	G	intron			N/A	N/A	N/A	JU394				N/A	False	20250625
1784668	III	13679824	T	A	intron			N/A	N/A	N/A	ECA1493 ECA1713 ECA2191 ECA2195 ECA3088 XZ1516				N/A	False	20250625
1784669	III	13679826	A	C	intron			N/A	N/A	N/A	JU394				N/A	False	20250625
1784670	III	13679829	A	T	intron			N/A	N/A	N/A	PB303				N/A	False	20250625
1784671	III	13679833	A	T	intron			N/A	N/A	N/A	NIC1049				N/A	False	20250625
1784672	III	13679843	T	C	intron			N/A	N/A	N/A	ECA1240 ECA1693				N/A	False	20250625
1784673	III	13679900	T	A	intron			N/A	N/A	N/A	ECA1194 ECA1196 ECA1238 ECA2882 ECA3025 ECA3222 ECA347				N/A	False	20250625
1784674	III	13679901	A	T	intron			N/A	N/A	N/A	ECA1202 ECA1212 ECA1216 ECA1223 ECA1225 ECA1228 ECA1276 ECA1278 ECA1281 ECA1287 ECA1289 ECA1293 ECA1769 ECA1969 ECA2081 ECA2417 ECA2443 ECA2482 ECA3027 ECA3038 ECA3605 ECA3668 ECA396 ECA722 ECA744 ECA745				N/A	False	20250625
1784675	III	13679913	A	G	intron			N/A	N/A	N/A	ECA1247 ECA1284 ECA1919				N/A	False	20250625
1784676	III	13679967	CTTAGCGGCAA	C	intron			N/A	N/A	N/A	CB4854 JU2522 JU258 JU2586 JU3166 JU3167 JU3169 JU3280 KR314 MY2535 NIC199 NIC269 NIC513 NIC514 WN2063 WN2068 WN2082 WN2200				N/A	False	20250625
1784677	III	13680014	T	A	intron			N/A	N/A	N/A	ECA1409 ECA1751 ECA2151 ECA2944 ECA2948 ECA2950				N/A	False	20250625
1784678	III	13680051	C	A	intron			N/A	N/A	N/A	DL200 EG4724 EG4725 JU1242 JU2250 JU2257 JU2570 JU3135 JU3140 JU3141 JU3795 JU4381 JU4385 JU440 JU792 JU847 MY2212 MY2573 MY2693 MY2713 MY2741 MY772 NIC1049 NIC166 NIC1789 NIC1790 NIC1798 NIC2088 NIC252 NIC511 NIC523 WN2001 WN2064 WN2117 WN2136 WN2151 WN2164				N/A	False	20250625
1784679	III	13680069	T	C	intron			N/A	N/A	N/A	ECA2091 ECA701				N/A	False	20250625
1784680	III	13680096	G	A	intron			N/A	N/A	N/A	ECA2091 ECA701				N/A	False	20250625
1784681	III	13680097	G	A	intron			N/A	N/A	N/A	ECA1493 ECA1713 ECA2191 ECA2195 ECA3088 XZ1516				N/A	False	20250625
1784682	III	13680194	A	C	missense		WBGene00004796	ZK520.2.1	78D>78A	13680194A>C	ECA1493 ECA1713 ECA2191 ECA2195 ECA3088 XZ1516	-2	126	24.89	sid-2	False	20250625
1784683	III	13680222	G	A	synonymous		WBGene00004796	ZK520.2.1	87E	13680222G>A	XZ1516			27.88	sid-2	False	20250625
1784684	III	13680236	CTA	C	frameshift		WBGene00004796	ZK520.2.1	92TKNCTFTANYTGYFTPDPKSKPFQLGFASATLNRDMGKVTKTIMEDSGEMVEQDFSNSSAVPTPASTTPLPQSTVAHLTIAYVHLQYEETKTVVNKNGGAVAVAVIEGIALIAILAFLGYRTMVNHKLQNSTRTNGLYGYDNNNSSRITVPDAMRMSDIPPPRDPMYASPPTPLSQPTPARNTVMTTQELVVPTANSSAAQPSTTSNGQFNDPFATLESW*>92TKLQVYR*	13680236CTA>C+13680248C>A+13680339TATGGGAAAGGTAACGAAAACAATCATGGAAGATTCGGGGGAG>T+13680394G>T+13680412G>A+13680418C>A+13681284T>A	ECA2199			29.38	sid-2	False	20250625
1784685	III	13680248	C	A		13680236	WBGene00004796	ZK520.2.1	@13680236	@13680236	AB1 BRC20067 BRC20263 CB4852 CX11271 CX11276 CX11285 CX11292 DL226 ECA1069 ECA1074 ECA1185 ECA1187 ECA1191 ECA1192 ECA1193 ECA1194 ECA1195 ECA1196 ECA1202 ECA1206 ECA1208 ECA1212 ECA1216 ECA1223 ECA1225 ECA1228 ECA1229 ECA1232 ECA1237 ECA1238 ECA1240 ECA1242 ECA1247 ECA1251 ECA1252 ECA1253 ECA1261 ECA1276 ECA1278 ECA1281 ECA1283 ECA1284 ECA1286 ECA1287 ECA1289 ECA1293 ECA1316 ECA1409 ECA1493 ECA1…				sid-2	False	20250625
1784686	III	13680248	C	A	missense		WBGene00004796	ZK520.2.1	96T>96K	13680248C>A	AB1 BRC20067 BRC20263 CB4852 CX11271 CX11276 CX11285 CX11292 DL226 ECA1069 ECA1074 ECA1185 ECA1187 ECA1191 ECA1192 ECA1193 ECA1194 ECA1195 ECA1196 ECA1202 ECA1206 ECA1208 ECA1212 ECA1216 ECA1223 ECA1225 ECA1228 ECA1229 ECA1232 ECA1237 ECA1238 ECA1240 ECA1242 ECA1247 ECA1251 ECA1252 ECA1253 ECA1261 ECA1276 ECA1278 ECA1281 ECA1283 ECA1284 ECA1286 ECA1287 ECA1289 ECA1293 ECA1316 ECA1409 ECA1493 ECA1…	-1	78	30.66	sid-2	False	20250625
1784687	III	13680292	A	G	missense		WBGene00004796	ZK520.2.1	111S>111G	13680292A>G	ECA2467	0	56	35.36	sid-2	False	20250625
1784688	III	13680310	G	A	missense		WBGene00004796	ZK520.2.1	117G>117R	13680310G>A	ECA1289	-2	125	37.29	sid-2	False	20250625
1784689	III	13680339	TATGGGAAAGGTAACGAAAACAATCATGGAAGATTCGGGGGAG	T		13680236	WBGene00004796	ZK520.2.1	@13680236	@13680236	ECA2199				sid-2	False	20250625
1784690	III	13680382	A	G	missense		WBGene00004796	ZK520.2.1	141M>141V	13680382A>G	ECA1493 ECA1713 ECA2191 ECA2195 ECA3088 XZ1516	1	21	44.98	sid-2	False	20250625
1784691	III	13680392	A	C	missense		WBGene00004796	ZK520.2.1	144Q>144P	13680392A>C	ECA1493 ECA1713 ECA2191 ECA2195 ECA3088 XZ1516	-1	76	46.05	sid-2	False	20250625
1784692	III	13680394	G	T		13680236	WBGene00004796	ZK520.2.1	@13680236	@13680236	ECA2199				sid-2	False	20250625
1784693	III	13680412	G	A		13680236	WBGene00004796	ZK520.2.1	@13680236	@13680236	ECA1185 ECA1187 ECA1191 ECA1192 ECA1193 ECA1194 ECA1195 ECA1196 ECA1202 ECA1206 ECA1208 ECA1212 ECA1216 ECA1223 ECA1225 ECA1228 ECA1229 ECA1232 ECA1237 ECA1238 ECA1240 ECA1242 ECA1247 ECA1251 ECA1252 ECA1253 ECA1261 ECA1276 ECA1278 ECA1281 ECA1283 ECA1284 ECA1286 ECA1287 ECA1289 ECA1293 ECA1409 ECA1493 ECA1693 ECA1713 ECA1717 ECA1725 ECA1751 ECA1761 ECA1769 ECA1793 ECA1821 ECA1825 ECA1843 ECA1851…				sid-2	False	20250625
1784694	III	13680412	G	A	missense		WBGene00004796	ZK520.2.1	151A>151I	13680412G>A+13680413C>T	ECA1185 ECA1187 ECA1191 ECA1192 ECA1193 ECA1194 ECA1195 ECA1196 ECA1202 ECA1206 ECA1208 ECA1212 ECA1216 ECA1223 ECA1225 ECA1228 ECA1229 ECA1232 ECA1237 ECA1238 ECA1240 ECA1242 ECA1247 ECA1251 ECA1252 ECA1253 ECA1261 ECA1276 ECA1278 ECA1281 ECA1283 ECA1284 ECA1286 ECA1287 ECA1289 ECA1293 ECA1409 ECA1493 ECA1693 ECA1713 ECA1717 ECA1725 ECA1751 ECA1761 ECA1769 ECA1793 ECA1821 ECA1825 ECA1843 ECA1851…	-1	94	48.18	sid-2	False	20250625
1784695	III	13680412	G	A	missense		WBGene00004796	ZK520.2.1	151A>151T	13680412G>A	ECA1185 ECA1187 ECA1191 ECA1192 ECA1193 ECA1194 ECA1195 ECA1196 ECA1202 ECA1206 ECA1208 ECA1212 ECA1216 ECA1223 ECA1225 ECA1228 ECA1229 ECA1232 ECA1237 ECA1238 ECA1240 ECA1242 ECA1247 ECA1251 ECA1252 ECA1253 ECA1261 ECA1276 ECA1278 ECA1281 ECA1283 ECA1284 ECA1286 ECA1287 ECA1289 ECA1293 ECA1409 ECA1493 ECA1693 ECA1713 ECA1717 ECA1725 ECA1751 ECA1761 ECA1769 ECA1793 ECA1821 ECA1825 ECA1843 ECA1851…	0	58	48.18	sid-2	False	20250625
1784696	III	13680413	C	T		13680412	WBGene00004796	ZK520.2.1	@13680412	@13680412	ECA1185 ECA1191 ECA1192 ECA1193 ECA1194 ECA1195 ECA1196 ECA1238 ECA1240 ECA1252 ECA1693 ECA1717 ECA1725 ECA1761 ECA1793 ECA1825 ECA1843 ECA1851 ECA1885 ECA1925 ECA2109 ECA2155 ECA2159 ECA2183 ECA2187 ECA2251 ECA2281 ECA2334 ECA2336 ECA2367 ECA2882 ECA2929 ECA2941 ECA2942 ECA2945 ECA2946 ECA2951 ECA2952 ECA2956 ECA2960 ECA2963 ECA2970 ECA2974 ECA2982 ECA2988 ECA3005 ECA3006 ECA3011 ECA3012 ECA3025…				sid-2	False	20250625
1784697	III	13680416	T	C	missense		WBGene00004796	ZK520.2.1	152V>152A	13680416T>C	ECA1202 ECA1206 ECA1208 ECA1212 ECA1216 ECA1223 ECA1225 ECA1228 ECA1229 ECA1237 ECA1247 ECA1261 ECA1276 ECA1278 ECA1281 ECA1283 ECA1284 ECA1286 ECA1287 ECA1289 ECA1293 ECA1409 ECA1751 ECA1769 ECA1891 ECA191 ECA1919 ECA1969 ECA1997 ECA2073 ECA2081 ECA2151 ECA2417 ECA2443 ECA2473 ECA2475 ECA2482 ECA2489 ECA2944 ECA2948 ECA2950 ECA3027 ECA3605 ECA3668 ECA396 ECA722 ECA723 ECA730 ECA744 ECA745 ECA746…	0	64	48.61	sid-2	False	20250625
1784698	III	13680418	C	A		13680236	WBGene00004796	ZK520.2.1	@13680236	@13680236	AB1 BRC20067 BRC20263 CB4852 CX11271 CX11276 CX11285 CX11292 DL226 ECA1069 ECA1074 ECA1185 ECA1186 ECA1187 ECA1191 ECA1192 ECA1193 ECA1194 ECA1195 ECA1196 ECA1202 ECA1206 ECA1208 ECA1212 ECA1216 ECA1223 ECA1225 ECA1228 ECA1229 ECA1232 ECA1237 ECA1238 ECA1240 ECA1242 ECA1247 ECA1251 ECA1252 ECA1253 ECA1261 ECA1276 ECA1278 ECA1281 ECA1283 ECA1284 ECA1286 ECA1287 ECA1289 ECA1293 ECA1316 ECA1409 ECA1…				sid-2	False	20250625
1784699	III	13680418	C	A	missense		WBGene00004796	ZK520.2.1	153P>153T	13680418C>A	AB1 BRC20067 BRC20263 CB4852 CX11271 CX11276 CX11285 CX11292 DL226 ECA1069 ECA1074 ECA1185 ECA1186 ECA1187 ECA1191 ECA1192 ECA1193 ECA1194 ECA1195 ECA1196 ECA1202 ECA1206 ECA1208 ECA1212 ECA1216 ECA1223 ECA1225 ECA1228 ECA1229 ECA1232 ECA1237 ECA1238 ECA1240 ECA1242 ECA1247 ECA1251 ECA1252 ECA1253 ECA1261 ECA1276 ECA1278 ECA1281 ECA1283 ECA1284 ECA1286 ECA1287 ECA1289 ECA1293 ECA1316 ECA1409 ECA1…	-1	38	48.82	sid-2	False	20250625
1784700	III	13680433	A	G	missense		WBGene00004796	ZK520.2.1	158T>158A	13680433A>G	NIC1779	0	58	50.43	sid-2	False	20250625
1784701	III	13680453	A	C	synonymous		WBGene00004796	ZK520.2.1	164S	13680453A>C	ECA1821 ECA2043 ECA2291 ECA2360 ECA2581 ECA3496 ECA36 ECA363 ECA740 ECA741 ECA742 JU3226 QX1211			52.56	sid-2	False	20250625
1784702	III	13680474	A	G	splice_region		WBGene00004796	ZK520.2.1	N/A	N/A	ECA1187 ECA1202 ECA1206 ECA1208 ECA1212 ECA1216 ECA1223 ECA1225 ECA1228 ECA1229 ECA1232 ECA1237 ECA1242 ECA1247 ECA1251 ECA1253 ECA1261 ECA1276 ECA1278 ECA1281 ECA1283 ECA1284 ECA1286 ECA1287 ECA1289 ECA1293 ECA1409 ECA1493 ECA1713 ECA1751 ECA1769 ECA1891 ECA191 ECA1919 ECA1969 ECA1997 ECA2073 ECA2081 ECA2091 ECA2151 ECA2191 ECA2195 ECA2199 ECA2417 ECA2443 ECA2473 ECA2475 ECA2482 ECA2489 ECA2897 …				sid-2	False	20250625
1784703	III	13680492	A	T	intron			N/A	N/A	N/A	CB4856 ECA1853 ECA2332 ECA3494 JU2838 NIC1780 NIC1787 NIC1806 NIC1810				N/A	False	20250625
1784704	III	13680496	G	A	intron			N/A	N/A	N/A	ECA1717 ECA1825 ECA1843 ECA1851 ECA1885 ECA1925 ECA2109 ECA2183 ECA2187 ECA2281 ECA2334 ECA2336 ECA2367 ECA2929 ECA2941 ECA2945 ECA2946 ECA2952 ECA2956 ECA2960 ECA2963 ECA2970 ECA2974 ECA2982 ECA2988 ECA3005 ECA3006 ECA3497				N/A	False	20250625
1784705	III	13680524	A	C	intron			N/A	N/A	N/A	NIC1779				N/A	False	20250625
1784706	III	13680564	A	T	intron			N/A	N/A	N/A	ECA2467				N/A	False	20250625
1784707	III	13680632	T	C	intron			N/A	N/A	N/A	ECA1288 ECA2377 ECA3038 ECA732 ECA733				N/A	False	20250625
1784708	III	13680638	ATTC	A	intron			N/A	N/A	N/A	ECA1276 ECA3605 ECA3668 ECA722				N/A	False	20250625
1784709	III	13680681	T	A	intron			N/A	N/A	N/A	ECA1693 ECA2956 NIC1779				N/A	False	20250625
1784710	III	13680682	A	T	intron			N/A	N/A	N/A	ECA1713 ECA3088				N/A	False	20250625
1784711	III	13680687	G	A	intron			N/A	N/A	N/A	ECA1278				N/A	False	20250625
1784712	III	13680688	A	T	intron			N/A	N/A	N/A	QG4080				N/A	False	20250625
1784713	III	13680694	TGAGGAGATC	T	intron			N/A	N/A	N/A	QG4080				N/A	False	20250625
1784714	III	13680705	G	T	intron			N/A	N/A	N/A	QG4080				N/A	False	20250625
1784715	III	13680707	AG	A	intron			N/A	N/A	N/A	QG4080				N/A	False	20250625
1784716	III	13680709	CAATGTCGCA	C	intron			N/A	N/A	N/A	QG4080				N/A	False	20250625
1784717	III	13680833	TAATTGCC	T	intron			N/A	N/A	N/A	ECA1185 ECA1191 ECA1192 ECA1193 ECA1194 ECA1195 ECA1196 ECA1238 ECA1240 ECA1252 ECA1693 ECA1717 ECA1725 ECA1761 ECA1793 ECA1825 ECA1843 ECA1851 ECA1885 ECA1925 ECA2109 ECA2155 ECA2159 ECA2183 ECA2187 ECA2251 ECA2281 ECA2334 ECA2336 ECA2367 ECA2882 ECA2929 ECA2941 ECA2942 ECA2945 ECA2946 ECA2951 ECA2952 ECA2956 ECA2960 ECA2963 ECA2970 ECA2974 ECA2982 ECA2988 ECA3005 ECA3006 ECA3011 ECA3012 ECA3025…				N/A	False	20250625
1784718	III	13680881	G	A	intron			N/A	N/A	N/A	XZ1516				N/A	False	20250625
1784719	III	13681007	G	T	intron			N/A	N/A	N/A	ECA1243 ECA1260 ECA1271 ECA1943 ECA2481				N/A	False	20250625
1784720	III	13681008	G	T	intron			N/A	N/A	N/A	ECA1243 ECA1260 ECA1271 ECA1943 ECA2481				N/A	False	20250625
1784721	III	13681028	C	T	intron			N/A	N/A	N/A	ECA2475 ECA807				N/A	False	20250625
1784722	III	13681031	C	T	intron			N/A	N/A	N/A	ECA2199				N/A	False	20250625
1784723	III	13681099	A	C	intron			N/A	N/A	N/A	ECA2251				N/A	False	20250625
1784724	III	13681104	C	A	intron			N/A	N/A	N/A	ECA2191 ECA2195				N/A	False	20250625
1784725	III	13681122	T	A	intron			N/A	N/A	N/A	ECA1769 ECA396				N/A	False	20250625
1784726	III	13681123	A	T	intron			N/A	N/A	N/A	ECA1194 ECA1196 ECA1238 ECA2882 ECA3025 ECA3222 ECA347				N/A	False	20250625
1784727	III	13681284	T	A		13680236	WBGene00004796	ZK520.2.1	@13680236	@13680236	ECA1185 ECA1187 ECA1191 ECA1192 ECA1193 ECA1194 ECA1195 ECA1196 ECA1202 ECA1206 ECA1208 ECA1212 ECA1216 ECA1223 ECA1225 ECA1228 ECA1229 ECA1232 ECA1237 ECA1238 ECA1240 ECA1242 ECA1247 ECA1251 ECA1252 ECA1253 ECA1261 ECA1276 ECA1278 ECA1281 ECA1283 ECA1284 ECA1286 ECA1287 ECA1289 ECA1293 ECA1409 ECA1493 ECA1693 ECA1713 ECA1717 ECA1725 ECA1751 ECA1761 ECA1769 ECA1793 ECA1821 ECA1825 ECA1843 ECA1851…				sid-2	False	20250625
1784728	III	13681284	T	A	missense		WBGene00004796	ZK520.2.1	209L>209M	13681284T>A	ECA1185 ECA1187 ECA1191 ECA1192 ECA1193 ECA1194 ECA1195 ECA1196 ECA1202 ECA1206 ECA1208 ECA1212 ECA1216 ECA1223 ECA1225 ECA1228 ECA1229 ECA1232 ECA1237 ECA1238 ECA1240 ECA1242 ECA1247 ECA1251 ECA1252 ECA1253 ECA1261 ECA1276 ECA1278 ECA1281 ECA1283 ECA1284 ECA1286 ECA1287 ECA1289 ECA1293 ECA1409 ECA1493 ECA1693 ECA1713 ECA1717 ECA1725 ECA1751 ECA1761 ECA1769 ECA1793 ECA1821 ECA1825 ECA1843 ECA1851…	2	15	66.77	sid-2	False	20250625
1784729	III	13681326	A	G	missense		WBGene00004796	ZK520.2.1	223T>223A	13681326A>G	ECA1187 ECA1232 ECA1242 ECA1251 ECA1253 ECA2897 ECA3672 ECA3678 ECA724	0	58	71.26	sid-2	False	20250625
1784730	III	13681352	T	C	synonymous		WBGene00004796	ZK520.2.1	231Y	13681352T>C	ECA1853 ECA2332 ECA3494 JU2838 NIC1780 NIC1787 NIC1806 NIC1810			74.04	sid-2	False	20250625
1784731	III	13681367	C	T	synonymous		WBGene00004796	ZK520.2.1	236S	13681367C>T	AB1 BRC20067 BRC20263 CB4852 CX11271 CX11276 CX11285 CX11292 DL226 ECA1069 ECA1074 ECA1316 ECA246 ECA250 ECA251 ECA2536 ECA2546 ECA2549 ECA2554 ECA2559 ECA2560 ECA2561 ECA2565 ECA2584 ECA2594 ECA2595 ECA2601 ECA2609 ECA2612 ECA2615 ECA2656 ECA2659 ECA2660 ECA2676 ECA349 ECA3698 ECA3699 ECA594 ECA928 ED3011 ED3046 ED3048 ED3049 ED3052 ED3073 ED3077 EG4347 EG4349 EG4946 GXW1 JU1256 JU1395 JU1400 JU…			75.64	sid-2	False	20250625
1784732	III	13681455	G	A	intron			N/A	N/A	N/A	ECA2648				N/A	False	20250625
1784733	III	13681459	CTGAAAAATGTTCCAGATATTCATGGTGG	C	intron			N/A	N/A	N/A	ECA1194 ECA1196 ECA1238 ECA2882 ECA3025 ECA3222				N/A	False	20250625
1784734	III	13681490	TGTGTTTAATATTTGGACAAATTTCGTGCA	T	intron			N/A	N/A	N/A	ECA1194 ECA1196 ECA1238 ECA2882 ECA3025 ECA3222				N/A	False	20250625
1784735	III	13681544	C	T	intron			N/A	N/A	N/A	ECA1229				N/A	False	20250625
1784736	III	13681564	AG	A	intron			N/A	N/A	N/A	ECA1284				N/A	False	20250625
1784737	III	13681571	AG	A	intron			N/A	N/A	N/A	ECA1284				N/A	False	20250625
1784738	III	13681573	C	A	intron			N/A	N/A	N/A	ECA1284				N/A	False	20250625
1784739	III	13681591	A	T	intron			N/A	N/A	N/A	ECA1202 ECA1206 ECA1208 ECA1212 ECA1216 ECA1223 ECA1225 ECA1228 ECA1229 ECA1237 ECA1247 ECA1276 ECA1278 ECA1281 ECA1283 ECA1284 ECA1287 ECA1289 ECA1293 ECA1316 ECA1409 ECA1751 ECA1769 ECA1843 ECA191 ECA1919 ECA1969 ECA1997 ECA2073 ECA2081 ECA2091 ECA2151 ECA2251 ECA2367 ECA2417 ECA2437 ECA2443 ECA2473 ECA2475 ECA2482 ECA2489 ECA2944 ECA2948 ECA2950 ECA3027 ECA3034 ECA3256 ECA3497 ECA3601 ECA3605 …				N/A	False	20250625
1784740	III	13681607	T	C	intron			N/A	N/A	N/A	ECA1194 ECA1196 ECA1238 ECA2882 ECA3025 ECA3222 ECA347				N/A	False	20250625
1784741	III	13681631	A	G	intron			N/A	N/A	N/A	ECA2199				N/A	False	20250625
1784742	III	13681652	G	A	intron			N/A	N/A	N/A	ECA369				N/A	False	20250625
1784743	III	13681653	G	A	intron			N/A	N/A	N/A	ECA2081 ECA2417 ECA744				N/A	False	20250625
1784744	III	13681709	C	T	intron			N/A	N/A	N/A	ECA1821 ECA2043 ECA2291 ECA2360 ECA2581 ECA3496 ECA36 ECA363 ECA740 ECA741 ECA742 JU3226 QX1211				N/A	False	20250625
1784745	III	13681753	G	A	intron			N/A	N/A	N/A	QG2838 QG2846				N/A	False	20250625
1784746	III	13681760	G	A	intron			N/A	N/A	N/A	JU2519 NIC256 NIC260 NIC261 NIC262 NIC271				N/A	False	20250625
1784747	III	13681764	A	G	intron			N/A	N/A	N/A	ECA1493 ECA1713 ECA2191 ECA2195 ECA3088 XZ1516				N/A	False	20250625
1784748	III	13681927	TG	T	splice_region		WBGene00004796	ZK520.2.1	N/A	N/A	ECA1225				sid-2	False	20250625
1784749	III	13682094	T	G	splice_region		WBGene00004796	ZK520.2.1	N/A	N/A	ECA1853 ECA2332 ECA3494 JU2838 NIC1780 NIC1787 NIC1806 NIC1810				sid-2	False	20250625
1784750	III	13682114	AT	A	intron			N/A	N/A	N/A	ECA3535 ECA3538				N/A	False	20250625
1784751	III	13682135	T	C	intron			N/A	N/A	N/A	ECA1821 ECA2043 ECA2291 ECA2360 ECA2581 ECA3496 ECA36 ECA363 ECA740 ECA741 ECA742 JU3226 QX1211				N/A	False	20250625
1784752	III	13682175	T	C	intron			N/A	N/A	N/A	ECA1243 ECA1260 ECA1271 ECA1943 ECA2041 ECA2452 ECA2481 ECA3535 ECA3538				N/A	False	20250625
1784753	III	13682176	C	A	intron			N/A	N/A	N/A	ECA1185 ECA1191 ECA1192 ECA1193 ECA1252 ECA2251 ECA3011 ECA3012 ECA3157 ECA3256 ECA3524 ECA3601 ECA3654 ECA3656 ECA3671 ECA3673				N/A	False	20250625
1784754	III	13682184	A	G	intron			N/A	N/A	N/A	ECA1409 ECA1751 ECA2151 ECA2944 ECA2948 ECA2950				N/A	False	20250625
1784755	III	13682186	GTTTA	G	intron			N/A	N/A	N/A	ECA1493				N/A	False	20250625
1784756	III	13682199	T	A	intron			N/A	N/A	N/A	ECA1493				N/A	False	20250625
1784757	III	13682206	C	CAA	intron			N/A	N/A	N/A	NIC1779				N/A	False	20250625
1784758	III	13682296	G	C	missense		WBGene00004796	ZK520.2.1	291A>291P	13682296G>C	ECA1769 ECA396	-1	27	93.06	sid-2	False	20250625
1784759	III	13682321	G	A	missense		WBGene00004796	ZK520.2.1	299G>299E	13682321G>A	ECA1821 ECA2043 ECA2291 ECA2360 ECA2581 ECA3496 ECA36 ECA363 ECA740 ECA741 ECA742 JU3226 QX1211	-2	98	95.73	sid-2	False	20250625
1784760	III	13682362	T	C	3_prime_utr		WBGene00004796	ZK520.2.1	N/A	N/A	ECA1288 ECA2377 ECA2872 ECA2885 ECA3645 ECA3688 ECA732 ECA733 ECA760 ECA777 NIC1785				sid-2	False	20250625
