## Supplementary material for "Large-scale pooled selection enables mapping of modifiers of RNAi gene knockdown effects in *C. elegans*": Table_S24_sid2_population_variants_b.tsv

chrom	pos	ref	alt	consequence	aa_change	residue	label	af	n_alleles	n_isotypes	ju1793_aa	ju2466_aa	n2_aa	xz1516_aa	parents_differ
III	13679460	G	T	missense	5V>5L	5	V5L	0.0148148	1080	540	L	V	V	V	TRUE
III	13680194	A	C	missense	78D>78A	78	D78A	0.00925926	1080	540	D	D	D	A	FALSE
III	13680248	C	A	missense	96T>96K	96	T96K	0.452514	1074	537	T	K	T	K	TRUE
III	13680382	A	G	missense	141M>141V	141	M141V	0.00925926	1080	540	M	M	M	V	FALSE
III	13680392	A	C	missense	144Q>144P	144	Q144P	0.00925926	1080	540	Q	Q	Q	P	FALSE
III	13680412	G	A	missense	151A>151I;151A>151T	151	A151I/T	0.194805	1078	539	A	A	A	T	FALSE
III	13680418	C	A	missense	153P>153T	153	P153T	0.47026	1076	538	T	T	P	T	FALSE
III	13681284	T	A	missense	209L>209M	209	L209M	0.194805	1078	539	L	L	L	M	FALSE
