## Supplementary material for "Large-scale pooled selection enables mapping of modifiers of RNAi gene knockdown effects in *C. elegans*": Table_S24_sid2_population_variants_c.tsv

pos	ref	alt	resid	from_aa	to_aa	aa_change	af	ac	an	topology	cb_aa
13679460	G	T	5	V	L	5V>5L	0.01473	18	1222	signal peptide	Q
13679557	A	C	37	Q	P	37Q>37P	0.00982	12	1222	extracellular	S
13679574	A	G	43	S	G	43S>43G	0.04433	54	1218	extracellular	-
13680194	A	C	78	D	A	78D>78A	0.00982	12	1222	extracellular	E
13680248	C	A	96	T	K	96T>96K	0.45861	554	1208	extracellular	T
13680292	A	G	111	S	G	111S>111G	0.00164	2	1220	extracellular	V
13680310	G	A	117	G	R	117G>117R	0.00164	2	1222	extracellular	A
13680382	A	G	141	M	V	141M>141V	0.00982	12	1222	extracellular	K
13680392	A	C	144	Q	P	144Q>144P	0.00982	12	1222	extracellular	A
13680412	G	A	151	A	I	151A>151I	0.21252	258	1214	extracellular	L
13680416	T	C	152	V	A	152V>152A	0.08046	98	1218	extracellular	D
13680418	C	A	153	P	T	153P>153T	0.47690	578	1212	extracellular	A
13680433	A	G	158	T	A	158T>158A	0.00164	2	1222	extracellular	-
13681284	T	A	209	L	M	209L>209M	0.21252	258	1214	transmembrane	M
13681326	A	G	223	T	A	223T>223A	0.01146	14	1222	cytoplasmic	S
13682296	G	C	291	A	P	291A>291P	0.00327	4	1222	cytoplasmic	T
13682321	G	A	299	G	E	299G>299E	0.01964	24	1222	cytoplasmic	G
