## Supplementary material for "Large-scale pooled selection enables mapping of modifiers of RNAi gene knockdown effects in *C. elegans*": Table_S24_sid2_population_variants_d.tsv

cross	pos	chrom	ref	alt	gt_parent1	gt_parent2	parent1	parent2	alt_carrier	gene	consequence	aa_change	protein_altering	in_sid2	focal
JU1793xJU2466	13679460	III	G	T	1/1	0/0	JU1793	JU2466	JU1793	sid-2	missense	5V>5L	TRUE	TRUE	FALSE
JU1793xJU2466	13680248	III	C	A	0/0	1/1	JU1793	JU2466	JU2466	sid-2	missense	96T>96K	TRUE	TRUE	TRUE
JU1793xJU2466	13681367	III	C	T	0/0	1/1	JU1793	JU2466	JU2466	sid-2	synonymous	236S	FALSE	TRUE	FALSE
JU1793xJU2466	13683264	III	G	A	0/0	1/1	JU1793	JU2466	JU2466	dyf-2	synonymous	532N	FALSE	FALSE	FALSE
JU1793xJU2466	13683330	III	T	C	1/1	0/0	JU1793	JU2466	JU1793	dyf-2	intron		FALSE	FALSE	FALSE
JU1793xJU2466	13683899	III	T	TA	0/0	1/1	JU1793	JU2466	JU2466	dyf-2	intron		FALSE	FALSE	FALSE
N2xXZ1516	13677546	III	C	CA	0/0	1/1	N2	XZ1516	XZ1516	dyf-2	intron		FALSE	FALSE	FALSE
N2xXZ1516	13678251	III	T	C	0/0	1/1	N2	XZ1516	XZ1516	dyf-2	missense	35M>35V;842M>842V	TRUE	FALSE	FALSE
N2xXZ1516	13678604	III	A	G	0/0	1/1	N2	XZ1516	XZ1516	dyf-2	intron		FALSE	FALSE	FALSE
N2xXZ1516	13678738	III	T	C	0/0	1/1	N2	XZ1516	XZ1516	dyf-2	synonymous	764Q	FALSE	FALSE	FALSE
N2xXZ1516	13679077	III	CT	C	0/0	1/1	N2	XZ1516	XZ1516	dyf-2	intron		FALSE	FALSE	FALSE
N2xXZ1516	13679090	III	A	T	0/0	1/1	N2	XZ1516	XZ1516	dyf-2	intron		FALSE	FALSE	FALSE
N2xXZ1516	13679765	III	T	G	0/0	1/1	N2	XZ1516	XZ1516	dyf-2	intron		FALSE	TRUE	FALSE
N2xXZ1516	13679769	III	AT	A	0/0	1/1	N2	XZ1516	XZ1516	dyf-2	intron		FALSE	TRUE	FALSE
N2xXZ1516	13679824	III	T	A	0/0	1/1	N2	XZ1516	XZ1516	dyf-2	intron		FALSE	TRUE	FALSE
N2xXZ1516	13680097	III	G	A	0/0	1/1	N2	XZ1516	XZ1516	dyf-2	intron		FALSE	TRUE	FALSE
N2xXZ1516	13680194	III	A	C	0/0	1/1	N2	XZ1516	XZ1516	sid-2	missense	78D>78A	TRUE	TRUE	FALSE
N2xXZ1516	13680222	III	G	A	0/0	1/1	N2	XZ1516	XZ1516	sid-2	synonymous	87E	FALSE	TRUE	FALSE
N2xXZ1516	13680248	III	C	A	0/0	1/1	N2	XZ1516	XZ1516	sid-2	missense	96T>96K	TRUE	TRUE	TRUE
N2xXZ1516	13680382	III	A	G	0/0	1/1	N2	XZ1516	XZ1516	sid-2	missense	141M>141V	TRUE	TRUE	FALSE
N2xXZ1516	13680392	III	A	C	0/0	1/1	N2	XZ1516	XZ1516	sid-2	missense	144Q>144P	TRUE	TRUE	FALSE
N2xXZ1516	13680412	III	G	A	0/0	1/1	N2	XZ1516	XZ1516	sid-2	missense	151A>151I;151A>151T	TRUE	TRUE	FALSE
N2xXZ1516	13680418	III	C	A	0/0	1/1	N2	XZ1516	XZ1516	sid-2	missense	153P>153T	TRUE	TRUE	FALSE
N2xXZ1516	13680474	III	A	G	0/0	1/1	N2	XZ1516	XZ1516	sid-2	splice_region		FALSE	TRUE	FALSE
N2xXZ1516	13680881	III	G	A	0/0	1/1	N2	XZ1516	XZ1516	dyf-2	intron		FALSE	TRUE	FALSE
N2xXZ1516	13681284	III	T	A	0/0	1/1	N2	XZ1516	XZ1516	sid-2	missense	209L>209M	TRUE	TRUE	FALSE
N2xXZ1516	13681764	III	A	G	0/0	1/1	N2	XZ1516	XZ1516	dyf-2	intron		FALSE	TRUE	FALSE
N2xXZ1516	13683366	III	C	A	0/0	1/1	N2	XZ1516	XZ1516	dyf-2	intron		FALSE	FALSE	FALSE
N2xXZ1516	13683490	III	T	A	0/0	1/1	N2	XZ1516	XZ1516	dyf-2	intron		FALSE	FALSE	FALSE
N2xXZ1516	13683520	III	G	GT	0/0	1/1	N2	XZ1516	XZ1516	dyf-2	intron		FALSE	FALSE	FALSE
