## Supplementary material for "Large-scale pooled selection enables mapping of modifiers of RNAi gene knockdown effects in *C. elegans*": Table_S25_strains.csv

strain	lab_id	isolate	class	allele	genotype	background	donor	chrom	interval_start	interval_end	interval_kb	breakpoint_source	derived_from	construction	guide_rna	repair_template	lesion	verification
QX2545	wSZ153	(B3) JU2466>JU1793[ChrIIIR]	NIL	qqIR59	qqIR59[JU2466>JU1793 III:12166600-13783801]	JU1793	JU2466	III	12166600	13783801	1617.2	WGS	JU1793 x JU2466	F2 recombinant, 6x backcross				markers 326-327, 334-335 (JU2466)
QX2546	wSZ154	(E5) JU2466>JU1793[ChrIIIR]	NIL	qqIR60	qqIR60[JU2466>JU1793 III:11832608-13783801]	JU1793	JU2466	III	11832608	13783801	1951.2	marker	JU1793 x JU2466	F2 recombinant, 6x backcross				markers 326-327, 334-335 (JU2466); not sequenced
QX2547	wSZ155	(E5R) JU2466>JU1793[ChrIIIR]	NIL	qqIR61	qqIR61[JU2466>JU1793 III:12183696-13783801]	JU1793	JU2466	III	12183696	13783801	1600.1	marker	wSZ154	recombinant arising during homozygosing				markers 326-327 (JU1793), 334-335 (JU2466); not sequenced
QX2548	wSZ158	B4 recombinant JU1793>JU2466	NIL	qqIR62	qqIR62[JU1793>JU2466 III:12183696-13783801]	JU2466	JU1793	III	12183696	13783801	1600.1	marker	JU1793 x JU2466	F2 recombinant (B4 series)				markers 330-331, 334-335 (JU1793)
QX2549	wSZ159	B4 recombinant JU1793>JU2466	NIL	qqIR63	qqIR63[JU1793>JU2466 III:11945240-13783801]	JU2466	JU1793	III	11945240	13783801	1838.6	WGS	JU1793 x JU2466	F2 recombinant (B4 series)				markers 326-327, 330-331, 334-335 (JU1793)
QX2550	wSZ160	B4 recombinant JU1793>JU2466	NIL	qqIR64	qqIR64[JU1793>JU2466 III:12183696-13783801]	JU2466	JU1793	III	12183696	13783801	1600.1	marker	JU1793 x JU2466	F2 recombinant (B4 series)				markers 330-331, 334-335 (JU1793); genotype identical to wSZ158, wSZ161
QX2551	wSZ161	B4 recombinant JU1793>JU2466	NIL	qqIR65	qqIR65[JU1793>JU2466 III:12183696-13783801]	JU2466	JU1793	III	12183696	13783801	1600.1	marker	JU1793 x JU2466	F2 recombinant (B4 series)				markers 330-331, 334-335 (JU1793); genotype identical to wSZ158, wSZ160
QX2552	wSZ167	A6_3	NIL	qqIR66	qqIR66[JU2466>JU1793 III:12560200-13783801]	JU1793	JU2466	III	12560200	13783801	1223.6	WGS	wSZ153 x JU1793	F2 recombinant from 96-well screen				markers 330-331, 334-335 (JU2466)
QX2553	wSZ168	E7_1	NIL	qqIR67	qqIR67[JU2466>JU1793 III:12183696-13783801]	JU1793	JU2466	III	12183696	13783801	1600.1	marker	wSZ153 x JU1793	F2 recombinant from 96-well screen				markers 330-331, 334-335 (JU2466); not sequenced
QX2554	wSZ169	E11_8	NIL	qqIR68	qqIR68[JU2466>JU1793 III:11832608-13276309]	JU1793	JU2466	III	11832608	13276309	1443.7	marker	wSZ153 x JU1793	F2 recombinant from 96-well screen				internal segment: 326-327, 330-331 (JU2466), 334-335 (JU1793)
QX2555	wSZ170	C1_1	NIL	qqIR69	qqIR69[JU2466>JU1793 III:11832608-12830894]	JU1793	JU2466	III	11832608	12830894	998.3	marker	wSZ153 x JU1793	F2 recombinant from 96-well screen				internal segment: 326-327 (JU2466) only; genotype identical to wSZ171
QX2556	wSZ171	G12_5	NIL	qqIR70	qqIR70[JU2466>JU1793 III:11832608-12830894]	JU1793	JU2466	III	11832608	12830894	998.3	marker	wSZ153 x JU1793	F2 recombinant from 96-well screen				internal segment: 326-327 (JU2466) only; genotype identical to wSZ170
QX2557	wSZ176	oZ169_41_2	NIL	qqIR71	qqIR71[JU2466>JU1793 III:13657700-13783801]	JU1793	JU2466	III	13657700	13783801	126.1	WGS	wSZ167	Cas9-induced recombination	gSZ169			JU1793 left of cut (330-331), JU2466 right (370-371)
QX2558	wSZ177	oZ169_42_3	NIL	qqIR72	qqIR72[JU1793>JU2466 III:13657684-13783801]	JU2466	JU1793	III	13657684	13783801	126.1	marker	wSZ167	Cas9-induced recombination	gSZ169			reciprocal of wSZ176: JU2466 left of cut, JU1793 right; not sequenced
QX2559	wSZ178	oZ171_1_5	NIL	qqIR73	qqIR73[JU2466>JU1793 III:13657684-13783801]	JU1793	JU2466	III	13657684	13783801	126.1	marker	wSZ167	Cas9-induced recombination	gSZ169			as wSZ176; not sequenced
QX2560	wSZ179	oZ171_8_6	NIL	qqIR74	qqIR74[JU1793>JU2466 III:13657684-13783801]	JU2466	JU1793	III	13657684	13783801	126.1	marker	wSZ167	Cas9-induced recombination	gSZ169			as wSZ177; not sequenced
QX2561	wSZ191	10_2	NIL	qqIR75	qqIR75[JU2466>JU1793 III:13657700-13695000]	JU1793	JU2466	III	13657700	13695000	37.3	WGS	wSZ176	Cas9-induced recombination	gSZ177			JU2466 left of cut (440-441/DraI), JU1793 right (370-371)
QX2562	wSZ192	8_5	NIL	qqIR76	qqIR76[JU2466>JU1793 III:13657700-13695000]	JU1793	JU2466	III	13657700	13695000	37.3	marker	wSZ176	Cas9-induced recombination	gSZ177			as wSZ191; not sequenced
QX2563	wSZ193	8_2	NIL	qqIR77	qqIR77[JU2466>JU1793 III:13657700-13736877]	JU1793	JU2466	III	13657700	13736877	79.2	marker	wSZ176	Cas9-induced recombination	gSZ179			JU2466 left of cut (370-371), JU1793 right (434-435/HpyAV); not sequenced
QX2564	wSZ194	12_2	NIL	qqIR78	qqIR78[JU2466>JU1793 III:13657700-13736877]	JU1793	JU2466	III	13657700	13736877	79.2	marker	wSZ176	Cas9-induced recombination	gSZ179			as wSZ193; not sequenced
QX2565	wSZ195	9_2	NIL	qqIR79	qqIR79[JU2466>JU1793 III:13736877-13783801]	JU1793	JU2466	III	13736877	13783801	46.9	marker	wSZ176	Cas9-induced recombination	gSZ179			JU1793 left of cut, JU2466 right; not sequenced
QX2566	wSZ196	3_5	NIL	qqIR80	qqIR80[JU2466>JU1793 III:13695000-13783801]	JU1793	JU2466	III	13695000	13783801	88.8	WGS	wSZ176	Cas9-induced recombination	gSZ177			JU1793 left of cut (440-441/DraI), JU2466 right (370-371)
QX2567	wSZ197	19_3	edit	qq212	sid-2(qq212) JU2466	JU2466							JU2466	CRISPR-Cas9 HDR	gSZ182		complex deletion	Sanger: complex deletion, not the intended substitution
QX2568	wSZ198	20_1	edit	qq213	sid-2(qq213) JU2466	JU2466							JU2466	CRISPR-Cas9 HDR	gSZ182		frameshift	Sanger verified edit, but frameshifted
QX2569	wSZ199	31_1	edit	qq214	sid-2(qq214) JU2466	JU2466							JU2466	CRISPR-Cas9 HDR	gSZ182		frameshift	Sanger verified edit, but frameshifted
QX2570	wSZ200	10_6	edit	qq215	sid-2(qq215[T96K]) JU1793	JU1793							JU1793	CRISPR-Cas9 HDR	gSZ182	oZ446	T96K	Sanger verified
QX2571	wSZ201	14_3	edit	qq216	sid-2(qq216[T96K]) JU1793	JU1793							JU1793	CRISPR-Cas9 HDR	gSZ182	oZ446	T96K	Sanger verified
QX2572	wSZ202	70_1	edit	qq217	sid-2(qq217) JU1793	JU1793							JU1793	CRISPR-Cas9 HDR	gSZ182	oZ446	deletion	Sanger: deletion present, not the intended substitution
QX2573	wSZ203	9_6	edit	qq218	sid-2(qq218[T96K]) N2	N2							N2	CRISPR-Cas9 HDR	gSZ182	oZ446	T96K	Sanger verified
QX2574	wSZ204	9_6	edit	qq223	sid-2(qq223[T96K]) N2	N2							N2	CRISPR-Cas9 HDR	gSZ182	oZ446	T96K	Sanger verified; independent of wSZ203 (the sheet's isolate field repeats 9_6, see ISSUES)
QX2575	wSZ205	7_7	edit	qq219	sid-2(qq219[T96K]) N2	N2							N2	CRISPR-Cas9 HDR	gSZ182	oZ446	T96K	Sanger verified
QX2576	wSZ206	22_1	edit	qq220	sid-2(qq220[K96T]) JU2466	JU2466							JU2466	CRISPR-Cas9 HDR	gSZ182	oZ456	K96T	Sanger verified, no frameshift; non-clumping
QX2577	wSZ208	46_1	edit	qq221	sid-2(qq221[N94A]) JU2466	JU2466							JU2466	CRISPR-Cas9 HDR	gSZ182	oZ491	N94A	Sanger verified (PAM breaker)
QX2578	wSZ209	2_3	edit	qq222	sid-2(qq222[N94A]) JU1793	JU1793							JU1793	CRISPR-Cas9 HDR	gSZ182	oZ490	N94A	Sanger verified (PAM breaker)
