## Supplementary material for "Large-scale pooled selection enables mapping of modifiers of RNAi gene knockdown effects in *C. elegans*": Table_S26_oligonucleotides.csv

oligo	type	sequence	orientation	pairs_with	target	expected_product	assay	purpose
oZ318	genotyping primer	GCTGTCCGATGTGTTTGGTG	F	oZ319	III:11,832,608-11,832,695	JU1793 464 bp; JU2466 377 bp	length polymorphism	chrIII 11.83 Mb marker
oZ319	genotyping primer	ACGCCCATTTTTATGTGCCG	R	oZ318	III:11,832,608-11,832,695	JU1793 464 bp; JU2466 377 bp	length polymorphism	chrIII 11.83 Mb marker
oZ326	genotyping primer	TGCAGAACTTAACCAAAAGCTG	F	oZ327	III:12,183,696-12,183,821	JU1793 535 bp; JU2466 660 bp	length polymorphism	chrIII 12.18 Mb marker
oZ327	genotyping primer	GCAGTGTACTTGGTTTGGGG	R	oZ326	III:12,183,696-12,183,821	JU1793 535 bp; JU2466 660 bp	length polymorphism	chrIII 12.18 Mb marker
oZ330	genotyping primer	CGGCGGAAGTTGTTGGTAAG	F	oZ331	III:12,830,894-12,831,147	JU1793 947 bp; JU2466 1177 bp	length polymorphism	chrIII 12.83 Mb marker
oZ331	genotyping primer	AGTTCGAGAGGGTCTATGAGC	R	oZ330	III:12,830,894-12,831,147	JU1793 947 bp; JU2466 1177 bp	length polymorphism	chrIII 12.83 Mb marker
oZ334	genotyping primer	GTCTCGTCGCCTCTCCTTTC	F	oZ335	III:13,276,309-13,276,443	JU1793 590 bp; JU2466 734 bp	length polymorphism	chrIII 13.28 Mb marker
oZ335	genotyping primer	TGGTCGGCAGTGCTATTTTC	R	oZ334	III:13,276,309-13,276,443	JU1793 590 bp; JU2466 734 bp	length polymorphism	chrIII 13.28 Mb marker
oZ370	genotyping primer	ACTGCAAAATGGCTAACTCTTG	F	oZ371	III:13,702,324-13,702,495	JU1793 835 bp; JU2466 664 bp	length polymorphism	chrIII 13.70 Mb marker
oZ371	genotyping primer	TAGCATGCTCGTACGACAGATC	R	oZ370	III:13,702,324-13,702,495	JU1793 835 bp; JU2466 664 bp	length polymorphism	chrIII 13.70 Mb marker
oZ434	genotyping primer	GCTTCGAAAGAAATTGTGTGTGCCAG	F	oZ435	III:13,773,217 G>A (JU1793)		HpyAV RFLP	chrIII 13.77 Mb marker
oZ435	genotyping primer	GGTGGAGGTCCTTGTCCTGACAT	R	oZ434	III:13,773,217 G>A (JU1793)		HpyAV RFLP	chrIII 13.77 Mb marker
oZ440	genotyping primer	CCATGCAACAGCTACAGTATGCCC	F	oZ441	III:13,686,395 A>G (JU1793)		DraI RFLP	chrIII 13.69 Mb marker
oZ441	genotyping primer	TTCCCAAACCGGGAATGATCAAATCC	R	oZ440	III:13,686,395 A>G (JU1793)		DraI RFLP	chrIII 13.69 Mb marker
oZ461	genotyping primer	GATAAACGATGCTCCCTTCACCCCAATG	F	oZ468	III:13,680,248 (sid-2 edit site)	JU1793 440/140/78 bp; JU2466 440/218 bp	HpyCH4IV RFLP	screens the sid-2 96 edits
oZ468	genotyping primer	gtaattttgtttcaattattcgtattgaaacattgtagaggtc	R	oZ461	III:13,680,248 (sid-2 edit site)	JU1793 440/140/78 bp; JU2466 440/218 bp	HpyCH4IV RFLP	screens the sid-2 96 edits
oZ446	repair template	ACGGAACTGCCGCAATTTCGGACCTTAAAAATGTGACATTTATATTGGAGGTCACAACTGACACTAAAAACTGCAaGTTTACCGCTAATTACACCGGATACTTCACTCCGGATCCCAAGAGCAAGCCATTTCAGTTAGGATTCGCAAGTGCCACGTTGAACCGAGATAT			III:13,680,248			installs the JU2466 allele (96K) on a 96T background; single change, no PAM block
oZ456	repair template	ACGGAACTGCCGCAATTTCGGACCTTAAAAATGTGACATTTATATTGGAGGTCACAACTGACACTAAAAACTGCACGTTTACCGCTAATTACACCGGATACTTCACTCCGGATCCCAAGAGCAAGCCATTTCAGTTAGGATTCGCAAGTGCCACGTTGAACCGAGATAT			III:13,680,248			installs the JU1793 allele (96T) on a 96K background; single change, no PAM block
oZ490	repair template	ACGGAACTGCCGCAATTTCGGACCTTAAAAATGTGACATTTATATTGGAGGTCACAACTGACACTAAAgcCTGCACGTTTACaGCTAATTACACCGGATACTTCACTCCGGATCCCAAGAGCAAGCCATTTCAGTTAGGATTCGCAAGTGCCACGTTGAACCGAGATAT			III:13,680,231-13,680,248			N94A in JU1793, keeping 96T (A-x-T sequon); carries a synonymous PAM block
oZ491	repair template	ACGGAACTGCCGCAATTTCGGACCTTAAAAATGTGACATTTATATTGGAGGTCACAACTGACACTAAAgcCTGCAaGTTTACaGCTAATTACACCGGATACTTCACTCCGGATCCCAAGAGCAAGCCATTTCAGTTAGGATTCGCAAGTGCCACGTTGAACCGAGATAT			III:13,680,231-13,680,248			N94A in JU2466, keeping 96K (A-x-K sequon); carries a synonymous PAM block
gSZ169	gRNA	gtgctcgaagtcgttaatca			III:13,657,684			Cas9-induced recombination, wSZ167 -> wSZ176 series
gSZ177	gRNA	Ggtacgtgtcaattgccgta			III:13,695,000 (approximate)			Cas9-induced recombination, wSZ176 -> wSZ191/wSZ192/wSZ196
gSZ179	gRNA	GTGTCCACCCTTAACAATGG			III:13,736,877			Cas9-induced recombination, wSZ176 -> wSZ193/wSZ194/wSZ195
gSZ182	gRNA	GAAGTATCCGGTGTAATTAG			III:13,680,248			cuts at the sid-2 residue-96 site for all point edits
